# Single-cell dissection of cell hierarchies in urine-derived stem cells – application to chondrogenesis and general scalability

**DOI:** 10.1101/2025.09.26.678723

**Authors:** Alexander Schulz, Emily Brockmann, Miriam Zentgraf, Andreas S. Baur, Steffen Uebe, Arif B. Ekici, Mark Dedden, Sebastian Zundler, Christian T. Thiel

## Abstract

Developing of models of human cartilage and bone growth is essential for the study of growth disorders and to advance towards personalized therapeutic interventions. The majority of *in vitro* strategies depend on the use of invasively obtained mesenchymal stem cells (MSCs) or the laborious generation of induced pluripotent stem cells (iPSCs). We have now established urine-derived stem cells (USCs) as a non-invasive stem cell source capable of osteogenic and robust chondrogenic spheroid differentiation. Single-cell RNA sequencing of USCs revealed a hierarchy originating from parietal epithelial cells of the kidney, with a proliferative *TOP2A*⁺ subpopulation governed by *MYC* and *E2F4* regulatory networks. Pseudo-time analysis of chondrogenic USCs uncovered alternative chondrogenic differentiation trajectories with an *ALDH1A2*⁺ intermediate state and a *TIMP3*⁺-expressing chondrocyte-like subpopulation as the major endpoint, exhibiting cartilage-specific gene ontologies. In conclusion, a streamlined, xeno-free culture and differentiation protocol was developed, thereby establishing the basis for clinical-grade cell expansion and cartilage matrix formation. This positions USCs as a powerful tool for studying cartilage biology and a potential platform for development and use in regenerative therapies.
