## Supplementary Data 1 for "Single-cell dissection of cell hierarchies in urine-derived stem cells – application to chondrogenesis and general scalability": chDiff bona fide marker_QuantStudio 12K Flex_export.xlsx

### Sheet: Results
Block Type	384-Well Block
Calibration Background is expired	No
Calibration Background performed on	05-07-2024
Calibration Normalization FAM-ROX is expired	No
Calibration Normalization FAM-ROX performed on	05-07-2024
Calibration Normalization VIC-ROX is expired	No
Calibration Normalization VIC-ROX performed on	05-07-2024
Calibration Pure Dye FAM is expired	No
Calibration Pure Dye FAM performed on	05-07-2024
Calibration Pure Dye ROX is expired	No
Calibration Pure Dye ROX performed on	05-07-2024
Calibration Pure Dye VIC is expired	No
Calibration Pure Dye VIC performed on	05-07-2024
Calibration RNaseP is expired	No
Calibration RNaseP performed on	05-07-2024
Calibration ROI is expired	No
Calibration ROI performed on	05-07-2024
Calibration Uniformity is expired	No
Calibration Uniformity performed on	05-07-2024
Chemistry	TAQMAN
Date Created	05-27-2025 11:36:44 AM CEST
Date Modified	05-27-2025 13:31:31 PM CEST
Experiment File Name	V:\_Public\AG Thiel\Alexander\qPCR\chDiff bona fide marker.eds
Experiment Name	chDiff bona fide marker
Experiment Run Start Time	01-17-2010 22:56:43 PM CET
Experiment Run Stop Time	01-18-2010 00:48:08 AM CET
Experiment Type	Comparative Cт (ΔΔCт)
Instrument Name	285880419
Instrument Serial Number	285880419
Instrument Type	QuantStudio 12K Flex
Passive Reference	ROX
Quantification Cycle Method	Ct
Signal Smoothing On	true
Stage/ Cycle where Analysis is performed	Stage 2, Step 2
Well	Well Position	Omit	Sample Name	Target Name	Task	Reporter	Quencher	RQ	RQ Min	RQ Max	CT	EQ.Ct Mean	EQ.Ct SE	Quantity	Delta Ct Mean	Delta Ct SE	Delta Delta Ct	Automatic Ct Threshold	Ct Threshold	Automatic Baseline	Baseline Start	Baseline End	Efficiency	Comments	Amp Score	Cq Conf	EQ.Ct	F Factor	ΔΔCт - Fsigma	ΔΔCт + Fsigma	Amp Status	HIGHSD
1	A1	false	WT1	RPLP0	UNKNOWN	VIC	NFQ-MGB				16.4697	16.4983	0.0441132					true	0.121722	true	3	12			1.30043	0.94698	16.4697				Amp	N
2	A2	false	WT1	RPLP0	UNKNOWN	VIC	NFQ-MGB				16.4812	16.4983	0.0441132					true	0.121722	true	3	12			1.28988	0.948029	16.4812				Amp	N
3	A3	false	WT2	RPLP0	UNKNOWN	VIC	NFQ-MGB				16.4954	16.4853	0.0344624					true	0.121722	true	3	11			1.29087	0.970578	16.4954				Amp	N
4	A4	false	WT2	RPLP0	UNKNOWN	VIC	NFQ-MGB				16.5189	16.4853	0.0344624					true	0.121722	true	3	12			1.28993	0.956535	16.5189				Amp	N
5	A5	false	WT3	RPLP0	UNKNOWN	VIC	NFQ-MGB				16.569	16.5936	0.0146257					true	0.121722	true	3	12			1.28235	0.953739	16.569				Amp	N
6	A6	false	WT3	RPLP0	UNKNOWN	VIC	NFQ-MGB				16.5721	16.5936	0.0146257					true	0.121722	true	3	12			1.28548	0.950929	16.5721				Amp	N
7	A7	false	chWT1	RPLP0	UNKNOWN	VIC	NFQ-MGB				20.5385	20.5477	0.0200312					true	0.121722	true	3	16			1.27793	0.97178	20.5385				Amp	N
8	A8	false	chWT1	RPLP0	UNKNOWN	VIC	NFQ-MGB				20.604	20.5477	0.0200312					true	0.121722	true	3	16			1.27796	0.952862	20.604				Amp	N
9	A9	false	chWT2	RPLP0	UNKNOWN	VIC	NFQ-MGB				18.1685	18.1025	0.0313645					true	0.121722	true	3	14			1.27118	0.953368	18.1685				Amp	N
10	A10	false	chWT2	RPLP0	UNKNOWN	VIC	NFQ-MGB				18.1427	18.1025	0.0313645					true	0.121722	true	3	14			1.27357	0.948425	18.1427				Amp	N
11	A11	false	chWT3	RPLP0	UNKNOWN	VIC	NFQ-MGB				18.9982	18.9878	0.0176893					true	0.121722	true	3	14			1.27528	0.961937	18.9982				Amp	N
12	A12	false	chWT3	RPLP0	UNKNOWN	VIC	NFQ-MGB				19.0302	18.9878	0.0176893					true	0.121722	true	3	15			1.27952	0.937439	19.0302				Amp	N
25	B1	false	WT1	RPLP0	UNKNOWN	VIC	NFQ-MGB				16.6241	16.4983	0.0441132					true	0.121722	true	3	12			1.28522	0.966885	16.6241				Amp	N
26	B2	false	WT1	RPLP0	UNKNOWN	VIC	NFQ-MGB				16.4182	16.4983	0.0441132					true	0.121722	true	3	12			1.28666	0.9547	16.4182				Amp	N
27	B3	false	WT2	RPLP0	UNKNOWN	VIC	NFQ-MGB				16.541	16.4853	0.0344624					true	0.121722	true	3	12			1.28659	0.957755	16.541				Amp	N
28	B4	false	WT2	RPLP0	UNKNOWN	VIC	NFQ-MGB				16.3857	16.4853	0.0344624					true	0.121722	true	3	11			1.28907	0.957319	16.3857				Amp	N
29	B5	false	WT3	RPLP0	UNKNOWN	VIC	NFQ-MGB				16.6314	16.5936	0.0146257					true	0.121722	true	3	12			1.28499	0.958553	16.6314				Amp	N
30	B6	false	WT3	RPLP0	UNKNOWN	VIC	NFQ-MGB				16.6019	16.5936	0.0146257					true	0.121722	true	3	11			1.28422	0.951217	16.6019				Amp	N
31	B7	false	chWT1	RPLP0	UNKNOWN	VIC	NFQ-MGB				20.5092	20.5477	0.0200312					true	0.121722	true	3	15			1.28004	0.961618	20.5092				Amp	N
32	B8	false	chWT1	RPLP0	UNKNOWN	VIC	NFQ-MGB				20.539	20.5477	0.0200312					true	0.121722	true	3	16			1.28216	0.954372	20.539				Amp	N
33	B9	false	chWT2	RPLP0	UNKNOWN	VIC	NFQ-MGB				18.0397	18.1025	0.0313645					true	0.121722	true	3	14			1.28331	0.948591	18.0397				Amp	N
34	B10	false	chWT2	RPLP0	UNKNOWN	VIC	NFQ-MGB				18.0591	18.1025	0.0313645					true	0.121722	true	3	14			1.27909	0.943522	18.0591				Amp	N
35	B11	false	chWT3	RPLP0	UNKNOWN	VIC	NFQ-MGB				18.9769	18.9878	0.0176893					true	0.121722	true	3	14			1.27962	0.952081	18.9769				Amp	N
36	B12	false	chWT3	RPLP0	UNKNOWN	VIC	NFQ-MGB				18.9461	18.9878	0.0176893					true	0.121722	true	3	14			1.28156	0.951625	18.9461				Amp	N
49	C1	false	WT1	SOX9	UNKNOWN	FAM	NFQ-MGB	1	0.92711	1.07862	28.855	28.8605	0.00672473		12.3621	0.0446228	0	true	0.284227	true	3	23			1.45933	0.967336	28.855	2.44691	-0.109188	0.109188	Amp	N
50	C2	false	WT1	SOX9	UNKNOWN	FAM	NFQ-MGB	1	0.92711	1.07862	28.8563	28.8605	0.00672473		12.3621	0.0446228	0	true	0.284227	true	3	23			1.46121	0.978943	28.8563	2.44691	-0.109188	0.109188	Amp	N
51	C3	false	WT2	SOX9	UNKNOWN	FAM	NFQ-MGB	2.2903	2.12785	2.46516	27.6183	27.6519	0.0263445		11.1666	0.0433785	-1.19554	true	0.284227	true	3	22			1.46607	0.98104	27.6183	2.44691	-1.30168	-1.08939	Amp	N
52	C4	false	WT2	SOX9	UNKNOWN	FAM	NFQ-MGB	2.2903	2.12785	2.46516	27.7213	27.6519	0.0263445		11.1666	0.0433785	-1.19554	true	0.284227	true	3	21			1.4623	0.973603	27.7213	2.44691	-1.30168	-1.08939	Amp	N
53	C5	false	WT3	SOX9	UNKNOWN	FAM	NFQ-MGB	4.09323	3.97765	4.21218	26.9395	26.9225	0.00844598		10.3289	0.0168892	-2.03324	true	0.284227	true	3	21			1.4574	0.976084	26.9395	2.44691	-2.07457	-1.99191	Amp	N
54	C6	false	WT3	SOX9	UNKNOWN	FAM	NFQ-MGB	4.09323	3.97765	4.21218	26.9016	26.9225	0.00844598		10.3289	0.0168892	-2.03324	true	0.284227	true	3	21			1.46263	0.976938	26.9016	2.44691	-2.07457	-1.99191	Amp	N
55	C7	false	chWT1	SOX9	UNKNOWN	FAM	NFQ-MGB	114.392	110.264	118.675	26.0879	26.072	0.00827064		5.5243	0.0216715	-6.83784	true	0.284227	true	3	21			1.45654	0.976335	26.0879	2.44691	-6.89087	-6.78481	Amp	N
56	C8	false	chWT1	SOX9	UNKNOWN	FAM	NFQ-MGB	114.392	110.264	118.675	26.0795	26.072	0.00827064		5.5243	0.0216715	-6.83784	true	0.284227	true	3	19			1.45561	0.977894	26.0795	2.44691	-6.89087	-6.78481	Amp	N
57	C9	false	chWT2	SOX9	UNKNOWN	FAM	NFQ-MGB	143.088	135.158	151.484	23.3352	23.3039	0.0120972		5.20138	0.0336166	-7.16076	true	0.284227	true	3	18			1.45632	0.981101	23.3352	2.44691	-7.24302	-7.0785	Amp	N
58	C10	false	chWT2	SOX9	UNKNOWN	FAM	NFQ-MGB	143.088	135.158	151.484	23.2774	23.3039	0.0120972		5.20138	0.0336166	-7.16076	true	0.284227	true	3	17			1.46068	0.974783	23.2774	2.44691	-7.24302	-7.0785	Amp	N
59	C11	false	chWT3	SOX9	UNKNOWN	FAM	NFQ-MGB	180.654	173.372	188.243	23.8954	23.8529	0.0166049		4.86506	0.0242618	-7.49709	true	0.284227	true	3	19			1.45302	0.975451	23.8954	2.44691	-7.55646	-7.43772	Amp	N
60	C12	false	chWT3	SOX9	UNKNOWN	FAM	NFQ-MGB	180.654	173.372	188.243	23.8517	23.8529	0.0166049		4.86506	0.0242618	-7.49709	true	0.284227	true	3	19			1.46069	0.975995	23.8517	2.44691	-7.55646	-7.43772	Amp	N
73	D1	false	WT1	SOX9	UNKNOWN	FAM	NFQ-MGB	1	0.92711	1.07862	28.8803	28.8605	0.00672473		12.3621	0.0446228	0	true	0.284227	true	3	23			1.46265	0.975381	28.8803	2.44691	-0.109188	0.109188	Amp	N
74	D2	false	WT1	SOX9	UNKNOWN	FAM	NFQ-MGB	1	0.92711	1.07862	28.8503	28.8605	0.00672473		12.3621	0.0446228	0	true	0.284227	true	3	24			1.4633	0.978124	28.8503	2.44691	-0.109188	0.109188	Amp	N
75	D3	false	WT2	SOX9	UNKNOWN	FAM	NFQ-MGB	2.2903	2.12785	2.46516	27.6634	27.6519	0.0263445		11.1666	0.0433785	-1.19554	true	0.284227	true	3	22			1.46499	0.973473	27.6634	2.44691	-1.30168	-1.08939	Amp	N
76	D4	false	WT2	SOX9	UNKNOWN	FAM	NFQ-MGB	2.2903	2.12785	2.46516	27.6045	27.6519	0.0263445		11.1666	0.0433785	-1.19554	true	0.284227	true	3	22			1.4674	0.972466	27.6045	2.44691	-1.30168	-1.08939	Amp	N
77	D5	false	WT3	SOX9	UNKNOWN	FAM	NFQ-MGB	4.09323	3.97765	4.21218	26.9167	26.9225	0.00844598		10.3289	0.0168892	-2.03324	true	0.284227	true	3	21			1.46331	0.977941	26.9167	2.44691	-2.07457	-1.99191	Amp	N
78	D6	false	WT3	SOX9	UNKNOWN	FAM	NFQ-MGB	4.09323	3.97765	4.21218	26.9323	26.9225	0.00844598		10.3289	0.0168892	-2.03324	true	0.284227	true	3	22			1.46335	0.97565	26.9323	2.44691	-2.07457	-1.99191	Amp	N
79	D7	false	chWT1	SOX9	UNKNOWN	FAM	NFQ-MGB	114.392	110.264	118.675	26.0712	26.072	0.00827064		5.5243	0.0216715	-6.83784	true	0.284227	true	3	20			1.45708	0.974084	26.0712	2.44691	-6.89087	-6.78481	Amp	N
80	D8	false	chWT1	SOX9	UNKNOWN	FAM	NFQ-MGB	114.392	110.264	118.675	26.0494	26.072	0.00827064		5.5243	0.0216715	-6.83784	true	0.284227	true	3	21			1.45608	0.979921	26.0494	2.44691	-6.89087	-6.78481	Amp	N
81	D9	false	chWT2	SOX9	UNKNOWN	FAM	NFQ-MGB	143.088	135.158	151.484	23.2958	23.3039	0.0120972		5.20138	0.0336166	-7.16076	true	0.284227	true	3	17			1.4584	0.977196	23.2958	2.44691	-7.24302	-7.0785	Amp	N
82	D10	false	chWT2	SOX9	UNKNOWN	FAM	NFQ-MGB	143.088	135.158	151.484	23.3071	23.3039	0.0120972		5.20138	0.0336166	-7.16076	true	0.284227	true	3	18			1.46664	0.982505	23.3071	2.44691	-7.24302	-7.0785	Amp	N
83	D11	false	chWT3	SOX9	UNKNOWN	FAM	NFQ-MGB	180.654	173.372	188.243	23.8142	23.8529	0.0166049		4.86506	0.0242618	-7.49709	true	0.284227	true	3	17			1.46103	0.982067	23.8142	2.44691	-7.55646	-7.43772	Amp	N
84	D12	false	chWT3	SOX9	UNKNOWN	FAM	NFQ-MGB	180.654	173.372	188.243	23.8503	23.8529	0.0166049		4.86506	0.0242618	-7.49709	true	0.284227	true	3	18			1.4606	0.978024	23.8503	2.44691	-7.55646	-7.43772	Amp	N
97	E1	false	WT1	COL2A1	UNKNOWN	FAM	NFQ-MGB	1	0.750985	1.33159	36.9404	36.5237	0.162979		20.0253	0.168843	0	true	0.055315	true	3	34			1.23178	0.960142	36.9404	2.44691	-0.413145	0.413145	Amp	N
98	E2	false	WT1	COL2A1	UNKNOWN	FAM	NFQ-MGB	1	0.750985	1.33159	36.6257	36.5237	0.162979		20.0253	0.168843	0	true	0.055315	true	3	33			1.21746	0.927534	36.6257	2.44691	-0.413145	0.413145	Amp	N
99	E3	false	WT2	COL2A1	UNKNOWN	FAM	NFQ-MGB	1.00987	0.265943	3.83479	36.6847	36.4965	0.785943		20.0112	0.786698	-0.0141683	true	0.055315	true	3	34			1.24017	0.960204	36.6847	2.44691	-1.93915	1.91081	Amp	Y
100	E4	false	WT2	COL2A1	UNKNOWN	FAM	NFQ-MGB	1.00987	0.265943	3.83479	38.5543	36.4965	0.785943		20.0112	0.786698	-0.0141683	true	0.055315	true	3	35			1.13067	0.91143	38.5543	2.44691	-1.93915	1.91081	Amp	Y
101	E5	false	WT3	COL2A1	UNKNOWN	FAM	NFQ-MGB	1.64521	0.879256	3.07842	36.0452	35.9007	0.369122		19.3071	0.369411	-0.718272	true	0.055315	true	3	34			1.24283	0.965226	36.0452	2.44691	-1.62219	0.185645	Amp	Y
102	E6	false	WT3	COL2A1	UNKNOWN	FAM	NFQ-MGB	1.64521	0.879256	3.07842	34.8175	35.9007	0.369122		19.3071	0.369411	-0.718272	true	0.055315	true	3	32			1.24858	0.949456	34.8175	2.44691	-1.62219	0.185645	Amp	Y
103	E7	false	chWT1	COL2A1	UNKNOWN	FAM	NFQ-MGB	1.67144	0.0313379	89.1481	37.8889	39.8319	2.23172		19.2843	2.23181	-0.741092	true	0.055315	true	3	35			1.20994	0.946942	37.8889	2.57058	-6.47813	4.99595	Amp	Y
104	E8	false	chWT1	COL2A1	UNKNOWN	FAM	NFQ-MGB	1.67144	0.0313379	89.1481	37.3234	39.8319	2.23172		19.2843	2.23181	-0.741092	true	0.055315	true	3	33			1.174	0.949338	37.3234	2.57058	-6.47813	4.99595	Amp	Y
105	E9	false	chWT2	COL2A1	UNKNOWN	FAM	NFQ-MGB	11.8663	6.96244	20.224	34.347	34.5591	0.312788		16.4565	0.314356	-3.56879	true	0.055315	true	3	30			1.25517	0.955093	34.347	2.44691	-4.338	-2.79959	Amp	Y
106	E10	false	chWT2	COL2A1	UNKNOWN	FAM	NFQ-MGB	11.8663	6.96244	20.224	34.3967	34.5591	0.312788		16.4565	0.314356	-3.56879	true	0.055315	true	3	30			1.25886	0.978422	34.3967	2.44691	-4.338	-2.79959	Amp	Y
107	E11	false	chWT3	COL2A1	UNKNOWN	FAM	NFQ-MGB	6.68688	5.0231	8.90175	36.5715	36.2719	0.167754		17.284	0.168684	-2.74133	true	0.055315	true	3	34			1.25533	0.947029	36.5715	2.44691	-3.15409	-2.32858	Amp	N
108	E12	false	chWT3	COL2A1	UNKNOWN	FAM	NFQ-MGB	6.68688	5.0231	8.90175	35.8152	36.2719	0.167754		17.284	0.168684	-2.74133	true	0.055315	true	3	32			1.24914	0.962152	35.8152	2.44691	-3.15409	-2.32858	Amp	N
121	F1	false	WT1	COL2A1	UNKNOWN	FAM	NFQ-MGB	1	0.750985	1.33159	36.2591	36.5237	0.162979		20.0253	0.168843	0	true	0.055315	true	3	30			1.22007	0.960758	36.2591	2.44691	-0.413145	0.413145	Amp	N
122	F2	false	WT1	COL2A1	UNKNOWN	FAM	NFQ-MGB	1	0.750985	1.33159	36.2694	36.5237	0.162979		20.0253	0.168843	0	true	0.055315	true	3	32			1.234	0.953779	36.2694	2.44691	-0.413145	0.413145	Amp	N
123	F3	false	WT2	COL2A1	UNKNOWN	FAM	NFQ-MGB	1.00987	0.265943	3.83479	34.8166	36.4965	0.785943		20.0112	0.786698	-0.0141683	true	0.055315	true	3	30			1.26295	0.961489	34.8166	2.44691	-1.93915	1.91081	Amp	Y
124	F4	false	WT2	COL2A1	UNKNOWN	FAM	NFQ-MGB	1.00987	0.265943	3.83479	35.9302	36.4965	0.785943		20.0112	0.786698	-0.0141683	true	0.055315	true	3	33			1.24639	0.980847	35.9302	2.44691	-1.93915	1.91081	Amp	Y
125	F5	false	WT3	COL2A1	UNKNOWN	FAM	NFQ-MGB	1.64521	0.879256	3.07842	36.381	35.9007	0.369122		19.3071	0.369411	-0.718272	true	0.055315	true	3	33			1.22717	0.962317	36.381	2.44691	-1.62219	0.185645	Amp	Y
126	F6	false	WT3	COL2A1	UNKNOWN	FAM	NFQ-MGB	1.64521	0.879256	3.07842	36.359	35.9007	0.369122		19.3071	0.369411	-0.718272	true	0.055315	true	3	33			1.23022	0.951965	36.359	2.44691	-1.62219	0.185645	Amp	Y
127	F7	false	chWT1	COL2A1	UNKNOWN	FAM	NFQ-MGB	1.67144	0.0313379	89.1481	44.2834	39.8319	2.23172		19.2843	2.23181	-0.741092	true	0.055315	true	3	5			0.490299	0	44.2834	2.57058	-6.47813	4.99595	No Amp	Y
128	F8	false	chWT1	COL2A1	UNKNOWN	FAM	NFQ-MGB	1.67144	0.0313379	89.1481	Undetermined	39.8319	2.23172		19.2843	2.23181	-0.741092	true	0.055315	true	3	13			0	0	Undetermined	2.57058	-6.47813	4.99595	No Amp	N
129	F9	false	chWT2	COL2A1	UNKNOWN	FAM	NFQ-MGB	11.8663	6.96244	20.224	35.4648	34.5591	0.312788		16.4565	0.314356	-3.56879	true	0.055315	true	3	32			1.24267	0.948934	35.4648	2.44691	-4.338	-2.79959	Amp	Y
130	F10	false	chWT2	COL2A1	UNKNOWN	FAM	NFQ-MGB	11.8663	6.96244	20.224	34.0277	34.5591	0.312788		16.4565	0.314356	-3.56879	true	0.055315	true	3	29			1.25324	0.974879	34.0277	2.44691	-4.338	-2.79959	Amp	Y
131	F11	false	chWT3	COL2A1	UNKNOWN	FAM	NFQ-MGB	6.68688	5.0231	8.90175	36.4667	36.2719	0.167754		17.284	0.168684	-2.74133	true	0.055315	true	3	33			1.23671	0.964207	36.4667	2.44691	-3.15409	-2.32858	Amp	N
132	F12	false	chWT3	COL2A1	UNKNOWN	FAM	NFQ-MGB	6.68688	5.0231	8.90175	36.2341	36.2719	0.167754		17.284	0.168684	-2.74133	true	0.055315	true	3	32			1.22543	0.963663	36.2341	2.44691	-3.15409	-2.32858	Amp	N
Analysis Type	Singleplex
Endogenous Control	RPLP0
RQ Min/Max Confidence Level	95.0
Reference Sample	WT1

### Sheet: Auswertung
Sample	Target	CT
WT1	RPLP0	16.4697
WT1	RPLP0	16.4812
WT2	RPLP0	16.4954
WT2	RPLP0	16.5189
WT3	RPLP0	16.569
WT3	RPLP0	16.5721
chWT1	RPLP0	20.5385
chWT1	RPLP0	20.604
chWT2	RPLP0	18.1685
chWT2	RPLP0	18.1427
chWT3	RPLP0	18.9982
chWT3	RPLP0	19.0302
WT1	RPLP0	16.6241
WT1	RPLP0	16.4182
WT2	RPLP0	16.541
WT2	RPLP0	16.3857
WT3	RPLP0	16.6314
WT3	RPLP0	16.6019
chWT1	RPLP0	20.5092
chWT1	RPLP0	20.539
chWT2	RPLP0	18.0397
chWT2	RPLP0	18.0591
chWT3	RPLP0	18.9769
chWT3	RPLP0	18.9461
WT1	SOX9	28.855
WT1	SOX9	28.8563
WT2	SOX9	27.6183
WT2	SOX9	27.7213
WT3	SOX9	26.9395
WT3	SOX9	26.9016
chWT1	SOX9	26.0879
chWT1	SOX9	26.0795
chWT2	SOX9	23.3352
chWT2	SOX9	23.2774
chWT3	SOX9	23.8954
chWT3	SOX9	23.8517
WT1	SOX9	28.8803
WT1	SOX9	28.8503
WT2	SOX9	27.6634
WT2	SOX9	27.6045
WT3	SOX9	26.9167
WT3	SOX9	26.9323
chWT1	SOX9	26.0712
chWT1	SOX9	26.0494
chWT2	SOX9	23.2958
chWT2	SOX9	23.3071
chWT3	SOX9	23.8142
chWT3	SOX9	23.8503
WT1	COL2A1	36.9404
WT1	COL2A1	36.6257
WT2	COL2A1	36.6847
WT2	COL2A1	38.5543
WT3	COL2A1	36.0452
WT3	COL2A1	34.8175
chWT1	COL2A1	37.8889
chWT1	COL2A1	37.3234
chWT2	COL2A1	34.347
chWT2	COL2A1	34.3967
chWT3	COL2A1	36.5715
chWT3	COL2A1	35.8152
WT1	COL2A1	36.2591
WT1	COL2A1	36.2694
WT2	COL2A1	34.8166
WT2	COL2A1	35.9302
WT3	COL2A1	36.381
WT3	COL2A1	36.359
chWT1	COL2A1	44.2834
chWT1	COL2A1	Undetermined
chWT2	COL2A1	35.4648
chWT2	COL2A1	34.0277
chWT3	COL2A1	36.4667
chWT3	COL2A1	36.2341
