## Supplementary Data 1 for "Single-cell dissection of cell hierarchies in urine-derived stem cells – application to chondrogenesis and general scalability": chDiff Wdh Alex_QuantStudio 12K Flex_export.xlsx

### Sheet: Results
Block Type	384-Well Block
Calibration Background is expired	No
Calibration Background performed on	05-07-2024
Calibration Normalization FAM-ROX is expired	No
Calibration Normalization FAM-ROX performed on	05-07-2024
Calibration Normalization VIC-ROX is expired	No
Calibration Normalization VIC-ROX performed on	05-07-2024
Calibration Pure Dye FAM is expired	No
Calibration Pure Dye FAM performed on	05-07-2024
Calibration Pure Dye ROX is expired	No
Calibration Pure Dye ROX performed on	05-07-2024
Calibration Pure Dye VIC is expired	No
Calibration Pure Dye VIC performed on	05-07-2024
Calibration RNaseP is expired	No
Calibration RNaseP performed on	05-07-2024
Calibration ROI is expired	No
Calibration ROI performed on	05-07-2024
Calibration Uniformity is expired	No
Calibration Uniformity performed on	05-07-2024
Chemistry	TAQMAN
Date Created	06-04-2025 14:17:23 PM CEST
Date Modified	06-04-2025 16:12:02 PM CEST
Experiment File Name	V:\_Public\AG Thiel\Alexander\qPCR\chDiff Wdh Alex.eds
Experiment Name	chDiff Wdh Alex
Experiment Run Start Time	01-26-2010 01:38:35 AM CET
Experiment Run Stop Time	01-26-2010 03:29:41 AM CET
Experiment Type	Comparative Cт (ΔΔCт)
Instrument Name	285880419
Instrument Serial Number	285880419
Instrument Type	QuantStudio 12K Flex
Passive Reference	ROX
Quantification Cycle Method	Ct
Signal Smoothing On	true
Stage/ Cycle where Analysis is performed	Stage 2, Step 2
Well	Well Position	Omit	Sample Name	Target Name	Task	Reporter	Quencher	RQ	RQ Min	RQ Max	CT	EQ.Ct Mean	EQ.Ct SE	Quantity	Delta Ct Mean	Delta Ct SE	Delta Delta Ct	Automatic Ct Threshold	Ct Threshold	Automatic Baseline	Baseline Start	Baseline End	Efficiency	Comments	Amp Score	Cq Conf	EQ.Ct	F Factor	ΔΔCт - Fsigma	ΔΔCт + Fsigma	Amp Status	EXPFAIL	HIGHSD	NOAMP	OUTLIERRG
151	G7	false	chWT 1	ACAN	UNKNOWN	FAM	NFQ-MGB				42.4952	42.4952			21.3323			true	0.129917	true	3	38			1.20734	0.960438	42.4952				Amp	N	N	N	N
152	G8	false	chWT 1	ACAN	UNKNOWN	FAM	NFQ-MGB				Undetermined	42.4952			21.3323			true	0.129917	true	3	49			0	0	Undetermined				No Amp	Y	N	Y	N
175	H7	false	chWT 1	ACAN	UNKNOWN	FAM	NFQ-MGB				Undetermined	42.4952			21.3323			true	0.129917	true	3	49			0	0	Undetermined				No Amp	Y	N	Y	N
176	H8	false	chWT 1	ACAN	UNKNOWN	FAM	NFQ-MGB				Undetermined	42.4952			21.3323			true	0.129917	true	3	49			0	0	Undetermined				No Amp	Y	N	N	N
153	G9	false	chWT 2	ACAN	UNKNOWN	FAM	NFQ-MGB				Undetermined							true	0.129917	true	3	49			0	0	Undetermined				No Amp	Y	N	Y	N
154	G10	false	chWT 2	ACAN	UNKNOWN	FAM	NFQ-MGB				Undetermined							true	0.129917	true	3	49			0	0	Undetermined				No Amp	Y	N	Y	N
177	H9	false	chWT 2	ACAN	UNKNOWN	FAM	NFQ-MGB				Undetermined							true	0.129917	true	3	45			0.526667	0	Undetermined				No Amp	N	N	N	N
178	H10	false	chWT 2	ACAN	UNKNOWN	FAM	NFQ-MGB				Undetermined							true	0.129917	true	3	49			0	0	Undetermined				No Amp	Y	N	Y	N
155	G11	false	chWT 3	ACAN	UNKNOWN	FAM	NFQ-MGB				Undetermined							true	0.129917	true	3	49			0	0	Undetermined				No Amp	Y	N	Y	N
156	G12	false	chWT 3	ACAN	UNKNOWN	FAM	NFQ-MGB				Undetermined							true	0.129917	true	3	49			0	0	Undetermined				No Amp	Y	N	Y	N
179	H11	false	chWT 3	ACAN	UNKNOWN	FAM	NFQ-MGB				Undetermined							true	0.129917	true	3	49			0	0	Undetermined				No Amp	Y	N	Y	N
180	H12	false	chWT 3	ACAN	UNKNOWN	FAM	NFQ-MGB				Undetermined							true	0.129917	true	3	49			0	0	Undetermined				No Amp	Y	N	Y	N
145	G1	false	WT 1	ACAN	UNKNOWN	FAM	NFQ-MGB				Undetermined							true	0.129917	true	3	49			0	0	Undetermined				No Amp	Y	N	Y	N
146	G2	false	WT 1	ACAN	UNKNOWN	FAM	NFQ-MGB				Undetermined							true	0.129917	true	3	49			0	0	Undetermined				No Amp	Y	N	Y	N
169	H1	false	WT 1	ACAN	UNKNOWN	FAM	NFQ-MGB				Undetermined							true	0.129917	true	3	49			0	0	Undetermined				No Amp	Y	N	Y	N
170	H2	false	WT 1	ACAN	UNKNOWN	FAM	NFQ-MGB				Undetermined							true	0.129917	true	3	49			0	0	Undetermined				No Amp	Y	N	Y	N
147	G3	false	WT 2	ACAN	UNKNOWN	FAM	NFQ-MGB				Undetermined							true	0.129917	true	3	49			0	0	Undetermined				No Amp	Y	N	Y	N
148	G4	false	WT 2	ACAN	UNKNOWN	FAM	NFQ-MGB				Undetermined							true	0.129917	true	3	49			0	0	Undetermined				No Amp	Y	N	Y	N
171	H3	false	WT 2	ACAN	UNKNOWN	FAM	NFQ-MGB				Undetermined							true	0.129917	true	3	49			0	0	Undetermined				No Amp	Y	N	Y	N
172	H4	false	WT 2	ACAN	UNKNOWN	FAM	NFQ-MGB				Undetermined							true	0.129917	true	3	49			0	0	Undetermined				No Amp	Y	N	Y	N
149	G5	false	WT 3	ACAN	UNKNOWN	FAM	NFQ-MGB				Undetermined	49.9089			27.4237			true	0.129917	true	3	44			0.581566	0	Undetermined				No Amp	N	N	N	N
150	G6	false	WT 3	ACAN	UNKNOWN	FAM	NFQ-MGB				Undetermined	49.9089			27.4237			true	0.129917	true	3	49			0	0	Undetermined				No Amp	Y	N	Y	N
173	H5	false	WT 3	ACAN	UNKNOWN	FAM	NFQ-MGB				49.9089	49.9089			27.4237			true	0.129917	true	3	44			0.862168	0	49.9089				Inconclusive	N	N	N	N
174	H6	false	WT 3	ACAN	UNKNOWN	FAM	NFQ-MGB				Undetermined	49.9089			27.4237			true	0.129917	true	3	49			0	0	Undetermined				No Amp	Y	N	Y	N
103	E7	false	chWT 1	COL10A1	UNKNOWN	FAM	NFQ-MGB				33.2548	33.2324	0.085512		12.0695	0.088286		true	0.119663	true	3	30			1.39607	0.973837	33.2548	2.44691			Amp	N	N	N	N
104	E8	false	chWT 1	COL10A1	UNKNOWN	FAM	NFQ-MGB				33.3255	33.2324	0.085512		12.0695	0.088286		true	0.119663	true	3	28			1.40015	0.971657	33.3255	2.44691			Amp	N	N	N	N
127	F7	false	chWT 1	COL10A1	UNKNOWN	FAM	NFQ-MGB				33.3642	33.2324	0.085512		12.0695	0.088286		true	0.119663	true	3	30			1.39517	0.969323	33.3642	2.44691			Amp	N	N	N	N
128	F8	false	chWT 1	COL10A1	UNKNOWN	FAM	NFQ-MGB				32.985	33.2324	0.085512		12.0695	0.088286		true	0.119663	true	3	29			1.39799	0.969689	32.985	2.44691			Amp	N	N	N	N
105	E9	false	chWT 2	COL10A1	UNKNOWN	FAM	NFQ-MGB				33.0614	33.0361	0.0143643		11.974	0.0165742		true	0.119663	true	3	28			1.39461	0.969826	33.0614	2.44691			Amp	N	N	N	N
106	E10	false	chWT 2	COL10A1	UNKNOWN	FAM	NFQ-MGB				33.0236	33.0361	0.0143643		11.974	0.0165742		true	0.119663	true	3	29			1.39773	0.971201	33.0236	2.44691			Amp	N	N	N	N
129	F9	false	chWT 2	COL10A1	UNKNOWN	FAM	NFQ-MGB				33.058	33.0361	0.0143643		11.974	0.0165742		true	0.119663	true	3	30			1.397	0.963788	33.058	2.44691			Amp	N	N	N	N
130	F10	false	chWT 2	COL10A1	UNKNOWN	FAM	NFQ-MGB				33.0015	33.0361	0.0143643		11.974	0.0165742		true	0.119663	true	3	30			1.39768	0.974486	33.0015	2.44691			Amp	N	N	N	N
107	E11	false	chWT 3	COL10A1	UNKNOWN	FAM	NFQ-MGB				33.5139	33.4595	0.0331727		11.8582	0.0353169		true	0.119663	true	3	30			1.39304	0.973691	33.5139	2.44691			Amp	N	N	N	N
108	E12	false	chWT 3	COL10A1	UNKNOWN	FAM	NFQ-MGB				33.3705	33.4595	0.0331727		11.8582	0.0353169		true	0.119663	true	3	30			1.39909	0.978191	33.3705	2.44691			Amp	N	N	N	N
131	F11	false	chWT 3	COL10A1	UNKNOWN	FAM	NFQ-MGB				33.5062	33.4595	0.0331727		11.8582	0.0353169		true	0.119663	true	3	30			1.39285	0.975848	33.5062	2.44691			Amp	N	N	N	N
132	F12	false	chWT 3	COL10A1	UNKNOWN	FAM	NFQ-MGB				33.4475	33.4595	0.0331727		11.8582	0.0353169		true	0.119663	true	3	27			1.39553	0.979666	33.4475	2.44691			Amp	N	N	N	N
97	E1	false	WT 1	COL10A1	UNKNOWN	FAM	NFQ-MGB				Undetermined							true	0.119663	true	3	49			0	0	Undetermined				No Amp	Y	N	N	N
98	E2	false	WT 1	COL10A1	UNKNOWN	FAM	NFQ-MGB				Undetermined							true	0.119663	true	3	49			0	0	Undetermined				No Amp	Y	N	N	N
121	F1	false	WT 1	COL10A1	UNKNOWN	FAM	NFQ-MGB				Undetermined							true	0.119663	true	3	49			0	0	Undetermined				No Amp	Y	N	Y	N
122	F2	false	WT 1	COL10A1	UNKNOWN	FAM	NFQ-MGB				Undetermined							true	0.119663	true	3	49			0	0	Undetermined				No Amp	Y	N	N	N
99	E3	false	WT 2	COL10A1	UNKNOWN	FAM	NFQ-MGB				41.3573	41.3928	0.0354748		18.6796	0.0372897		true	0.119663	true	3	37			1.39188	0.976958	41.3573	2.77644			Amp	N	N	N	N
100	E4	false	WT 2	COL10A1	UNKNOWN	FAM	NFQ-MGB				Undetermined	41.3928	0.0354748		18.6796	0.0372897		true	0.119663	true	3	30			0	0	Undetermined	2.77644			No Amp	N	N	Y	N
123	F3	false	WT 2	COL10A1	UNKNOWN	FAM	NFQ-MGB				Undetermined	41.3928	0.0354748		18.6796	0.0372897		true	0.119663	true	3	49			0	0	Undetermined	2.77644			No Amp	Y	N	N	N
124	F4	false	WT 2	COL10A1	UNKNOWN	FAM	NFQ-MGB				41.4282	41.3928	0.0354748		18.6796	0.0372897		true	0.119663	true	3	37			1.3997	0.96804	41.4282	2.77644			Amp	N	N	N	N
101	E5	false	WT 3	COL10A1	UNKNOWN	FAM	NFQ-MGB				Undetermined							true	0.119663	true	3	49			0	0	Undetermined				No Amp	Y	N	Y	N
102	E6	false	WT 3	COL10A1	UNKNOWN	FAM	NFQ-MGB				Undetermined							true	0.119663	true	3	12			0	0	Undetermined				No Amp	N	N	Y	N
125	F5	false	WT 3	COL10A1	UNKNOWN	FAM	NFQ-MGB				Undetermined							true	0.119663	true	3	13			0	0	Undetermined				No Amp	N	N	N	N
126	F6	false	WT 3	COL10A1	UNKNOWN	FAM	NFQ-MGB				Undetermined							true	0.119663	true	3	49			0	0	Undetermined				No Amp	Y	N	Y	N
55	C7	false	chWT 1	COL2A1	UNKNOWN	FAM	NFQ-MGB	0.394985	0.299377	0.521127	36.9307	36.6795	0.161922		15.5167	0.163404	1.34013	true	0.040281	true	3	34			1.23976	0.975399	36.9307	2.44691	0.940294	1.73996	Amp	N	N	N	N
56	C8	false	chWT 1	COL2A1	UNKNOWN	FAM	NFQ-MGB	0.394985	0.299377	0.521127	36.4995	36.6795	0.161922		15.5167	0.163404	1.34013	true	0.040281	true	3	33			1.25111	0.969953	36.4995	2.44691	0.940294	1.73996	Amp	N	N	N	N
79	D7	false	chWT 1	COL2A1	UNKNOWN	FAM	NFQ-MGB	0.394985	0.299377	0.521127	36.3149	36.6795	0.161922		15.5167	0.163404	1.34013	true	0.040281	true	3	32			1.2223	0.95598	36.3149	2.44691	0.940294	1.73996	Amp	N	N	N	N
80	D8	false	chWT 1	COL2A1	UNKNOWN	FAM	NFQ-MGB	0.394985	0.299377	0.521127	36.9731	36.6795	0.161922		15.5167	0.163404	1.34013	true	0.040281	true	3	35			1.21325	0.972923	36.9731	2.44691	0.940294	1.73996	Amp	N	N	N	N
57	C9	false	chWT 2	COL2A1	UNKNOWN	FAM	NFQ-MGB	0.468925	0.245344	0.896254	36.8208	36.3312	0.381841		15.2691	0.381931	1.09257	true	0.040281	true	3	32			1.21417	0.952438	36.8208	2.44691	0.15802	2.02712	Amp	N	Y	N	N
58	C10	false	chWT 2	COL2A1	UNKNOWN	FAM	NFQ-MGB	0.468925	0.245344	0.896254	36.3165	36.3312	0.381841		15.2691	0.381931	1.09257	true	0.040281	true	3	32			1.1399	0.96131	36.3165	2.44691	0.15802	2.02712	Amp	N	Y	N	N
81	D9	false	chWT 2	COL2A1	UNKNOWN	FAM	NFQ-MGB	0.468925	0.245344	0.896254	36.9295	36.3312	0.381841		15.2691	0.381931	1.09257	true	0.040281	true	3	35			1.25424	0.966238	36.9295	2.44691	0.15802	2.02712	Amp	N	Y	N	N
82	D10	false	chWT 2	COL2A1	UNKNOWN	FAM	NFQ-MGB	0.468925	0.245344	0.896254	35.258	36.3312	0.381841		15.2691	0.381931	1.09257	true	0.040281	true	3	32			1.23346	0.964934	35.258	2.44691	0.15802	2.02712	Amp	N	Y	N	N
59	C11	false	chWT 3	COL2A1	UNKNOWN	FAM	NFQ-MGB	0.388669	0.189786	0.79597	36.8917	37.1412	0.422469		15.5399	0.422643	1.36338	true	0.040281	true	3	34			1.18211	0.961977	36.8917	2.44691	0.329214	2.39755	Amp	N	Y	N	N
60	C12	false	chWT 3	COL2A1	UNKNOWN	FAM	NFQ-MGB	0.388669	0.189786	0.79597	36.5993	37.1412	0.422469		15.5399	0.422643	1.36338	true	0.040281	true	3	34			1.2229	0.974046	36.5993	2.44691	0.329214	2.39755	Amp	N	Y	N	N
83	D11	false	chWT 3	COL2A1	UNKNOWN	FAM	NFQ-MGB	0.388669	0.189786	0.79597	38.395	37.1412	0.422469		15.5399	0.422643	1.36338	true	0.040281	true	3	36			1.12951	0.963278	38.395	2.44691	0.329214	2.39755	Amp	N	Y	N	Y
84	D12	false	chWT 3	COL2A1	UNKNOWN	FAM	NFQ-MGB	0.388669	0.189786	0.79597	36.6789	37.1412	0.422469		15.5399	0.422643	1.36338	true	0.040281	true	3	34			1.23854	0.964628	36.6789	2.44691	0.329214	2.39755	Amp	N	Y	N	N
49	C1	false	WT 1	COL2A1	UNKNOWN	FAM	NFQ-MGB	1	1	1	Undetermined	37.7622			14.1765		0	true	0.040281	true	3	32			0	0	Undetermined				No Amp	N	N	N	N
50	C2	false	WT 1	COL2A1	UNKNOWN	FAM	NFQ-MGB	1	1	1	Undetermined	37.7622			14.1765		0	true	0.040281	true	3	49			0	0	Undetermined				No Amp	Y	N	Y	N
73	D1	false	WT 1	COL2A1	UNKNOWN	FAM	NFQ-MGB	1	1	1	Undetermined	37.7622			14.1765		0	true	0.040281	true	3	49			0	0	Undetermined				No Amp	Y	N	N	N
74	D2	false	WT 1	COL2A1	UNKNOWN	FAM	NFQ-MGB	1	1	1	37.7622	37.7622			14.1765		0	true	0.040281	true	3	6			0	0	37.7622				No Amp	N	N	Y	N
51	C3	false	WT 2	COL2A1	UNKNOWN	FAM	NFQ-MGB	0.250378	0.195415	0.320799	Undetermined	38.8875	0.128271		16.1744	0.128785	1.99782	true	0.040281	true	3	49			0	0	Undetermined	2.77644	1.64026	2.35539	No Amp	Y	N	Y	N
52	C4	false	WT 2	COL2A1	UNKNOWN	FAM	NFQ-MGB	0.250378	0.195415	0.320799	Undetermined	38.8875	0.128271		16.1744	0.128785	1.99782	true	0.040281	true	3	49			0	0	Undetermined	2.77644	1.64026	2.35539	No Amp	Y	N	N	N
75	D3	false	WT 2	COL2A1	UNKNOWN	FAM	NFQ-MGB	0.250378	0.195415	0.320799	38.7592	38.8875	0.128271		16.1744	0.128785	1.99782	true	0.040281	true	3	34			1.18595	0.967777	38.7592	2.77644	1.64026	2.35539	Amp	N	N	N	N
76	D4	false	WT 2	COL2A1	UNKNOWN	FAM	NFQ-MGB	0.250378	0.195415	0.320799	39.0158	38.8875	0.128271		16.1744	0.128785	1.99782	true	0.040281	true	3	36			1.21841	0.970908	39.0158	2.77644	1.64026	2.35539	Amp	N	N	N	N
53	C5	false	WT 3	COL2A1	UNKNOWN	FAM	NFQ-MGB	0.3621	0.298678	0.438989	38.2263	38.1272	0.0990734		15.6421	0.100055	1.46554	true	0.040281	true	3	35			1.13678	0.943724	38.2263	2.77644	1.18774	1.74334	Amp	N	N	N	N
54	C6	false	WT 3	COL2A1	UNKNOWN	FAM	NFQ-MGB	0.3621	0.298678	0.438989	38.0282	38.1272	0.0990734		15.6421	0.100055	1.46554	true	0.040281	true	3	34			1.19001	0.960877	38.0282	2.77644	1.18774	1.74334	Amp	N	N	N	N
77	D5	false	WT 3	COL2A1	UNKNOWN	FAM	NFQ-MGB	0.3621	0.298678	0.438989	Undetermined	38.1272	0.0990734		15.6421	0.100055	1.46554	true	0.040281	true	3	38			0	0	Undetermined	2.77644	1.18774	1.74334	No Amp	N	N	Y	N
78	D6	false	WT 3	COL2A1	UNKNOWN	FAM	NFQ-MGB	0.3621	0.298678	0.438989	Undetermined	38.1272	0.0990734		15.6421	0.100055	1.46554	true	0.040281	true	3	49			0	0	Undetermined	2.77644	1.18774	1.74334	No Amp	Y	N	N	N
7	A7	false	chWT 1	RPLP0	UNKNOWN	VIC	NFQ-MGB				21.211	21.1629	0.0219569					true	0.129627	true	3	17			1.27902	0.905358	21.211				Amp	N	N	N	N
8	A8	false	chWT 1	RPLP0	UNKNOWN	VIC	NFQ-MGB				21.1735	21.1629	0.0219569					true	0.129627	true	3	17			1.27664	0.910145	21.1735				Amp	N	N	N	N
31	B7	false	chWT 1	RPLP0	UNKNOWN	VIC	NFQ-MGB				21.105	21.1629	0.0219569					true	0.129627	true	3	16			1.27849	0.903751	21.105				Amp	N	N	N	N
32	B8	false	chWT 1	RPLP0	UNKNOWN	VIC	NFQ-MGB				21.162	21.1629	0.0219569					true	0.129627	true	3	17			1.28102	0.904686	21.162				Amp	N	N	N	N
9	A9	false	chWT 2	RPLP0	UNKNOWN	VIC	NFQ-MGB				21.0581	21.0621	0.0082687					true	0.129627	true	3	16			1.27968	0.918566	21.0581				Amp	N	N	N	N
10	A10	false	chWT 2	RPLP0	UNKNOWN	VIC	NFQ-MGB				21.041	21.0621	0.0082687					true	0.129627	true	3	17			1.28236	0.911369	21.041				Amp	N	N	N	N
33	B9	false	chWT 2	RPLP0	UNKNOWN	VIC	NFQ-MGB				21.0795	21.0621	0.0082687					true	0.129627	true	3	17			1.28462	0.918247	21.0795				Amp	N	N	N	N
34	B10	false	chWT 2	RPLP0	UNKNOWN	VIC	NFQ-MGB				21.0697	21.0621	0.0082687					true	0.129627	true	3	16			1.28621	0.917477	21.0697				Amp	N	N	N	N
11	A11	false	chWT 3	RPLP0	UNKNOWN	VIC	NFQ-MGB				21.5786	21.6013	0.0121183					true	0.129627	true	3	17			1.2803	0.904096	21.5786				Amp	N	N	N	N
12	A12	false	chWT 3	RPLP0	UNKNOWN	VIC	NFQ-MGB				21.6338	21.6013	0.0121183					true	0.129627	true	3	17			1.28113	0.903487	21.6338				Amp	N	N	N	N
35	B11	false	chWT 3	RPLP0	UNKNOWN	VIC	NFQ-MGB				21.588	21.6013	0.0121183					true	0.129627	true	3	17			1.27923	0.905793	21.588				Amp	N	N	N	N
36	B12	false	chWT 3	RPLP0	UNKNOWN	VIC	NFQ-MGB				21.6048	21.6013	0.0121183					true	0.129627	true	3	17			1.28147	0.905853	21.6048				Amp	N	N	N	N
1	A1	false	WT 1	RPLP0	UNKNOWN	VIC	NFQ-MGB				23.5529	23.5856	0.017137					true	0.129627	true	3	19			1.28755	0.911769	23.5529				Amp	N	N	N	N
2	A2	false	WT 1	RPLP0	UNKNOWN	VIC	NFQ-MGB				23.5599	23.5856	0.017137					true	0.129627	true	3	19			1.28031	0.910056	23.5599				Amp	N	N	N	N
25	B1	false	WT 1	RPLP0	UNKNOWN	VIC	NFQ-MGB				23.6083	23.5856	0.017137					true	0.129627	true	3	19			1.27892	0.907454	23.6083				Amp	N	N	N	N
26	B2	false	WT 1	RPLP0	UNKNOWN	VIC	NFQ-MGB				23.6214	23.5856	0.017137					true	0.129627	true	3	19			1.2798	0.909513	23.6214				Amp	N	N	N	N
3	A3	false	WT 2	RPLP0	UNKNOWN	VIC	NFQ-MGB				22.7135	22.7131	0.0114918					true	0.129627	true	3	18			1.27864	0.916111	22.7135				Amp	N	N	N	N
4	A4	false	WT 2	RPLP0	UNKNOWN	VIC	NFQ-MGB				22.7061	22.7131	0.0114918					true	0.129627	true	3	18			1.27873	0.907609	22.7061				Amp	N	N	N	N
27	B3	false	WT 2	RPLP0	UNKNOWN	VIC	NFQ-MGB				22.744	22.7131	0.0114918					true	0.129627	true	3	18			1.27819	0.91532	22.744				Amp	N	N	N	N
28	B4	false	WT 2	RPLP0	UNKNOWN	VIC	NFQ-MGB				22.689	22.7131	0.0114918					true	0.129627	true	3	18			1.2778	0.912111	22.689				Amp	N	N	N	N
5	A5	false	WT 3	RPLP0	UNKNOWN	VIC	NFQ-MGB				22.4892	22.4852	0.0139823					true	0.129627	true	3	18			1.2747	0.907135	22.4892				Amp	N	N	N	N
6	A6	false	WT 3	RPLP0	UNKNOWN	VIC	NFQ-MGB				22.5213	22.4852	0.0139823					true	0.129627	true	3	18			1.27466	0.907115	22.5213				Amp	N	N	N	N
29	B5	false	WT 3	RPLP0	UNKNOWN	VIC	NFQ-MGB				22.4755	22.4852	0.0139823					true	0.129627	true	3	18			1.27605	0.910057	22.4755				Amp	N	N	N	N
30	B6	false	WT 3	RPLP0	UNKNOWN	VIC	NFQ-MGB				22.4546	22.4852	0.0139823					true	0.129627	true	3	18			1.27772	0.907357	22.4546				Amp	N	N	N	N
Analysis Type	Singleplex
Endogenous Control	RPLP0
RQ Min/Max Confidence Level	95.0
Reference Sample	WT 1

### Sheet: Auswertung
Sample	Target	CT
chWT 1	ACAN	42.4952
chWT 1	ACAN	Undetermined
chWT 1	ACAN	Undetermined
chWT 1	ACAN	Undetermined
chWT 2	ACAN	Undetermined
chWT 2	ACAN	Undetermined
chWT 2	ACAN	Undetermined
chWT 2	ACAN	Undetermined
chWT 3	ACAN	Undetermined
chWT 3	ACAN	Undetermined
chWT 3	ACAN	Undetermined
chWT 3	ACAN	Undetermined
WT 1	ACAN	Undetermined
WT 1	ACAN	Undetermined
WT 1	ACAN	Undetermined
WT 1	ACAN	Undetermined
WT 2	ACAN	Undetermined
WT 2	ACAN	Undetermined
WT 2	ACAN	Undetermined
WT 2	ACAN	Undetermined
WT 3	ACAN	Undetermined
WT 3	ACAN	Undetermined
WT 3	ACAN	49.9089
WT 3	ACAN	Undetermined
chWT 1	COL10A1	33.2548
chWT 1	COL10A1	33.3255
chWT 1	COL10A1	33.3642
chWT 1	COL10A1	32.985
chWT 2	COL10A1	33.0614
chWT 2	COL10A1	33.0236
chWT 2	COL10A1	33.058
chWT 2	COL10A1	33.0015
chWT 3	COL10A1	33.5139
chWT 3	COL10A1	33.3705
chWT 3	COL10A1	33.5062
chWT 3	COL10A1	33.4475
WT 1	COL10A1	Undetermined
WT 1	COL10A1	Undetermined
WT 1	COL10A1	Undetermined
WT 1	COL10A1	Undetermined
WT 2	COL10A1	41.3573
WT 2	COL10A1	Undetermined
WT 2	COL10A1	Undetermined
WT 2	COL10A1	41.4282
WT 3	COL10A1	Undetermined
WT 3	COL10A1	Undetermined
WT 3	COL10A1	Undetermined
WT 3	COL10A1	Undetermined
chWT 1	COL2A1	36.9307
chWT 1	COL2A1	36.4995
chWT 1	COL2A1	36.3149
chWT 1	COL2A1	36.9731
chWT 2	COL2A1	36.8208
chWT 2	COL2A1	36.3165
chWT 2	COL2A1	36.9295
chWT 2	COL2A1	35.258
chWT 3	COL2A1	36.8917
chWT 3	COL2A1	36.5993
chWT 3	COL2A1	38.395
chWT 3	COL2A1	36.6789
WT 1	COL2A1	Undetermined
WT 1	COL2A1	Undetermined
WT 1	COL2A1	Undetermined
WT 1	COL2A1	37.7622
WT 2	COL2A1	Undetermined
WT 2	COL2A1	Undetermined
WT 2	COL2A1	38.7592
WT 2	COL2A1	39.0158
WT 3	COL2A1	38.2263
WT 3	COL2A1	38.0282
WT 3	COL2A1	Undetermined
WT 3	COL2A1	Undetermined
chWT 1	RPLP0	21.211
chWT 1	RPLP0	21.1735
chWT 1	RPLP0	21.105
chWT 1	RPLP0	21.162
chWT 2	RPLP0	21.0581
chWT 2	RPLP0	21.041
chWT 2	RPLP0	21.0795
chWT 2	RPLP0	21.0697
chWT 3	RPLP0	21.5786
chWT 3	RPLP0	21.6338
chWT 3	RPLP0	21.588
chWT 3	RPLP0	21.6048
WT 1	RPLP0	23.5529
WT 1	RPLP0	23.5599
WT 1	RPLP0	23.6083
WT 1	RPLP0	23.6214
WT 2	RPLP0	22.7135
WT 2	RPLP0	22.7061
WT 2	RPLP0	22.744
WT 2	RPLP0	22.689
WT 3	RPLP0	22.4892
WT 3	RPLP0	22.5213
WT 3	RPLP0	22.4755
WT 3	RPLP0	22.4546
