## Supplementary Data 1 for "Single-cell dissection of cell hierarchies in urine-derived stem cells – application to chondrogenesis and general scalability": HSvsFBSstemness_QuantStudio 12K Flex_export.xlsx

### Sheet: Results
Block Type	384-Well Block
Calibration Background is expired	No
Calibration Background performed on	05-07-2024
Calibration Normalization FAM-ROX is expired	No
Calibration Normalization FAM-ROX performed on	05-07-2024
Calibration Normalization VIC-ROX is expired	No
Calibration Normalization VIC-ROX performed on	05-07-2024
Calibration Pure Dye FAM is expired	No
Calibration Pure Dye FAM performed on	05-07-2024
Calibration Pure Dye ROX is expired	No
Calibration Pure Dye ROX performed on	05-07-2024
Calibration Pure Dye VIC is expired	No
Calibration Pure Dye VIC performed on	05-07-2024
Calibration RNaseP is expired	No
Calibration RNaseP performed on	05-07-2024
Calibration ROI is expired	No
Calibration ROI performed on	05-07-2024
Calibration Uniformity is expired	No
Calibration Uniformity performed on	05-07-2024
Chemistry	TAQMAN
Date Created	07-29-2025 10:30:55 AM CEST
Date Modified	07-29-2025 12:10:48 PM CEST
Experiment File Name	V:\_Public\AG Thiel\Alexander\qPCR\HSvsFBSstemness.eds
Experiment Name	HSvsFBSstemness
Experiment Run Start Time	03-21-2010 21:59:48 PM CET
Experiment Run Stop Time	03-21-2010 23:35:35 PM CET
Experiment Type	Comparative Cт (ΔΔCт)
Instrument Name	285880419
Instrument Serial Number	285880419
Instrument Type	QuantStudio 12K Flex
Passive Reference	ROX
Quantification Cycle Method	Ct
Signal Smoothing On	true
Stage/ Cycle where Analysis is performed	Stage 2, Step 2
Well	Well Position	Omit	Sample Name	Target Name	Task	Reporter	Quencher	RQ	RQ Min	RQ Max	CT	EQ.Ct Mean	EQ.Ct SE	Quantity	Delta Ct Mean	Delta Ct SE	Delta Delta Ct	Automatic Ct Threshold	Ct Threshold	Automatic Baseline	Baseline Start	Baseline End	Efficiency	Comments	Amp Score	Cq Conf	EQ.Ct	F Factor	ΔΔCт - Fsigma	ΔΔCт + Fsigma	Amp Status	EXPFAIL	HIGHSD	NOAMP	THOLDFAIL
1	A1	false	HS 1	RPLP0	UNKNOWN	VIC	NFQ-MGB				21.4043	21.4284	0.00928557					true	0.134126	true	3	16			1.29976	0.934398	21.4043				Amp	N	N	N	N
2	A2	false	HS 1	RPLP0	UNKNOWN	VIC	NFQ-MGB				21.4469	21.4284	0.00928557					true	0.134126	true	3	17			1.29573	0.94004	21.4469				Amp	N	N	N	N
3	A3	false	HS 2	RPLP0	UNKNOWN	VIC	NFQ-MGB				22.0175	22.0622	0.0234653					true	0.134126	true	3	17			1.30154	0.967616	22.0175				Amp	N	N	N	N
4	A4	false	HS 2	RPLP0	UNKNOWN	VIC	NFQ-MGB				22.049	22.0622	0.0234653					true	0.134126	true	3	17			1.29705	0.967449	22.049				Amp	N	N	N	N
5	A5	false	HS 3	RPLP0	UNKNOWN	VIC	NFQ-MGB				22.1109	22.1453	0.026571					true	0.134126	true	3	17			1.29407	0.955102	22.1109				Amp	N	N	N	N
6	A6	false	HS 3	RPLP0	UNKNOWN	VIC	NFQ-MGB				22.104	22.1453	0.026571					true	0.134126	true	3	17			1.29404	0.942671	22.104				Amp	N	N	N	N
7	A7	false	FBS 1	RPLP0	UNKNOWN	VIC	NFQ-MGB				19.8388	19.7619	0.0329801					true	0.134126	true	3	15			1.30187	0.966379	19.8388				Amp	N	N	N	N
8	A8	false	FBS 1	RPLP0	UNKNOWN	VIC	NFQ-MGB				19.6861	19.7619	0.0329801					true	0.134126	true	3	14			1.29588	0.97617	19.6861				Amp	N	N	N	N
9	A9	false	FBS 2	RPLP0	UNKNOWN	VIC	NFQ-MGB				19.9842	19.9511	0.0114924					true	0.134126	true	3	15			1.29855	0.961722	19.9842				Amp	N	N	N	N
10	A10	false	FBS 2	RPLP0	UNKNOWN	VIC	NFQ-MGB				19.9455	19.9511	0.0114924					true	0.134126	true	3	15			1.29666	0.947091	19.9455				Amp	N	N	N	N
11	A11	false	FBS 3	RPLP0	UNKNOWN	VIC	NFQ-MGB				19.5987	19.5877	0.0141589					true	0.134126	true	3	15			1.29939	0.956602	19.5987				Amp	N	N	N	N
12	A12	false	FBS 3	RPLP0	UNKNOWN	VIC	NFQ-MGB				19.5529	19.5877	0.0141589					true	0.134126	true	3	15			1.29773	0.951963	19.5529				Amp	N	N	N	N
25	B1	false	HS 1	RPLP0	UNKNOWN	VIC	NFQ-MGB				21.4242	21.4284	0.00928557					true	0.134126	true	3	17			1.29321	0.928741	21.4242				Amp	N	N	N	N
26	B2	false	HS 1	RPLP0	UNKNOWN	VIC	NFQ-MGB				21.4383	21.4284	0.00928557					true	0.134126	true	3	17			1.29845	0.932982	21.4383				Amp	N	N	N	N
27	B3	false	HS 2	RPLP0	UNKNOWN	VIC	NFQ-MGB				22.1283	22.0622	0.0234653					true	0.134126	true	3	18			1.29878	0.959431	22.1283				Amp	N	N	N	N
28	B4	false	HS 2	RPLP0	UNKNOWN	VIC	NFQ-MGB				22.054	22.0622	0.0234653					true	0.134126	true	3	17			1.30183	0.959172	22.054				Amp	N	N	N	N
29	B5	false	HS 3	RPLP0	UNKNOWN	VIC	NFQ-MGB				22.22	22.1453	0.026571					true	0.134126	true	3	18			1.29461	0.939988	22.22				Amp	N	N	N	N
30	B6	false	HS 3	RPLP0	UNKNOWN	VIC	NFQ-MGB				22.1462	22.1453	0.026571					true	0.134126	true	3	17			1.29786	0.941661	22.1462				Amp	N	N	N	N
31	B7	false	FBS 1	RPLP0	UNKNOWN	VIC	NFQ-MGB				19.7878	19.7619	0.0329801					true	0.134126	true	3	14			1.30209	0.966948	19.7878				Amp	N	N	N	N
32	B8	false	FBS 1	RPLP0	UNKNOWN	VIC	NFQ-MGB				19.735	19.7619	0.0329801					true	0.134126	true	3	14			1.30337	0.972339	19.735				Amp	N	N	N	N
33	B9	false	FBS 2	RPLP0	UNKNOWN	VIC	NFQ-MGB				19.9441	19.9511	0.0114924					true	0.134126	true	3	15			1.29985	0.955283	19.9441				Amp	N	N	N	N
34	B10	false	FBS 2	RPLP0	UNKNOWN	VIC	NFQ-MGB				19.9308	19.9511	0.0114924					true	0.134126	true	3	15			1.30256	0.957037	19.9308				Amp	N	N	N	N
35	B11	false	FBS 3	RPLP0	UNKNOWN	VIC	NFQ-MGB				19.5796	19.5877	0.0141589					true	0.134126	true	3	15			1.29999	0.947537	19.5796				Amp	N	N	N	N
36	B12	false	FBS 3	RPLP0	UNKNOWN	VIC	NFQ-MGB				19.6195	19.5877	0.0141589					true	0.134126	true	3	15			1.30271	0.955553	19.6195				Amp	N	N	N	N
49	C1	false	HS 1	MYC	UNKNOWN	FAM	NFQ-MGB	1.03686	1.01138	1.06299	26.8267	26.8235	0.0113612		5.39502	0.014673	-0.0522242	true	0.343856	true	3	21			1.46295	0.975874	26.8267	2.44691	-0.0881277	-0.0163206	Amp	N	N	N	N
50	C2	false	HS 1	MYC	UNKNOWN	FAM	NFQ-MGB	1.03686	1.01138	1.06299	26.8413	26.8235	0.0113612		5.39502	0.014673	-0.0522242	true	0.343856	true	3	21			1.46582	0.987108	26.8413	2.44691	-0.0881277	-0.0163206	Amp	N	N	N	N
51	C3	false	HS 2	MYC	UNKNOWN	FAM	NFQ-MGB	1.08878	1.03979	1.14007	27.4112	27.3867	0.0136424		5.32454	0.0271429	-0.122706	true	0.343856	true	3	21			1.47511	0.979127	27.4112	2.44691	-0.189122	-0.0562898	Amp	N	N	N	N
52	C4	false	HS 2	MYC	UNKNOWN	FAM	NFQ-MGB	1.08878	1.03979	1.14007	27.3963	27.3867	0.0136424		5.32454	0.0271429	-0.122706	true	0.343856	true	3	21			1.47625	0.978883	27.3963	2.44691	-0.189122	-0.0562898	Amp	N	N	N	N
53	C5	false	HS 3	MYC	UNKNOWN	FAM	NFQ-MGB	1.24188	1.17591	1.31154	27.3234	27.28	0.0181551		5.13472	0.0321811	-0.312522	true	0.343856	true	3	21			1.47485	0.985744	27.3234	2.44691	-0.391266	-0.233778	Amp	N	N	N	N
54	C6	false	HS 3	MYC	UNKNOWN	FAM	NFQ-MGB	1.24188	1.17591	1.31154	27.2543	27.28	0.0181551		5.13472	0.0321811	-0.312522	true	0.343856	true	3	21			1.47762	0.985369	27.2543	2.44691	-0.391266	-0.233778	Amp	N	N	N	N
55	C7	false	FBS 1	MYC	UNKNOWN	FAM	NFQ-MGB	1	0.943533	1.05985	25.2254	25.2092	0.00931214		5.44725	0.0342696	0	true	0.343856	true	3	18			1.47877	0.987184	25.2254	2.44691	-0.0838546	0.0838546	Amp	N	N	N	N
56	C8	false	FBS 1	MYC	UNKNOWN	FAM	NFQ-MGB	1	0.943533	1.05985	25.2247	25.2092	0.00931214		5.44725	0.0342696	0	true	0.343856	true	3	19			1.47909	0.980712	25.2247	2.44691	-0.0838546	0.0838546	Amp	N	N	N	N
57	C9	false	FBS 2	MYC	UNKNOWN	FAM	NFQ-MGB	0.829178	0.809265	0.849582	25.6714	25.6686	0.00856429		5.71749	0.0143326	0.270246	true	0.343856	true	3	20			1.4752	0.988511	25.6714	2.44691	0.235176	0.305317	Amp	N	N	N	N
58	C10	false	FBS 2	MYC	UNKNOWN	FAM	NFQ-MGB	0.829178	0.809265	0.849582	25.6854	25.6686	0.00856429		5.71749	0.0143326	0.270246	true	0.343856	true	3	20			1.47392	0.987526	25.6854	2.44691	0.235176	0.305317	Amp	N	N	N	N
59	C11	false	FBS 3	MYC	UNKNOWN	FAM	NFQ-MGB	0.861386	0.833481	0.890226	25.2856	25.2502	0.0132863		5.66251	0.0194165	0.215268	true	0.343856	true	3	20			1.47638	0.987566	25.2856	2.44691	0.167757	0.262778	Amp	N	N	N	N
60	C12	false	FBS 3	MYC	UNKNOWN	FAM	NFQ-MGB	0.861386	0.833481	0.890226	25.2336	25.2502	0.0132863		5.66251	0.0194165	0.215268	true	0.343856	true	3	20			1.47863	0.981834	25.2336	2.44691	0.167757	0.262778	Amp	N	N	N	N
73	D1	false	HS 1	MYC	UNKNOWN	FAM	NFQ-MGB	1.03686	1.01138	1.06299	26.7906	26.8235	0.0113612		5.39502	0.014673	-0.0522242	true	0.343856	true	3	21			1.46816	0.98729	26.7906	2.44691	-0.0881277	-0.0163206	Amp	N	N	N	N
74	D2	false	HS 1	MYC	UNKNOWN	FAM	NFQ-MGB	1.03686	1.01138	1.06299	26.8352	26.8235	0.0113612		5.39502	0.014673	-0.0522242	true	0.343856	true	3	21			1.46776	0.989506	26.8352	2.44691	-0.0881277	-0.0163206	Amp	N	N	N	N
75	D3	false	HS 2	MYC	UNKNOWN	FAM	NFQ-MGB	1.08878	1.03979	1.14007	27.3917	27.3867	0.0136424		5.32454	0.0271429	-0.122706	true	0.343856	true	3	20			1.47805	0.985021	27.3917	2.44691	-0.189122	-0.0562898	Amp	N	N	N	N
76	D4	false	HS 2	MYC	UNKNOWN	FAM	NFQ-MGB	1.08878	1.03979	1.14007	27.3478	27.3867	0.0136424		5.32454	0.0271429	-0.122706	true	0.343856	true	3	21			1.48006	0.98312	27.3478	2.44691	-0.189122	-0.0562898	Amp	N	N	N	N
77	D5	false	HS 3	MYC	UNKNOWN	FAM	NFQ-MGB	1.24188	1.17591	1.31154	27.2963	27.28	0.0181551		5.13472	0.0321811	-0.312522	true	0.343856	true	3	21			1.47795	0.987172	27.2963	2.44691	-0.391266	-0.233778	Amp	N	N	N	N
78	D6	false	HS 3	MYC	UNKNOWN	FAM	NFQ-MGB	1.24188	1.17591	1.31154	27.2461	27.28	0.0181551		5.13472	0.0321811	-0.312522	true	0.343856	true	3	22			1.47831	0.989095	27.2461	2.44691	-0.391266	-0.233778	Amp	N	N	N	N
79	D7	false	FBS 1	MYC	UNKNOWN	FAM	NFQ-MGB	1	0.943533	1.05985	25.1975	25.2092	0.00931214		5.44725	0.0342696	0	true	0.343856	true	3	19			1.48004	0.988448	25.1975	2.44691	-0.0838546	0.0838546	Amp	N	N	N	N
80	D8	false	FBS 1	MYC	UNKNOWN	FAM	NFQ-MGB	1	0.943533	1.05985	25.1892	25.2092	0.00931214		5.44725	0.0342696	0	true	0.343856	true	3	19			1.47981	0.980298	25.1892	2.44691	-0.0838546	0.0838546	Amp	N	N	N	N
81	D9	false	FBS 2	MYC	UNKNOWN	FAM	NFQ-MGB	0.829178	0.809265	0.849582	25.6729	25.6686	0.00856429		5.71749	0.0143326	0.270246	true	0.343856	true	3	20			1.47431	0.985974	25.6729	2.44691	0.235176	0.305317	Amp	N	N	N	N
82	D10	false	FBS 2	MYC	UNKNOWN	FAM	NFQ-MGB	0.829178	0.809265	0.849582	25.6447	25.6686	0.00856429		5.71749	0.0143326	0.270246	true	0.343856	true	3	19			1.47583	0.987515	25.6447	2.44691	0.235176	0.305317	Amp	N	N	N	N
83	D11	false	FBS 3	MYC	UNKNOWN	FAM	NFQ-MGB	0.861386	0.833481	0.890226	25.2552	25.2502	0.0132863		5.66251	0.0194165	0.215268	true	0.343856	true	3	19			1.47783	0.98867	25.2552	2.44691	0.167757	0.262778	Amp	N	N	N	N
84	D12	false	FBS 3	MYC	UNKNOWN	FAM	NFQ-MGB	0.861386	0.833481	0.890226	25.2264	25.2502	0.0132863		5.66251	0.0194165	0.215268	true	0.343856	true	3	19			1.47574	0.985918	25.2264	2.44691	0.167757	0.262778	Amp	N	N	N	N
97	E1	false	HS 1	OCT4	UNKNOWN	FAM	NFQ-MGB	1.06503	0.949542	1.19457	31.877	31.8997	0.0670343		10.4713	0.0676743	-0.0908961	true	0.166967	true	3	27			1.39537	0.980462	31.877	2.44691	-0.256489	0.0746969	Amp	N	N	N	N
98	E2	false	HS 1	OCT4	UNKNOWN	FAM	NFQ-MGB	1.06503	0.949542	1.19457	31.8121	31.8997	0.0670343		10.4713	0.0676743	-0.0908961	true	0.166967	true	3	26			1.39221	0.966444	31.8121	2.44691	-0.256489	0.0746969	Amp	N	N	N	N
99	E3	false	HS 2	OCT4	UNKNOWN	FAM	NFQ-MGB	0.975331	0.761831	1.24866	33.0734	32.6604	0.143759		10.5982	0.145662	0.036036	true	0.166967	true	3	29			1.35913	0.958056	33.0734	2.44691	-0.320385	0.392457	Amp	N	N	N	N
100	E4	false	HS 2	OCT4	UNKNOWN	FAM	NFQ-MGB	0.975331	0.761831	1.24866	32.4068	32.6604	0.143759		10.5982	0.145662	0.036036	true	0.166967	true	3	28			1.37717	0.962477	32.4068	2.44691	-0.320385	0.392457	Amp	N	N	N	N
101	E5	false	HS 3	OCT4	UNKNOWN	FAM	NFQ-MGB	1.27376	1.06649	1.52131	32.5603	32.3584	0.101284		10.2131	0.104712	-0.349097	true	0.166967	true	3	29			1.39406	0.972201	32.5603	2.44691	-0.605317	-0.0928763	Amp	N	N	N	N
102	E6	false	HS 3	OCT4	UNKNOWN	FAM	NFQ-MGB	1.27376	1.06649	1.52131	32.09	32.3584	0.101284		10.2131	0.104712	-0.349097	true	0.166967	true	3	27			1.38178	0.972727	32.09	2.44691	-0.605317	-0.0928763	Amp	N	N	N	N
103	E7	false	FBS 1	OCT4	UNKNOWN	FAM	NFQ-MGB	1	0.915758	1.09199	30.4327	30.3241	0.0400567		10.5622	0.0518867	0	true	0.166967	true	3	26			1.41294	0.968064	30.4327	2.44691	-0.126962	0.126962	Amp	N	N	N	N
104	E8	false	FBS 1	OCT4	UNKNOWN	FAM	NFQ-MGB	1	0.915758	1.09199	30.328	30.3241	0.0400567		10.5622	0.0518867	0	true	0.166967	true	3	25			1.41576	0.982967	30.328	2.44691	-0.126962	0.126962	Amp	N	N	N	N
105	E9	false	FBS 2	OCT4	UNKNOWN	FAM	NFQ-MGB	1.39243	1.29514	1.49703	29.9329	30.0357	0.0411298		10.0846	0.0427053	-0.477608	true	0.166967	true	3	26			1.41298	0.979937	29.9329	2.44691	-0.582104	-0.373112	Amp	N	N	N	N
106	E10	false	FBS 2	OCT4	UNKNOWN	FAM	NFQ-MGB	1.39243	1.29514	1.49703	30.0063	30.0357	0.0411298		10.0846	0.0427053	-0.477608	true	0.166967	true	3	24			1.40859	0.974331	30.0063	2.44691	-0.582104	-0.373112	Amp	N	N	N	N
107	E11	false	FBS 3	OCT4	UNKNOWN	FAM	NFQ-MGB	1.30782	1.22684	1.39414	29.7697	29.7627	0.0349267		10.175	0.0376875	-0.387161	true	0.166967	true	3	25			1.40029	0.981558	29.7697	2.44691	-0.479379	-0.294943	Amp	N	N	N	N
108	E12	false	FBS 3	OCT4	UNKNOWN	FAM	NFQ-MGB	1.30782	1.22684	1.39414	29.8577	29.7627	0.0349267		10.175	0.0376875	-0.387161	true	0.166967	true	3	24			1.40518	0.98551	29.8577	2.44691	-0.479379	-0.294943	Amp	N	N	N	N
121	F1	false	HS 1	OCT4	UNKNOWN	FAM	NFQ-MGB	1.06503	0.949542	1.19457	31.8141	31.8997	0.0670343		10.4713	0.0676743	-0.0908961	true	0.166967	true	3	27			1.4114	0.956486	31.8141	2.44691	-0.256489	0.0746969	Amp	N	N	N	N
122	F2	false	HS 1	OCT4	UNKNOWN	FAM	NFQ-MGB	1.06503	0.949542	1.19457	32.0957	31.8997	0.0670343		10.4713	0.0676743	-0.0908961	true	0.166967	true	3	28			1.39362	0.96818	32.0957	2.44691	-0.256489	0.0746969	Amp	N	N	N	N
123	F3	false	HS 2	OCT4	UNKNOWN	FAM	NFQ-MGB	0.975331	0.761831	1.24866	32.5662	32.6604	0.143759		10.5982	0.145662	0.036036	true	0.166967	true	3	25			1.38398	0.968102	32.5662	2.44691	-0.320385	0.392457	Amp	N	N	N	N
124	F4	false	HS 2	OCT4	UNKNOWN	FAM	NFQ-MGB	0.975331	0.761831	1.24866	32.5954	32.6604	0.143759		10.5982	0.145662	0.036036	true	0.166967	true	3	28			1.39822	0.964767	32.5954	2.44691	-0.320385	0.392457	Amp	N	N	N	N
125	F5	false	HS 3	OCT4	UNKNOWN	FAM	NFQ-MGB	1.27376	1.06649	1.52131	32.4552	32.3584	0.101284		10.2131	0.104712	-0.349097	true	0.166967	true	3	26			1.38896	0.965473	32.4552	2.44691	-0.605317	-0.0928763	Amp	N	N	N	N
126	F6	false	HS 3	OCT4	UNKNOWN	FAM	NFQ-MGB	1.27376	1.06649	1.52131	32.3281	32.3584	0.101284		10.2131	0.104712	-0.349097	true	0.166967	true	3	28			1.3829	0.97564	32.3281	2.44691	-0.605317	-0.0928763	Amp	N	N	N	N
127	F7	false	FBS 1	OCT4	UNKNOWN	FAM	NFQ-MGB	1	0.915758	1.09199	30.2915	30.3241	0.0400567		10.5622	0.0518867	0	true	0.166967	true	3	23			1.41456	0.969229	30.2915	2.44691	-0.126962	0.126962	Amp	N	N	N	N
128	F8	false	FBS 1	OCT4	UNKNOWN	FAM	NFQ-MGB	1	0.915758	1.09199	30.2442	30.3241	0.0400567		10.5622	0.0518867	0	true	0.166967	true	3	26			1.41588	0.981487	30.2442	2.44691	-0.126962	0.126962	Amp	N	N	N	N
129	F9	false	FBS 2	OCT4	UNKNOWN	FAM	NFQ-MGB	1.39243	1.29514	1.49703	30.1093	30.0357	0.0411298		10.0846	0.0427053	-0.477608	true	0.166967	true	3	26			1.40713	0.972833	30.1093	2.44691	-0.582104	-0.373112	Amp	N	N	N	N
130	F10	false	FBS 2	OCT4	UNKNOWN	FAM	NFQ-MGB	1.39243	1.29514	1.49703	30.0944	30.0357	0.0411298		10.0846	0.0427053	-0.477608	true	0.166967	true	3	26			1.39845	0.980105	30.0944	2.44691	-0.582104	-0.373112	Amp	N	N	N	N
131	F11	false	FBS 3	OCT4	UNKNOWN	FAM	NFQ-MGB	1.30782	1.22684	1.39414	29.6981	29.7627	0.0349267		10.175	0.0376875	-0.387161	true	0.166967	true	3	25			1.40564	0.97318	29.6981	2.44691	-0.479379	-0.294943	Amp	N	N	N	N
132	F12	false	FBS 3	OCT4	UNKNOWN	FAM	NFQ-MGB	1.30782	1.22684	1.39414	29.7254	29.7627	0.0349267		10.175	0.0376875	-0.387161	true	0.166967	true	3	25			1.40639	0.96918	29.7254	2.44691	-0.479379	-0.294943	Amp	N	N	N	N
145	G1	false	HS 1	KLF4	UNKNOWN	FAM	NFQ-MGB	1.42937	1.33758	1.52746	32.7906	32.7811	0.0380134		11.3527	0.0391311	-0.51538	true	0.53047	true	3	26			1.51816	0.985483	32.7906	2.44691	-0.61113	-0.41963	Amp	N	N	N	N
146	G2	false	HS 1	KLF4	UNKNOWN	FAM	NFQ-MGB	1.42937	1.33758	1.52746	32.6802	32.7811	0.0380134		11.3527	0.0391311	-0.51538	true	0.53047	true	3	25			1.51534	0.983523	32.6802	2.44691	-0.61113	-0.41963	Amp	N	N	N	N
147	G3	false	HS 2	KLF4	UNKNOWN	FAM	NFQ-MGB	1.99817	1.74043	2.29407	33.1141	32.9316	0.0779663		10.8694	0.0814209	-0.998677	true	0.53047	true	3	26			1.51813	0.978638	33.1141	2.44691	-1.19791	-0.799447	Amp	N	N	N	N
148	G4	false	HS 2	KLF4	UNKNOWN	FAM	NFQ-MGB	1.99817	1.74043	2.29407	32.9559	32.9316	0.0779663		10.8694	0.0814209	-0.998677	true	0.53047	true	3	26			1.52418	0.984259	32.9559	2.44691	-1.19791	-0.799447	Amp	N	N	N	N
149	G5	false	HS 3	KLF4	UNKNOWN	FAM	NFQ-MGB	2.22326	1.99054	2.48318	32.708	32.8607	0.0595294		10.7154	0.0651903	-1.15267	true	0.53047	true	3	26			1.52419	0.983099	32.708	2.44691	-1.31219	-0.99316	Amp	N	N	N	N
150	G6	false	HS 3	KLF4	UNKNOWN	FAM	NFQ-MGB	2.22326	1.99054	2.48318	32.8409	32.8607	0.0595294		10.7154	0.0651903	-1.15267	true	0.53047	true	3	26			1.52438	0.986029	32.8409	2.44691	-1.31219	-0.99316	Amp	N	N	N	N
151	G7	false	FBS 1	KLF4	UNKNOWN	FAM	NFQ-MGB	1	0.920508	1.08636	31.7132	31.63	0.0360182		11.8681	0.0488364	0	true	0.53047	true	3	25			1.53007	0.98394	31.7132	2.44691	-0.119498	0.119498	Amp	N	N	N	N
152	G8	false	FBS 1	KLF4	UNKNOWN	FAM	NFQ-MGB	1	0.920508	1.08636	31.6174	31.63	0.0360182		11.8681	0.0488364	0	true	0.53047	true	3	25			1.53241	0.988806	31.6174	2.44691	-0.119498	0.119498	Amp	N	N	N	N
153	G9	false	FBS 2	KLF4	UNKNOWN	FAM	NFQ-MGB	1.02385	0.980657	1.06895	31.7616	31.7852	0.0226679		11.8341	0.0254147	-0.034008	true	0.53047	true	3	25			1.51913	0.986274	31.7616	2.44691	-0.0961955	0.0281795	Amp	N	N	N	N
154	G10	false	FBS 2	KLF4	UNKNOWN	FAM	NFQ-MGB	1.02385	0.980657	1.06895	31.797	31.7852	0.0226679		11.8341	0.0254147	-0.034008	true	0.53047	true	3	25			1.52214	0.986433	31.797	2.44691	-0.0961955	0.0281795	Amp	N	N	N	N
155	G11	false	FBS 3	KLF4	UNKNOWN	FAM	NFQ-MGB	1.1154	1.03179	1.20579	31.3298	31.2982	0.0437039		11.7105	0.0459403	-0.157563	true	0.53047	true	3	24			1.51755	0.986699	31.3298	2.44691	-0.269974	-0.045151	Amp	N	N	N	N
156	G12	false	FBS 3	KLF4	UNKNOWN	FAM	NFQ-MGB	1.1154	1.03179	1.20579	31.3871	31.2982	0.0437039		11.7105	0.0459403	-0.157563	true	0.53047	true	3	24			1.53007	0.988068	31.3871	2.44691	-0.269974	-0.045151	Amp	N	N	N	N
169	H1	false	HS 1	KLF4	UNKNOWN	FAM	NFQ-MGB	1.42937	1.33758	1.52746	32.8648	32.7811	0.0380134		11.3527	0.0391311	-0.51538	true	0.53047	true	3	25			1.51992	0.988121	32.8648	2.44691	-0.61113	-0.41963	Amp	N	N	N	N
170	H2	false	HS 1	KLF4	UNKNOWN	FAM	NFQ-MGB	1.42937	1.33758	1.52746	32.7889	32.7811	0.0380134		11.3527	0.0391311	-0.51538	true	0.53047	true	3	25			1.51709	0.986711	32.7889	2.44691	-0.61113	-0.41963	Amp	N	N	N	N
171	H3	false	HS 2	KLF4	UNKNOWN	FAM	NFQ-MGB	1.99817	1.74043	2.29407	32.7342	32.9316	0.0779663		10.8694	0.0814209	-0.998677	true	0.53047	true	3	25			1.53007	0.983234	32.7342	2.44691	-1.19791	-0.799447	Amp	N	N	N	N
172	H4	false	HS 2	KLF4	UNKNOWN	FAM	NFQ-MGB	1.99817	1.74043	2.29407	32.9222	32.9316	0.0779663		10.8694	0.0814209	-0.998677	true	0.53047	true	3	26			1.52873	0.985802	32.9222	2.44691	-1.19791	-0.799447	Amp	N	N	N	N
173	H5	false	HS 3	KLF4	UNKNOWN	FAM	NFQ-MGB	2.22326	1.99054	2.48318	32.9027	32.8607	0.0595294		10.7154	0.0651903	-1.15267	true	0.53047	true	3	25			1.52186	0.983188	32.9027	2.44691	-1.31219	-0.99316	Amp	N	N	N	N
174	H6	false	HS 3	KLF4	UNKNOWN	FAM	NFQ-MGB	2.22326	1.99054	2.48318	32.9913	32.8607	0.0595294		10.7154	0.0651903	-1.15267	true	0.53047	true	3	26			1.51978	0.989001	32.9913	2.44691	-1.31219	-0.99316	Amp	N	N	N	N
175	H7	false	FBS 1	KLF4	UNKNOWN	FAM	NFQ-MGB	1	0.920508	1.08636	31.6495	31.63	0.0360182		11.8681	0.0488364	0	true	0.53047	true	3	24			1.53153	0.984352	31.6495	2.44691	-0.119498	0.119498	Amp	N	N	N	N
176	H8	false	FBS 1	KLF4	UNKNOWN	FAM	NFQ-MGB	1	0.920508	1.08636	31.5399	31.63	0.0360182		11.8681	0.0488364	0	true	0.53047	true	3	23			1.53279	0.983912	31.5399	2.44691	-0.119498	0.119498	Amp	N	N	N	N
177	H9	false	FBS 2	KLF4	UNKNOWN	FAM	NFQ-MGB	1.02385	0.980657	1.06895	31.7392	31.7852	0.0226679		11.8341	0.0254147	-0.034008	true	0.53047	true	3	25			1.5237	0.98697	31.7392	2.44691	-0.0961955	0.0281795	Amp	N	N	N	N
178	H10	false	FBS 2	KLF4	UNKNOWN	FAM	NFQ-MGB	1.02385	0.980657	1.06895	31.8431	31.7852	0.0226679		11.8341	0.0254147	-0.034008	true	0.53047	true	3	25			1.51987	0.98474	31.8431	2.44691	-0.0961955	0.0281795	Amp	N	N	N	N
179	H11	false	FBS 3	KLF4	UNKNOWN	FAM	NFQ-MGB	1.1154	1.03179	1.20579	31.296	31.2982	0.0437039		11.7105	0.0459403	-0.157563	true	0.53047	true	3	24			1.51642	0.987515	31.296	2.44691	-0.269974	-0.045151	Amp	N	N	N	N
180	H12	false	FBS 3	KLF4	UNKNOWN	FAM	NFQ-MGB	1.1154	1.03179	1.20579	31.1798	31.2982	0.0437039		11.7105	0.0459403	-0.157563	true	0.53047	true	3	24			1.51741	0.979642	31.1798	2.44691	-0.269974	-0.045151	Amp	N	N	N	N
193	I1	false	HS 1	SOX2	UNKNOWN	FAM	NFQ-MGB	3.63884	3.35407	3.94779	35.6444	35.6857	0.0413132		14.2573	0.0423438	-1.86348	true	0.04	true	3	32			1.33554	0.960251	35.6444	2.77644	-1.98104	-1.74591	Amp	N	N	N	Y
194	I2	false	HS 1	SOX2	UNKNOWN	FAM	NFQ-MGB	3.63884	3.35407	3.94779	35.727	35.6857	0.0413132		14.2573	0.0423438	-1.86348	true	0.04	true	3	33			1.33929	0.941144	35.727	2.77644	-1.98104	-1.74591	Amp	N	N	N	Y
195	I3	false	HS 2	SOX2	UNKNOWN	FAM	NFQ-MGB	2.21077	0.779918	6.26672	Undetermined	37.0384	0.540888		14.9762	0.541397	-1.14455	true	0.04	true	3	32			0	0	Undetermined	2.77644	-2.64771	0.358606	No Amp	N	N	Y	Y
196	I4	false	HS 2	SOX2	UNKNOWN	FAM	NFQ-MGB	2.21077	0.779918	6.26672	37.5793	37.0384	0.540888		14.9762	0.541397	-1.14455	true	0.04	true	3	34			1.17098	0.874158	37.5793	2.77644	-2.64771	0.358606	No Amp	N	Y	N	Y
197	I5	false	HS 3	SOX2	UNKNOWN	FAM	NFQ-MGB				Undetermined							true	0.04	true	3	41			0	0	Undetermined				No Amp	Y	N	Y	Y
198	I6	false	HS 3	SOX2	UNKNOWN	FAM	NFQ-MGB				Undetermined							true	0.04	true	3	41			0	0	Undetermined				No Amp	Y	N	Y	Y
199	I7	false	FBS 1	SOX2	UNKNOWN	FAM	NFQ-MGB	1	0.481899	2.07512	Undetermined	35.8827	0.408382		16.1208	0.409712	0	true	0.04	true	3	41			0	0	Undetermined	2.57058	-1.0532	1.0532	No Amp	Y	N	Y	Y
200	I8	false	FBS 1	SOX2	UNKNOWN	FAM	NFQ-MGB	1	0.481899	2.07512	35.7457	35.8827	0.408382		16.1208	0.409712	0	true	0.04	true	3	33			1.33798	0.945064	35.7457	2.57058	-1.0532	1.0532	Amp	N	Y	N	Y
201	I9	false	FBS 2	SOX2	UNKNOWN	FAM	NFQ-MGB	0.655053	0.546159	0.785658	36.4795	36.6822	0.101386		16.7311	0.102036	0.610317	true	0.04	true	3	33			1.26561	0.947789	36.4795	2.57058	0.348026	0.872607	No Amp	N	N	N	Y
202	I10	false	FBS 2	SOX2	UNKNOWN	FAM	NFQ-MGB	0.655053	0.546159	0.785658	Undetermined	36.6822	0.101386		16.7311	0.102036	0.610317	true	0.04	true	3	41			0	0	Undetermined	2.57058	0.348026	0.872607	No Amp	Y	N	Y	Y
203	I11	false	FBS 3	SOX2	UNKNOWN	FAM	NFQ-MGB	0.753849	0.162242	3.50272	36.013	36.1161	0.861995		16.5284	0.862111	0.407653	true	0.04	true	3	33			1.30198	0.968839	36.013	2.57058	-1.80847	2.62378	Inconclusive	N	Y	N	Y
204	I12	false	FBS 3	SOX2	UNKNOWN	FAM	NFQ-MGB	0.753849	0.162242	3.50272	34.6773	36.1161	0.861995		16.5284	0.862111	0.407653	true	0.04	true	3	32			1.41467	0.980328	34.6773	2.57058	-1.80847	2.62378	Amp	N	Y	N	Y
217	J1	false	HS 1	SOX2	UNKNOWN	FAM	NFQ-MGB	3.63884	3.35407	3.94779	Undetermined	35.6857	0.0413132		14.2573	0.0423438	-1.86348	true	0.04	true	3	41			0	0	Undetermined	2.77644	-1.98104	-1.74591	No Amp	Y	N	Y	Y
218	J2	false	HS 1	SOX2	UNKNOWN	FAM	NFQ-MGB	3.63884	3.35407	3.94779	Undetermined	35.6857	0.0413132		14.2573	0.0423438	-1.86348	true	0.04	true	3	41			0	0	Undetermined	2.77644	-1.98104	-1.74591	No Amp	Y	N	Y	Y
219	J3	false	HS 2	SOX2	UNKNOWN	FAM	NFQ-MGB	2.21077	0.779918	6.26672	36.4975	37.0384	0.540888		14.9762	0.541397	-1.14455	true	0.04	true	3	32			1.2985	0.939981	36.4975	2.77644	-2.64771	0.358606	No Amp	N	Y	N	Y
220	J4	false	HS 2	SOX2	UNKNOWN	FAM	NFQ-MGB	2.21077	0.779918	6.26672	Undetermined	37.0384	0.540888		14.9762	0.541397	-1.14455	true	0.04	true	3	41			0	0	Undetermined	2.77644	-2.64771	0.358606	No Amp	Y	N	Y	Y
221	J5	false	HS 3	SOX2	UNKNOWN	FAM	NFQ-MGB				Undetermined							true	0.04	true	3	41			0	0	Undetermined				No Amp	Y	N	Y	Y
222	J6	false	HS 3	SOX2	UNKNOWN	FAM	NFQ-MGB				Undetermined							true	0.04	true	3	41			0	0	Undetermined				No Amp	Y	N	Y	Y
223	J7	false	FBS 1	SOX2	UNKNOWN	FAM	NFQ-MGB	1	0.481899	2.07512	35.2539	35.8827	0.408382		16.1208	0.409712	0	true	0.04	true	3	32			1.36753	0.961603	35.2539	2.57058	-1.0532	1.0532	Amp	N	Y	N	Y
224	J8	false	FBS 1	SOX2	UNKNOWN	FAM	NFQ-MGB	1	0.481899	2.07512	36.6485	35.8827	0.408382		16.1208	0.409712	0	true	0.04	true	3	33			1.28398	0.943294	36.6485	2.57058	-1.0532	1.0532	No Amp	N	Y	N	Y
225	J9	false	FBS 2	SOX2	UNKNOWN	FAM	NFQ-MGB	0.655053	0.546159	0.785658	36.7831	36.6822	0.101386		16.7311	0.102036	0.610317	true	0.04	true	3	32			1.26815	0.936136	36.7831	2.57058	0.348026	0.872607	No Amp	N	N	N	Y
226	J10	false	FBS 2	SOX2	UNKNOWN	FAM	NFQ-MGB	0.655053	0.546159	0.785658	36.7842	36.6822	0.101386		16.7311	0.102036	0.610317	true	0.04	true	3	33			1.26342	0.948853	36.7842	2.57058	0.348026	0.872607	No Amp	N	N	N	Y
227	J11	false	FBS 3	SOX2	UNKNOWN	FAM	NFQ-MGB	0.753849	0.162242	3.50272	37.658	36.1161	0.861995		16.5284	0.862111	0.407653	true	0.04	true	3	35			1.17798	0.92291	37.658	2.57058	-1.80847	2.62378	No Amp	N	Y	N	Y
228	J12	false	FBS 3	SOX2	UNKNOWN	FAM	NFQ-MGB	0.753849	0.162242	3.50272	Undetermined	36.1161	0.861995		16.5284	0.862111	0.407653	true	0.04	true	3	41			0	0	Undetermined	2.57058	-1.80847	2.62378	No Amp	Y	N	Y	Y
Analysis Type	Singleplex
Endogenous Control	RPLP0
RQ Min/Max Confidence Level	95.0
Reference Sample	FBS 1

### Sheet: Auswertung
Sample	Target	CT
FBS 1	KLF4	31.7132
FBS 1	KLF4	31.6174
FBS 1	KLF4	31.6495
FBS 1	KLF4	31.5399
FBS 2	KLF4	31.7616
FBS 2	KLF4	31.797
FBS 2	KLF4	31.7392
FBS 2	KLF4	31.8431
FBS 3	KLF4	31.3298
FBS 3	KLF4	31.3871
FBS 3	KLF4	31.296
FBS 3	KLF4	31.1798
HS 1	KLF4	32.7906
HS 1	KLF4	32.6802
HS 1	KLF4	32.8648
HS 1	KLF4	32.7889
HS 2	KLF4	33.1141
HS 2	KLF4	32.9559
HS 2	KLF4	32.7342
HS 2	KLF4	32.9222
HS 3	KLF4	32.708
HS 3	KLF4	32.8409
HS 3	KLF4	32.9027
HS 3	KLF4	32.9913
FBS 1	MYC	25.2254
FBS 1	MYC	25.2247
FBS 1	MYC	25.1975
FBS 1	MYC	25.1892
FBS 2	MYC	25.6714
FBS 2	MYC	25.6854
FBS 2	MYC	25.6729
FBS 2	MYC	25.6447
FBS 3	MYC	25.2856
FBS 3	MYC	25.2336
FBS 3	MYC	25.2552
FBS 3	MYC	25.2264
HS 1	MYC	26.8267
HS 1	MYC	26.8413
HS 1	MYC	26.7906
HS 1	MYC	26.8352
HS 2	MYC	27.4112
HS 2	MYC	27.3963
HS 2	MYC	27.3917
HS 2	MYC	27.3478
HS 3	MYC	27.3234
HS 3	MYC	27.2543
HS 3	MYC	27.2963
HS 3	MYC	27.2461
FBS 1	OCT4	30.4327
FBS 1	OCT4	30.328
FBS 1	OCT4	30.2915
FBS 1	OCT4	30.2442
FBS 2	OCT4	29.9329
FBS 2	OCT4	30.0063
FBS 2	OCT4	30.1093
FBS 2	OCT4	30.0944
FBS 3	OCT4	29.7697
FBS 3	OCT4	29.8577
FBS 3	OCT4	29.6981
FBS 3	OCT4	29.7254
HS 1	OCT4	31.877
HS 1	OCT4	31.8121
HS 1	OCT4	31.8141
HS 1	OCT4	32.0957
HS 2	OCT4	33.0734
HS 2	OCT4	32.4068
HS 2	OCT4	32.5662
HS 2	OCT4	32.5954
HS 3	OCT4	32.5603
HS 3	OCT4	32.09
HS 3	OCT4	32.4552
HS 3	OCT4	32.3281
FBS 1	RPLP0	19.8388
FBS 1	RPLP0	19.6861
FBS 1	RPLP0	19.7878
FBS 1	RPLP0	19.735
FBS 2	RPLP0	19.9842
FBS 2	RPLP0	19.9455
FBS 2	RPLP0	19.9441
FBS 2	RPLP0	19.9308
FBS 3	RPLP0	19.5987
FBS 3	RPLP0	19.5529
FBS 3	RPLP0	19.5796
FBS 3	RPLP0	19.6195
HS 1	RPLP0	21.4043
HS 1	RPLP0	21.4469
HS 1	RPLP0	21.4242
HS 1	RPLP0	21.4383
HS 2	RPLP0	22.0175
HS 2	RPLP0	22.049
HS 2	RPLP0	22.1283
HS 2	RPLP0	22.054
HS 3	RPLP0	22.1109
HS 3	RPLP0	22.104
HS 3	RPLP0	22.22
HS 3	RPLP0	22.1462
FBS 1	SOX2	Undetermined
FBS 1	SOX2	35.7457
FBS 1	SOX2	35.2539
FBS 1	SOX2	36.6485
FBS 2	SOX2	36.4795
FBS 2	SOX2	Undetermined
FBS 2	SOX2	36.7831
FBS 2	SOX2	36.7842
FBS 3	SOX2	36.013
FBS 3	SOX2	34.6773
FBS 3	SOX2	37.658
FBS 3	SOX2	Undetermined
HS 1	SOX2	35.6444
HS 1	SOX2	35.727
HS 1	SOX2	Undetermined
HS 1	SOX2	Undetermined
HS 2	SOX2	Undetermined
HS 2	SOX2	37.5793
HS 2	SOX2	36.4975
HS 2	SOX2	Undetermined
HS 3	SOX2	Undetermined
HS 3	SOX2	Undetermined
HS 3	SOX2	Undetermined
HS 3	SOX2	Undetermined
