## Supplementary Data 1 for "Single-cell dissection of cell hierarchies in urine-derived stem cells – application to chondrogenesis and general scalability": RNA Seq Validation osteos_QuantStudio 12K Flex_export.xlsx

### Sheet: Results
Block Type	384-Well Block
Calibration Background is expired	No
Calibration Background performed on	05-07-2024
Calibration Normalization FAM-ROX is expired	No
Calibration Normalization FAM-ROX performed on	05-07-2024
Calibration Normalization VIC-ROX is expired	No
Calibration Normalization VIC-ROX performed on	05-07-2024
Calibration Pure Dye FAM is expired	No
Calibration Pure Dye FAM performed on	05-07-2024
Calibration Pure Dye ROX is expired	No
Calibration Pure Dye ROX performed on	05-07-2024
Calibration Pure Dye VIC is expired	No
Calibration Pure Dye VIC performed on	05-07-2024
Calibration RNaseP is expired	No
Calibration RNaseP performed on	05-07-2024
Calibration ROI is expired	No
Calibration ROI performed on	05-07-2024
Calibration Uniformity is expired	No
Calibration Uniformity performed on	05-07-2024
Chemistry	TAQMAN
Date Created	01-24-2025 09:20:42 AM CET
Date Modified	01-24-2025 11:16:27 AM CET
Experiment File Name	W:\humangenetik\data\_Public\AG Thiel\Alexander\qPCR\RNA Seq Validation osteos.eds
Experiment Name	RNA Seq Validation osteos
Experiment Run Start Time	01-16-2010 20:56:52 PM CET
Experiment Run Stop Time	01-16-2010 22:48:23 PM CET
Experiment Type	Comparative Cт (ΔΔCт)
Instrument Name	285880419
Instrument Serial Number	285880419
Instrument Type	QuantStudio 12K Flex
Passive Reference	ROX
Quantification Cycle Method	Ct
Signal Smoothing On	true
Stage/ Cycle where Analysis is performed	Stage 2, Step 2
Well	Well Position	Omit	Sample Name	Target Name	Task	Reporter	Quencher	RQ	RQ Min	RQ Max	CT	EQ.Ct Mean	EQ.Ct SE	Quantity	Delta Ct Mean	Delta Ct SE	Delta Delta Ct	Automatic Ct Threshold	Ct Threshold	Automatic Baseline	Baseline Start	Baseline End	Efficiency	Comments	Amp Score	Cq Conf	EQ.Ct	F Factor	ΔΔCт - Fsigma	ΔΔCт + Fsigma	Amp Status	HIGHSD	OUTLIERRG
1	A1	false	oKO1	RPLP0	UNKNOWN	VIC	NFQ-MGB				19.3562	19.4967	0.0521977					true	0.109452	true	3	15			1.26942	0.906486	19.3562				Amp	N	N
2	A2	false	oKO1	RPLP0	UNKNOWN	VIC	NFQ-MGB				19.5163	19.4967	0.0521977					true	0.109452	true	3	15			1.26144	0.917657	19.5163				Amp	N	N
3	A3	false	oKO2	RPLP0	UNKNOWN	VIC	NFQ-MGB				20.2998	20.3381	0.0179399					true	0.109452	true	3	16			1.26246	0.917293	20.2998				Amp	N	N
4	A4	false	oKO2	RPLP0	UNKNOWN	VIC	NFQ-MGB				20.3814	20.3381	0.0179399					true	0.109452	true	3	16			1.2573	0.920838	20.3814				Amp	N	N
5	A5	false	oKO3	RPLP0	UNKNOWN	VIC	NFQ-MGB				20.298	20.2861	0.019632					true	0.109452	true	3	16			1.25534	0.9116	20.298				Amp	N	N
6	A6	false	oKO3	RPLP0	UNKNOWN	VIC	NFQ-MGB				20.2357	20.2861	0.019632					true	0.109452	true	3	16			1.25525	0.915963	20.2357				Amp	N	N
7	A7	false	oWT1	RPLP0	UNKNOWN	VIC	NFQ-MGB				19.065	19.0739	0.0125241					true	0.109452	true	3	15			1.25444	0.920418	19.065				Amp	N	N
8	A8	false	oWT1	RPLP0	UNKNOWN	VIC	NFQ-MGB				19.1089	19.0739	0.0125241					true	0.109452	true	3	15			1.25167	0.930225	19.1089				Amp	N	N
9	A9	false	oWT2	RPLP0	UNKNOWN	VIC	NFQ-MGB				19.0869	19.1023	0.00678929					true	0.109452	true	3	14			1.25608	0.913615	19.0869				Amp	N	N
10	A10	false	oWT2	RPLP0	UNKNOWN	VIC	NFQ-MGB				19.1072	19.1023	0.00678929					true	0.109452	true	3	15			1.25099	0.912891	19.1072				Amp	N	N
11	A11	false	oWT3	RPLP0	UNKNOWN	VIC	NFQ-MGB				19.1245	19.1872	0.0499567					true	0.109452	true	3	15			1.25486	0.907439	19.1245				Amp	N	N
12	A12	false	oWT3	RPLP0	UNKNOWN	VIC	NFQ-MGB				19.1794	19.1872	0.0499567					true	0.109452	true	3	15			1.25647	0.915643	19.1794				Amp	N	N
13	A13	false	KO1	RPLP0	UNKNOWN	VIC	NFQ-MGB				18.7404	18.746	0.0204475					true	0.109452	true	3	14			1.26077	0.916159	18.7404				Amp	N	N
14	A14	false	KO1	RPLP0	UNKNOWN	VIC	NFQ-MGB				18.7778	18.746	0.0204475					true	0.109452	true	3	14			1.25987	0.908996	18.7778				Amp	N	N
15	A15	false	KO2	RPLP0	UNKNOWN	VIC	NFQ-MGB				19.4012	19.4282	0.00935095					true	0.109452	true	3	15			1.26024	0.907852	19.4012				Amp	N	N
16	A16	false	KO2	RPLP0	UNKNOWN	VIC	NFQ-MGB				19.4311	19.4282	0.00935095					true	0.109452	true	3	15			1.25957	0.909732	19.4311				Amp	N	N
17	A17	false	KO3	RPLP0	UNKNOWN	VIC	NFQ-MGB				18.7519	18.7544	0.0154783					true	0.109452	true	3	14			1.26605	0.917919	18.7519				Amp	N	N
18	A18	false	KO3	RPLP0	UNKNOWN	VIC	NFQ-MGB				18.7925	18.7544	0.0154783					true	0.109452	true	3	15			1.26225	0.907974	18.7925				Amp	N	N
19	A19	false	WT1	RPLP0	UNKNOWN	VIC	NFQ-MGB				18.5972	18.5989	0.0178181					true	0.109452	true	3	14			1.25436	0.905144	18.5972				Amp	N	N
20	A20	false	WT1	RPLP0	UNKNOWN	VIC	NFQ-MGB				18.5514	18.5989	0.0178181					true	0.109452	true	3	14			1.25476	0.906261	18.5514				Amp	N	N
21	A21	false	WT2	RPLP0	UNKNOWN	VIC	NFQ-MGB				18.638	18.684	0.021602					true	0.109452	true	3	14			1.26644	0.915414	18.638				Amp	N	N
22	A22	false	WT2	RPLP0	UNKNOWN	VIC	NFQ-MGB				18.7019	18.684	0.021602					true	0.109452	true	3	14			1.26654	0.914236	18.7019				Amp	N	N
23	A23	false	WT3	RPLP0	UNKNOWN	VIC	NFQ-MGB				18.558	18.6179	0.0211038					true	0.109452	true	3	14			1.26443	0.914572	18.558				Amp	N	N
24	A24	false	WT3	RPLP0	UNKNOWN	VIC	NFQ-MGB				18.6302	18.6179	0.0211038					true	0.109452	true	3	14			1.27073	0.909261	18.6302				Amp	N	N
25	B1	false	oKO1	RPLP0	UNKNOWN	VIC	NFQ-MGB				19.5058	19.4967	0.0521977					true	0.109452	true	3	15			1.25901	0.922198	19.5058				Amp	N	N
26	B2	false	oKO1	RPLP0	UNKNOWN	VIC	NFQ-MGB				19.6085	19.4967	0.0521977					true	0.109452	true	3	15			1.26243	0.902222	19.6085				Amp	N	N
27	B3	false	oKO2	RPLP0	UNKNOWN	VIC	NFQ-MGB				20.3196	20.3381	0.0179399					true	0.109452	true	3	16			1.25875	0.914373	20.3196				Amp	N	N
28	B4	false	oKO2	RPLP0	UNKNOWN	VIC	NFQ-MGB				20.3514	20.3381	0.0179399					true	0.109452	true	3	16			1.26159	0.916878	20.3514				Amp	N	N
29	B5	false	oKO3	RPLP0	UNKNOWN	VIC	NFQ-MGB				20.3299	20.2861	0.019632					true	0.109452	true	3	16			1.25636	0.911796	20.3299				Amp	N	N
30	B6	false	oKO3	RPLP0	UNKNOWN	VIC	NFQ-MGB				20.2806	20.2861	0.019632					true	0.109452	true	3	16			1.25555	0.909809	20.2806				Amp	N	N
31	B7	false	oWT1	RPLP0	UNKNOWN	VIC	NFQ-MGB				19.0499	19.0739	0.0125241					true	0.109452	true	3	15			1.25573	0.912569	19.0499				Amp	N	N
32	B8	false	oWT1	RPLP0	UNKNOWN	VIC	NFQ-MGB				19.0718	19.0739	0.0125241					true	0.109452	true	3	14			1.25271	0.912699	19.0718				Amp	N	N
33	B9	false	oWT2	RPLP0	UNKNOWN	VIC	NFQ-MGB				19.0967	19.1023	0.00678929					true	0.109452	true	3	15			1.25798	0.908773	19.0967				Amp	N	N
34	B10	false	oWT2	RPLP0	UNKNOWN	VIC	NFQ-MGB				19.1185	19.1023	0.00678929					true	0.109452	true	3	15			1.25495	0.912973	19.1185				Amp	N	N
35	B11	false	oWT3	RPLP0	UNKNOWN	VIC	NFQ-MGB				19.114	19.1872	0.0499567					true	0.109452	true	3	15			1.25434	0.933253	19.114				Amp	N	N
36	B12	false	oWT3	RPLP0	UNKNOWN	VIC	NFQ-MGB				19.3307	19.1872	0.0499567					true	0.109452	true	3	15			1.23321	0.903322	19.3307				Amp	N	N
37	B13	false	KO1	RPLP0	UNKNOWN	VIC	NFQ-MGB				18.6903	18.746	0.0204475					true	0.109452	true	3	14			1.25966	0.910848	18.6903				Amp	N	N
38	B14	false	KO1	RPLP0	UNKNOWN	VIC	NFQ-MGB				18.7756	18.746	0.0204475					true	0.109452	true	3	14			1.26054	0.911054	18.7756				Amp	N	N
39	B15	false	KO2	RPLP0	UNKNOWN	VIC	NFQ-MGB				19.4436	19.4282	0.00935095					true	0.109452	true	3	15			1.26116	0.906035	19.4436				Amp	N	N
40	B16	false	KO2	RPLP0	UNKNOWN	VIC	NFQ-MGB				19.4369	19.4282	0.00935095					true	0.109452	true	3	15			1.26361	0.90647	19.4369				Amp	N	N
41	B17	false	KO3	RPLP0	UNKNOWN	VIC	NFQ-MGB				18.7565	18.7544	0.0154783					true	0.109452	true	3	14			1.26067	0.9139	18.7565				Amp	N	N
42	B18	false	KO3	RPLP0	UNKNOWN	VIC	NFQ-MGB				18.7168	18.7544	0.0154783					true	0.109452	true	3	14			1.26191	0.912187	18.7168				Amp	N	N
43	B19	false	WT1	RPLP0	UNKNOWN	VIC	NFQ-MGB				18.6366	18.5989	0.0178181					true	0.109452	true	3	14			1.26254	0.90629	18.6366				Amp	N	N
44	B20	false	WT1	RPLP0	UNKNOWN	VIC	NFQ-MGB				18.6105	18.5989	0.0178181					true	0.109452	true	3	14			1.26492	0.903109	18.6105				Amp	N	N
45	B21	false	WT2	RPLP0	UNKNOWN	VIC	NFQ-MGB				18.7352	18.684	0.021602					true	0.109452	true	3	14			1.26048	0.911027	18.7352				Amp	N	N
46	B22	false	WT2	RPLP0	UNKNOWN	VIC	NFQ-MGB				18.6608	18.684	0.021602					true	0.109452	true	3	14			1.26973	0.913438	18.6608				Amp	N	N
47	B23	false	WT3	RPLP0	UNKNOWN	VIC	NFQ-MGB				18.6571	18.6179	0.0211038					true	0.109452	true	3	14			1.26824	0.919232	18.6571				Amp	N	N
48	B24	false	WT3	RPLP0	UNKNOWN	VIC	NFQ-MGB				18.6264	18.6179	0.0211038					true	0.109452	true	3	14			1.26849	0.908638	18.6264				Amp	N	N
49	C1	false	oKO1	SPP1	UNKNOWN	FAM	NFQ-MGB	5.23719	4.76184	5.75999	17.1308	17.0926	0.0205597		-2.4041	0.0561008	-2.38879	true	0.239495	true	3	12			1.41831	0.953655	17.1308	2.44691	-2.52607	-2.25152	Amp	N	N
50	C2	false	oKO1	SPP1	UNKNOWN	FAM	NFQ-MGB	5.23719	4.76184	5.75999	17.0992	17.0926	0.0205597		-2.4041	0.0561008	-2.38879	true	0.239495	true	3	12			1.41757	0.95997	17.0992	2.44691	-2.52607	-2.25152	Amp	N	N
51	C3	false	oKO2	SPP1	UNKNOWN	FAM	NFQ-MGB	9.70032	9.22948	10.1952	17.0972	17.0447	0.0232114		-3.29334	0.0293361	-3.27803	true	0.239495	true	3	12			1.42002	0.978831	17.0972	2.44691	-3.34982	-3.20625	Amp	N	N
52	C4	false	oKO2	SPP1	UNKNOWN	FAM	NFQ-MGB	9.70032	9.22948	10.1952	17.0619	17.0447	0.0232114		-3.29334	0.0293361	-3.27803	true	0.239495	true	3	11			1.42529	0.961035	17.0619	2.44691	-3.34982	-3.20625	Amp	N	N
53	C5	false	oKO3	SPP1	UNKNOWN	FAM	NFQ-MGB	2.44304	2.34974	2.54005	19.015	18.9821	0.0119013		-1.30399	0.0229577	-1.28868	true	0.239495	true	3	14			1.42644	0.976771	19.015	2.44691	-1.34485	-1.2325	Amp	N	N
54	C6	false	oKO3	SPP1	UNKNOWN	FAM	NFQ-MGB	2.44304	2.34974	2.54005	18.9834	18.9821	0.0119013		-1.30399	0.0229577	-1.28868	true	0.239495	true	3	14			1.42828	0.977669	18.9834	2.44691	-1.34485	-1.2325	Amp	N	N
55	C7	false	oWT1	SPP1	UNKNOWN	FAM	NFQ-MGB	6.16267	6.02461	6.30389	16.4235	16.435	0.0046477		-2.63886	0.0133587	-2.62355	true	0.239495	true	3	11			1.42663	0.97901	16.4235	2.44691	-2.65624	-2.59087	Amp	N	N
56	C8	false	oWT1	SPP1	UNKNOWN	FAM	NFQ-MGB	6.16267	6.02461	6.30389	16.4451	16.435	0.0046477		-2.63886	0.0133587	-2.62355	true	0.239495	true	3	12			1.42373	0.982623	16.4451	2.44691	-2.65624	-2.59087	Amp	N	N
57	C9	false	oWT2	SPP1	UNKNOWN	FAM	NFQ-MGB	6.50794	6.2818	6.74221	16.3757	16.3848	0.0197153		-2.71751	0.0208516	-2.7022	true	0.239495	true	3	11			1.42484	0.973631	16.3757	2.44691	-2.75322	-2.65118	Amp	N	N
58	C10	false	oWT2	SPP1	UNKNOWN	FAM	NFQ-MGB	6.50794	6.2818	6.74221	16.3754	16.3848	0.0197153		-2.71751	0.0208516	-2.7022	true	0.239495	true	3	11			1.42642	0.976321	16.3754	2.44691	-2.75322	-2.65118	Amp	N	N
59	C11	false	oWT3	SPP1	UNKNOWN	FAM	NFQ-MGB	6.94842	6.29409	7.67077	16.3879	16.3752	0.0300787		-2.81199	0.058313	-2.79668	true	0.239495	true	3	12			1.42935	0.972321	16.3879	2.44691	-2.93937	-2.654	Amp	N	N
60	C12	false	oWT3	SPP1	UNKNOWN	FAM	NFQ-MGB	6.94842	6.29409	7.67077	16.4166	16.3752	0.0300787		-2.81199	0.058313	-2.79668	true	0.239495	true	3	11			1.42633	0.981096	16.4166	2.44691	-2.93937	-2.654	Amp	N	N
61	C13	false	KO1	SPP1	UNKNOWN	FAM	NFQ-MGB	0.49432	0.47564	0.513734	19.7571	19.7472	0.0098878		1.00117	0.0227127	1.01648	true	0.239495	true	3	14			1.42696	0.986913	19.7571	2.44691	0.960907	1.07206	Amp	N	N
62	C14	false	KO1	SPP1	UNKNOWN	FAM	NFQ-MGB	0.49432	0.47564	0.513734	19.7568	19.7472	0.0098878		1.00117	0.0227127	1.01648	true	0.239495	true	3	15			1.42876	0.980113	19.7568	2.44691	0.960907	1.07206	Amp	N	N
63	C15	false	KO2	SPP1	UNKNOWN	FAM	NFQ-MGB	0.488972	0.466092	0.512975	20.4021	20.4451	0.0266631		1.01687	0.0282553	1.03218	true	0.239495	true	3	15			1.42867	0.987113	20.4021	2.44691	0.963038	1.10131	Amp	N	N
64	C16	false	KO2	SPP1	UNKNOWN	FAM	NFQ-MGB	0.488972	0.466092	0.512975	20.5227	20.4451	0.0266631		1.01687	0.0282553	1.03218	true	0.239495	true	3	16			1.43311	0.980423	20.5227	2.44691	0.963038	1.10131	Amp	N	N
65	C17	false	KO3	SPP1	UNKNOWN	FAM	NFQ-MGB	0.636669	0.613162	0.661077	19.4127	19.3905	0.0158884		0.636077	0.0221815	0.651385	true	0.239495	true	3	14			1.428	0.982955	19.4127	2.44691	0.597109	0.705661	Amp	N	N
66	C18	false	KO3	SPP1	UNKNOWN	FAM	NFQ-MGB	0.636669	0.613162	0.661077	19.4229	19.3905	0.0158884		0.636077	0.0221815	0.651385	true	0.239495	true	3	13			1.4283	0.98962	19.4229	2.44691	0.597109	0.705661	Amp	N	N
67	C19	false	WT1	SPP1	UNKNOWN	FAM	NFQ-MGB	1	0.963995	1.03735	18.5576	18.5836	0.0122449		-0.0153079	0.0216199	0	true	0.239495	true	3	12			1.42243	0.987658	18.5576	2.44691	-0.0529021	0.0529021	Amp	N	N
68	C20	false	WT1	SPP1	UNKNOWN	FAM	NFQ-MGB	1	0.963995	1.03735	18.6032	18.5836	0.0122449		-0.0153079	0.0216199	0	true	0.239495	true	3	12			1.42623	0.982554	18.6032	2.44691	-0.0529021	0.0529021	Amp	N	N
69	C21	false	WT2	SPP1	UNKNOWN	FAM	NFQ-MGB	0.938065	0.895554	0.982593	18.758	18.7609	0.0167636		0.0769329	0.0273434	0.0922408	true	0.239495	true	3	13			1.42323	0.987056	18.758	2.44691	0.0253339	0.159148	Amp	N	N
70	C22	false	WT2	SPP1	UNKNOWN	FAM	NFQ-MGB	0.938065	0.895554	0.982593	18.7264	18.7609	0.0167636		0.0769329	0.0273434	0.0922408	true	0.239495	true	3	13			1.42548	0.979999	18.7264	2.44691	0.0253339	0.159148	Amp	N	N
71	C23	false	WT3	SPP1	UNKNOWN	FAM	NFQ-MGB	1.00166	0.957681	1.04767	18.5738	18.6002	0.015987		-0.0177078	0.0264756	-0.00239992	true	0.239495	true	3	13			1.42931	0.9852	18.5738	2.44691	-0.0671833	0.0623834	Amp	N	N
72	C24	false	WT3	SPP1	UNKNOWN	FAM	NFQ-MGB	1.00166	0.957681	1.04767	18.5762	18.6002	0.015987		-0.0177078	0.0264756	-0.00239992	true	0.239495	true	3	12			1.42858	0.976677	18.5762	2.44691	-0.0671833	0.0623834	Amp	N	N
73	D1	false	oKO1	SPP1	UNKNOWN	FAM	NFQ-MGB	5.23719	4.76184	5.75999	17.1059	17.0926	0.0205597		-2.4041	0.0561008	-2.38879	true	0.239495	true	3	12			1.42207	0.95697	17.1059	2.44691	-2.52607	-2.25152	Amp	N	N
74	D2	false	oKO1	SPP1	UNKNOWN	FAM	NFQ-MGB	5.23719	4.76184	5.75999	17.0344	17.0926	0.0205597		-2.4041	0.0561008	-2.38879	true	0.239495	true	3	12			1.41879	0.971988	17.0344	2.44691	-2.52607	-2.25152	Amp	N	N
75	D3	false	oKO2	SPP1	UNKNOWN	FAM	NFQ-MGB	9.70032	9.22948	10.1952	17.0322	17.0447	0.0232114		-3.29334	0.0293361	-3.27803	true	0.239495	true	3	12			1.4219	0.971206	17.0322	2.44691	-3.34982	-3.20625	Amp	N	N
76	D4	false	oKO2	SPP1	UNKNOWN	FAM	NFQ-MGB	9.70032	9.22948	10.1952	16.9876	17.0447	0.0232114		-3.29334	0.0293361	-3.27803	true	0.239495	true	3	12			1.42786	0.985058	16.9876	2.44691	-3.34982	-3.20625	Amp	N	N
77	D5	false	oKO3	SPP1	UNKNOWN	FAM	NFQ-MGB	2.44304	2.34974	2.54005	18.9687	18.9821	0.0119013		-1.30399	0.0229577	-1.28868	true	0.239495	true	3	13			1.43101	0.974407	18.9687	2.44691	-1.34485	-1.2325	Amp	N	N
78	D6	false	oKO3	SPP1	UNKNOWN	FAM	NFQ-MGB	2.44304	2.34974	2.54005	18.9611	18.9821	0.0119013		-1.30399	0.0229577	-1.28868	true	0.239495	true	3	14			1.42964	0.984503	18.9611	2.44691	-1.34485	-1.2325	Amp	N	N
79	D7	false	oWT1	SPP1	UNKNOWN	FAM	NFQ-MGB	6.16267	6.02461	6.30389	16.4322	16.435	0.0046477		-2.63886	0.0133587	-2.62355	true	0.239495	true	3	11			1.42601	0.976694	16.4322	2.44691	-2.65624	-2.59087	Amp	N	N
80	D8	false	oWT1	SPP1	UNKNOWN	FAM	NFQ-MGB	6.16267	6.02461	6.30389	16.4393	16.435	0.0046477		-2.63886	0.0133587	-2.62355	true	0.239495	true	3	11			1.42418	0.985089	16.4393	2.44691	-2.65624	-2.59087	Amp	N	N
81	D9	false	oWT2	SPP1	UNKNOWN	FAM	NFQ-MGB	6.50794	6.2818	6.74221	16.3475	16.3848	0.0197153		-2.71751	0.0208516	-2.7022	true	0.239495	true	3	11			1.42342	0.976756	16.3475	2.44691	-2.75322	-2.65118	Amp	N	N
82	D10	false	oWT2	SPP1	UNKNOWN	FAM	NFQ-MGB	6.50794	6.2818	6.74221	16.4405	16.3848	0.0197153		-2.71751	0.0208516	-2.7022	true	0.239495	true	3	12			1.42571	0.981168	16.4405	2.44691	-2.75322	-2.65118	Amp	N	N
83	D11	false	oWT3	SPP1	UNKNOWN	FAM	NFQ-MGB	6.94842	6.29409	7.67077	16.2868	16.3752	0.0300787		-2.81199	0.058313	-2.79668	true	0.239495	true	3	10			1.42478	0.975647	16.2868	2.44691	-2.93937	-2.654	Amp	N	N
84	D12	false	oWT3	SPP1	UNKNOWN	FAM	NFQ-MGB	6.94842	6.29409	7.67077	16.4093	16.3752	0.0300787		-2.81199	0.058313	-2.79668	true	0.239495	true	3	12			1.42564	0.981126	16.4093	2.44691	-2.93937	-2.654	Amp	N	N
85	D13	false	KO1	SPP1	UNKNOWN	FAM	NFQ-MGB	0.49432	0.47564	0.513734	19.7175	19.7472	0.0098878		1.00117	0.0227127	1.01648	true	0.239495	true	3	14			1.43172	0.985026	19.7175	2.44691	0.960907	1.07206	Amp	N	N
86	D14	false	KO1	SPP1	UNKNOWN	FAM	NFQ-MGB	0.49432	0.47564	0.513734	19.7573	19.7472	0.0098878		1.00117	0.0227127	1.01648	true	0.239495	true	3	15			1.43233	0.984459	19.7573	2.44691	0.960907	1.07206	Amp	N	N
87	D15	false	KO2	SPP1	UNKNOWN	FAM	NFQ-MGB	0.488972	0.466092	0.512975	20.4334	20.4451	0.0266631		1.01687	0.0282553	1.03218	true	0.239495	true	3	14			1.42996	0.988901	20.4334	2.44691	0.963038	1.10131	Amp	N	N
88	D16	false	KO2	SPP1	UNKNOWN	FAM	NFQ-MGB	0.488972	0.466092	0.512975	20.4221	20.4451	0.0266631		1.01687	0.0282553	1.03218	true	0.239495	true	3	15			1.4318	0.989191	20.4221	2.44691	0.963038	1.10131	Amp	N	N
89	D17	false	KO3	SPP1	UNKNOWN	FAM	NFQ-MGB	0.636669	0.613162	0.661077	19.3641	19.3905	0.0158884		0.636077	0.0221815	0.651385	true	0.239495	true	3	14			1.42553	0.982192	19.3641	2.44691	0.597109	0.705661	Amp	N	N
90	D18	false	KO3	SPP1	UNKNOWN	FAM	NFQ-MGB	0.636669	0.613162	0.661077	19.3624	19.3905	0.0158884		0.636077	0.0221815	0.651385	true	0.239495	true	3	14			1.42649	0.983705	19.3624	2.44691	0.597109	0.705661	Amp	N	N
91	D19	false	WT1	SPP1	UNKNOWN	FAM	NFQ-MGB	1	0.963995	1.03735	18.5679	18.5836	0.0122449		-0.0153079	0.0216199	0	true	0.239495	true	3	13			1.42936	0.981653	18.5679	2.44691	-0.0529021	0.0529021	Amp	N	N
92	D20	false	WT1	SPP1	UNKNOWN	FAM	NFQ-MGB	1	0.963995	1.03735	18.6058	18.5836	0.0122449		-0.0153079	0.0216199	0	true	0.239495	true	3	13			1.427	0.982586	18.6058	2.44691	-0.0529021	0.0529021	Amp	N	N
93	D21	false	WT2	SPP1	UNKNOWN	FAM	NFQ-MGB	0.938065	0.895554	0.982593	18.7525	18.7609	0.0167636		0.0769329	0.0273434	0.0922408	true	0.239495	true	3	14			1.42624	0.988031	18.7525	2.44691	0.0253339	0.159148	Amp	N	N
94	D22	false	WT2	SPP1	UNKNOWN	FAM	NFQ-MGB	0.938065	0.895554	0.982593	18.8067	18.7609	0.0167636		0.0769329	0.0273434	0.0922408	true	0.239495	true	3	14			1.42132	0.974043	18.8067	2.44691	0.0253339	0.159148	Amp	N	N
95	D23	false	WT3	SPP1	UNKNOWN	FAM	NFQ-MGB	1.00166	0.957681	1.04767	18.6094	18.6002	0.015987		-0.0177078	0.0264756	-0.00239992	true	0.239495	true	3	14			1.42869	0.97689	18.6094	2.44691	-0.0671833	0.0623834	Amp	N	N
96	D24	false	WT3	SPP1	UNKNOWN	FAM	NFQ-MGB	1.00166	0.957681	1.04767	18.6415	18.6002	0.015987		-0.0177078	0.0264756	-0.00239992	true	0.239495	true	3	13			1.42838	0.978333	18.6415	2.44691	-0.0671833	0.0623834	Amp	N	N
97	E1	false	oKO1	FLI1	UNKNOWN	FAM	NFQ-MGB				33.6494	33.6805	0.0766049		14.1838	0.0926979		true	0.342781	true	3	27			1.46144	0.977983	33.6494	2.44691			Amp	N	N
98	E2	false	oKO1	FLI1	UNKNOWN	FAM	NFQ-MGB				33.4802	33.6805	0.0766049		14.1838	0.0926979		true	0.342781	true	3	27			1.46971	0.97215	33.4802	2.44691			Amp	N	N
99	E3	false	oKO2	FLI1	UNKNOWN	FAM	NFQ-MGB				33.2111	33.0571	0.0520194		12.719	0.055026		true	0.342781	true	3	27			1.46958	0.979795	33.2111	2.44691			Amp	N	N
100	E4	false	oKO2	FLI1	UNKNOWN	FAM	NFQ-MGB				32.9982	33.0571	0.0520194		12.719	0.055026		true	0.342781	true	3	27			1.47407	0.984736	32.9982	2.44691			Amp	N	N
101	E5	false	oKO3	FLI1	UNKNOWN	FAM	NFQ-MGB				30.5108	30.5694	0.0296597		10.2833	0.0355684		true	0.342781	true	3	24			1.47412	0.977947	30.5108	2.44691			Amp	N	N
102	E6	false	oKO3	FLI1	UNKNOWN	FAM	NFQ-MGB				30.5264	30.5694	0.0296597		10.2833	0.0355684		true	0.342781	true	3	23			1.47365	0.983719	30.5264	2.44691			Amp	N	N
103	E7	false	oWT1	FLI1	UNKNOWN	FAM	NFQ-MGB				37.7643	37.9652	0.0690832		18.8913	0.0702093		true	0.342781	true	3	30			1.47394	0.983538	37.7643	2.44691			Amp	N	N
104	E8	false	oWT1	FLI1	UNKNOWN	FAM	NFQ-MGB				37.9841	37.9652	0.0690832		18.8913	0.0702093		true	0.342781	true	3	32			1.47841	0.987138	37.9841	2.44691			Amp	N	N
105	E9	false	oWT2	FLI1	UNKNOWN	FAM	NFQ-MGB				37.4596	37.9977	0.318863		18.8954	0.318936		true	0.342781	true	3	30			1.47612	0.979134	37.4596	2.44691			Amp	Y	N
106	E10	false	oWT2	FLI1	UNKNOWN	FAM	NFQ-MGB				38.9156	37.9977	0.318863		18.8954	0.318936		true	0.342781	true	3	33			1.47625	0.978558	38.9156	2.44691			Amp	Y	N
107	E11	false	oWT3	FLI1	UNKNOWN	FAM	NFQ-MGB				37.8732	38.2084	0.25863		19.0213	0.263411		true	0.342781	true	3	31			1.47163	0.979187	37.8732	2.44691			Amp	Y	N
108	E12	false	oWT3	FLI1	UNKNOWN	FAM	NFQ-MGB				38.9789	38.2084	0.25863		19.0213	0.263411		true	0.342781	true	3	32			1.47796	0.985484	38.9789	2.44691			Amp	Y	Y
121	F1	false	oKO1	FLI1	UNKNOWN	FAM	NFQ-MGB				33.8318	33.6805	0.0766049		14.1838	0.0926979		true	0.342781	true	3	27			1.47058	0.982505	33.8318	2.44691			Amp	N	N
122	F2	false	oKO1	FLI1	UNKNOWN	FAM	NFQ-MGB				33.7607	33.6805	0.0766049		14.1838	0.0926979		true	0.342781	true	3	28			1.47233	0.981105	33.7607	2.44691			Amp	N	N
123	F3	false	oKO2	FLI1	UNKNOWN	FAM	NFQ-MGB				32.9901	33.0571	0.0520194		12.719	0.055026		true	0.342781	true	3	27			1.47638	0.981266	32.9901	2.44691			Amp	N	N
124	F4	false	oKO2	FLI1	UNKNOWN	FAM	NFQ-MGB				33.0289	33.0571	0.0520194		12.719	0.055026		true	0.342781	true	3	27			1.47752	0.98051	33.0289	2.44691			Amp	N	N
125	F5	false	oKO3	FLI1	UNKNOWN	FAM	NFQ-MGB				30.6123	30.5694	0.0296597		10.2833	0.0355684		true	0.342781	true	3	25			1.47729	0.984322	30.6123	2.44691			Amp	N	N
126	F6	false	oKO3	FLI1	UNKNOWN	FAM	NFQ-MGB				30.628	30.5694	0.0296597		10.2833	0.0355684		true	0.342781	true	3	24			1.4713	0.988702	30.628	2.44691			Amp	N	N
127	F7	false	oWT1	FLI1	UNKNOWN	FAM	NFQ-MGB				38.0576	37.9652	0.0690832		18.8913	0.0702093		true	0.342781	true	3	31			1.46579	0.976402	38.0576	2.44691			Amp	N	N
128	F8	false	oWT1	FLI1	UNKNOWN	FAM	NFQ-MGB				38.0547	37.9652	0.0690832		18.8913	0.0702093		true	0.342781	true	3	31			1.47092	0.982135	38.0547	2.44691			Amp	N	N
129	F9	false	oWT2	FLI1	UNKNOWN	FAM	NFQ-MGB				37.8971	37.9977	0.318863		18.8954	0.318936		true	0.342781	true	3	32			1.46515	0.974287	37.8971	2.44691			Amp	Y	N
130	F10	false	oWT2	FLI1	UNKNOWN	FAM	NFQ-MGB				37.7187	37.9977	0.318863		18.8954	0.318936		true	0.342781	true	3	30			1.47605	0.982664	37.7187	2.44691			Amp	Y	N
131	F11	false	oWT3	FLI1	UNKNOWN	FAM	NFQ-MGB				38.0216	38.2084	0.25863		19.0213	0.263411		true	0.342781	true	3	32			1.47047	0.981785	38.0216	2.44691			Amp	Y	N
132	F12	false	oWT3	FLI1	UNKNOWN	FAM	NFQ-MGB				37.9599	38.2084	0.25863		19.0213	0.263411		true	0.342781	true	3	31			1.45806	0.987921	37.9599	2.44691			Amp	Y	N
145	G1	false	oKO1	WNT7A	UNKNOWN	FAM	NFQ-MGB				34.9747	35.2474	0.137887		15.7507	0.147436		true	0.408595	true	3	29			1.49975	0.988723	34.9747	2.44691			Amp	N	N
146	G2	false	oKO1	WNT7A	UNKNOWN	FAM	NFQ-MGB				35.1694	35.2474	0.137887		15.7507	0.147436		true	0.408595	true	3	29			1.50044	0.987249	35.1694	2.44691			Amp	N	N
147	G3	false	oKO2	WNT7A	UNKNOWN	FAM	NFQ-MGB				35.1519	35.4507	0.123651		15.1126	0.124946		true	0.408595	true	3	28			1.50689	0.984403	35.1519	2.44691			Amp	N	N
148	G4	false	oKO2	WNT7A	UNKNOWN	FAM	NFQ-MGB				35.7538	35.4507	0.123651		15.1126	0.124946		true	0.408595	true	3	28			1.51038	0.987599	35.7538	2.44691			Amp	N	N
149	G5	false	oKO3	WNT7A	UNKNOWN	FAM	NFQ-MGB				31.9733	31.9934	0.0176142		11.7073	0.0263756		true	0.408595	true	3	25			1.50506	0.985039	31.9733	2.44691			Amp	N	N
150	G6	false	oKO3	WNT7A	UNKNOWN	FAM	NFQ-MGB				32.0458	31.9934	0.0176142		11.7073	0.0263756		true	0.408595	true	3	26			1.50333	0.986595	32.0458	2.44691			Amp	N	N
151	G7	false	oWT1	WNT7A	UNKNOWN	FAM	NFQ-MGB				29.8942	29.8349	0.0281701		10.761	0.0308286		true	0.408595	true	3	24			1.50561	0.987956	29.8942	2.44691			Amp	N	N
152	G8	false	oWT1	WNT7A	UNKNOWN	FAM	NFQ-MGB				29.7773	29.8349	0.0281701		10.761	0.0308286		true	0.408595	true	3	23			1.50656	0.990374	29.7773	2.44691			Amp	N	N
153	G9	false	oWT2	WNT7A	UNKNOWN	FAM	NFQ-MGB				29.8939	29.835	0.0226611		10.7327	0.0236563		true	0.408595	true	3	23			1.50543	0.991081	29.8939	2.44691			Amp	N	N
154	G10	false	oWT2	WNT7A	UNKNOWN	FAM	NFQ-MGB				29.8287	29.835	0.0226611		10.7327	0.0236563		true	0.408595	true	3	22			1.50463	0.98868	29.8287	2.44691			Amp	N	N
155	G11	false	oWT3	WNT7A	UNKNOWN	FAM	NFQ-MGB				29.8016	29.8446	0.0418377		10.6575	0.0651618		true	0.408595	true	3	24			1.50713	0.990916	29.8016	2.44691			Amp	N	N
156	G12	false	oWT3	WNT7A	UNKNOWN	FAM	NFQ-MGB				29.7483	29.8446	0.0418377		10.6575	0.0651618		true	0.408595	true	3	24			1.50943	0.991492	29.7483	2.44691			Amp	N	N
169	H1	false	oKO1	WNT7A	UNKNOWN	FAM	NFQ-MGB				35.6303	35.2474	0.137887		15.7507	0.147436		true	0.408595	true	3	30			1.50745	0.988931	35.6303	2.44691			Amp	N	N
170	H2	false	oKO1	WNT7A	UNKNOWN	FAM	NFQ-MGB				35.2151	35.2474	0.137887		15.7507	0.147436		true	0.408595	true	3	29			1.50353	0.986	35.2151	2.44691			Amp	N	N
171	H3	false	oKO2	WNT7A	UNKNOWN	FAM	NFQ-MGB				35.4146	35.4507	0.123651		15.1126	0.124946		true	0.408595	true	3	29			1.512	0.983453	35.4146	2.44691			Amp	N	N
172	H4	false	oKO2	WNT7A	UNKNOWN	FAM	NFQ-MGB				35.4823	35.4507	0.123651		15.1126	0.124946		true	0.408595	true	3	30			1.51225	0.985965	35.4823	2.44691			Amp	N	N
173	H5	false	oKO3	WNT7A	UNKNOWN	FAM	NFQ-MGB				31.9726	31.9934	0.0176142		11.7073	0.0263756		true	0.408595	true	3	25			1.50637	0.989407	31.9726	2.44691			Amp	N	N
174	H6	false	oKO3	WNT7A	UNKNOWN	FAM	NFQ-MGB				31.9816	31.9934	0.0176142		11.7073	0.0263756		true	0.408595	true	3	25			1.5058	0.990389	31.9816	2.44691			Amp	N	N
175	H7	false	oWT1	WNT7A	UNKNOWN	FAM	NFQ-MGB				29.8708	29.8349	0.0281701		10.761	0.0308286		true	0.408595	true	3	22			1.51037	0.991534	29.8708	2.44691			Amp	N	N
176	H8	false	oWT1	WNT7A	UNKNOWN	FAM	NFQ-MGB				29.7973	29.8349	0.0281701		10.761	0.0308286		true	0.408595	true	3	24			1.50908	0.989743	29.7973	2.44691			Amp	N	N
177	H9	false	oWT2	WNT7A	UNKNOWN	FAM	NFQ-MGB				29.8339	29.835	0.0226611		10.7327	0.0236563		true	0.408595	true	3	23			1.51058	0.990884	29.8339	2.44691			Amp	N	N
178	H10	false	oWT2	WNT7A	UNKNOWN	FAM	NFQ-MGB				29.7835	29.835	0.0226611		10.7327	0.0236563		true	0.408595	true	3	22			1.50878	0.986649	29.7835	2.44691			Amp	N	N
179	H11	false	oWT3	WNT7A	UNKNOWN	FAM	NFQ-MGB				29.9049	29.8446	0.0418377		10.6575	0.0651618		true	0.408595	true	3	24			1.51041	0.988561	29.9049	2.44691			Amp	N	N
180	H12	false	oWT3	WNT7A	UNKNOWN	FAM	NFQ-MGB				29.9236	29.8446	0.0418377		10.6575	0.0651618		true	0.408595	true	3	23			1.5129	0.990046	29.9236	2.44691			Amp	N	N
Analysis Type	Singleplex
Endogenous Control	RPLP0
RQ Min/Max Confidence Level	95.0
Reference Sample	WT1

### Sheet: Auswertung
Sample	Target	CT
oKO1	RPLP0	19.3562
oKO1	RPLP0	19.5163
oKO2	RPLP0	20.2998
oKO2	RPLP0	20.3814
oKO3	RPLP0	20.298
oKO3	RPLP0	20.2357
oWT1	RPLP0	19.065
oWT1	RPLP0	19.1089
oWT2	RPLP0	19.0869
oWT2	RPLP0	19.1072
oWT3	RPLP0	19.1245
oWT3	RPLP0	19.1794
KO1	RPLP0	18.7404
KO1	RPLP0	18.7778
KO2	RPLP0	19.4012
KO2	RPLP0	19.4311
KO3	RPLP0	18.7519
KO3	RPLP0	18.7925
WT1	RPLP0	18.5972
WT1	RPLP0	18.5514
WT2	RPLP0	18.638
WT2	RPLP0	18.7019
WT3	RPLP0	18.558
WT3	RPLP0	18.6302
oKO1	RPLP0	19.5058
oKO1	RPLP0	19.6085
oKO2	RPLP0	20.3196
oKO2	RPLP0	20.3514
oKO3	RPLP0	20.3299
oKO3	RPLP0	20.2806
oWT1	RPLP0	19.0499
oWT1	RPLP0	19.0718
oWT2	RPLP0	19.0967
oWT2	RPLP0	19.1185
oWT3	RPLP0	19.114
oWT3	RPLP0	19.3307
KO1	RPLP0	18.6903
KO1	RPLP0	18.7756
KO2	RPLP0	19.4436
KO2	RPLP0	19.4369
KO3	RPLP0	18.7565
KO3	RPLP0	18.7168
WT1	RPLP0	18.6366
WT1	RPLP0	18.6105
WT2	RPLP0	18.7352
WT2	RPLP0	18.6608
WT3	RPLP0	18.6571
WT3	RPLP0	18.6264
oKO1	SPP1	17.1308
oKO1	SPP1	17.0992
oKO2	SPP1	17.0972
oKO2	SPP1	17.0619
oKO3	SPP1	19.015
oKO3	SPP1	18.9834
oWT1	SPP1	16.4235
oWT1	SPP1	16.4451
oWT2	SPP1	16.3757
oWT2	SPP1	16.3754
oWT3	SPP1	16.3879
oWT3	SPP1	16.4166
KO1	SPP1	19.7571
KO1	SPP1	19.7568
KO2	SPP1	20.4021
KO2	SPP1	20.5227
KO3	SPP1	19.4127
KO3	SPP1	19.4229
WT1	SPP1	18.5576
WT1	SPP1	18.6032
WT2	SPP1	18.758
WT2	SPP1	18.7264
WT3	SPP1	18.5738
WT3	SPP1	18.5762
oKO1	SPP1	17.1059
oKO1	SPP1	17.0344
oKO2	SPP1	17.0322
oKO2	SPP1	16.9876
oKO3	SPP1	18.9687
oKO3	SPP1	18.9611
oWT1	SPP1	16.4322
oWT1	SPP1	16.4393
oWT2	SPP1	16.3475
oWT2	SPP1	16.4405
oWT3	SPP1	16.2868
oWT3	SPP1	16.4093
KO1	SPP1	19.7175
KO1	SPP1	19.7573
KO2	SPP1	20.4334
KO2	SPP1	20.4221
KO3	SPP1	19.3641
KO3	SPP1	19.3624
WT1	SPP1	18.5679
WT1	SPP1	18.6058
WT2	SPP1	18.7525
WT2	SPP1	18.8067
WT3	SPP1	18.6094
WT3	SPP1	18.6415
oKO1	FLI1	33.6494
oKO1	FLI1	33.4802
oKO2	FLI1	33.2111
oKO2	FLI1	32.9982
oKO3	FLI1	30.5108
oKO3	FLI1	30.5264
oWT1	FLI1	37.7643
oWT1	FLI1	37.9841
oWT2	FLI1	37.4596
oWT2	FLI1	38.9156
oWT3	FLI1	37.8732
oWT3	FLI1	38.9789
oKO1	FLI1	33.8318
oKO1	FLI1	33.7607
oKO2	FLI1	32.9901
oKO2	FLI1	33.0289
oKO3	FLI1	30.6123
oKO3	FLI1	30.628
oWT1	FLI1	38.0576
oWT1	FLI1	38.0547
oWT2	FLI1	37.8971
oWT2	FLI1	37.7187
oWT3	FLI1	38.0216
oWT3	FLI1	37.9599
oKO1	WNT7A	34.9747
oKO1	WNT7A	35.1694
oKO2	WNT7A	35.1519
oKO2	WNT7A	35.7538
oKO3	WNT7A	31.9733
oKO3	WNT7A	32.0458
oWT1	WNT7A	29.8942
oWT1	WNT7A	29.7773
oWT2	WNT7A	29.8939
oWT2	WNT7A	29.8287
oWT3	WNT7A	29.8016
oWT3	WNT7A	29.7483
oKO1	WNT7A	35.6303
oKO1	WNT7A	35.2151
oKO2	WNT7A	35.4146
oKO2	WNT7A	35.4823
oKO3	WNT7A	31.9726
oKO3	WNT7A	31.9816
oWT1	WNT7A	29.8708
oWT1	WNT7A	29.7973
oWT2	WNT7A	29.8339
oWT2	WNT7A	29.7835
oWT3	WNT7A	29.9049
oWT3	WNT7A	29.9236
