## Supplementary Data 2 for "Single-cell dissection of cell hierarchies in urine-derived stem cells – application to chondrogenesis and general scalability": all_experiments_qPCR.xlsx

### Sheet: RNA_Seq_Validation_osteos_Qu
Gene	Sample	mean_CT_gene	mean_CT_hk	tech_n_gene	tech_nonNA_gene	sd_CT_gene	tech_n_hk	tech_nonNA_hk	sd_CT_hk	Gene_ND	HK_ND	Any_ND	RQ_ND_flag	Delta_Ct	DeltaDelta_Ct	Normalized_RQ	Mean_Normalized_RQ	Mean_Normalized_RQ_for_Prism	Mittelwert	STABW
SPP1	WT1	18.5836	18.5989	4	4	0.0244896	4	4	0.0356365	FALSE	FALSE	FALSE	FALSE	-0.0153082	2.70748	0.152913	0.152913	0.152913	0.149841	0.00554289
SPP1	WT2	18.7609	18.684	4	4	0.033527	4	4	0.0432041	FALSE	FALSE	FALSE	FALSE	0.076933	2.79972	0.143442	0.143442	0.143442
SPP1	WT3	18.6002	18.6179	4	4	0.0319743	4	4	0.0422075	FALSE	FALSE	FALSE	FALSE	-0.0177077	2.70508	0.153167	0.153167	0.153167
SPP1	oWT1	16.435	19.0739	4	4	0.00929529	4	4	0.025048	FALSE	FALSE	FALSE	FALSE	-2.63886	0.0839255	0.94235	0.94235	0.94235	1	0.0602228
SPP1	oWT2	16.3848	19.1023	4	4	0.0394312	4	4	0.0135785	FALSE	FALSE	FALSE	FALSE	-2.71751	0.0052795	0.995147	0.995147	0.995147
SPP1	oWT3	16.3752	19.1872	4	4	0.0601571	4	4	0.0999133	FALSE	FALSE	FALSE	FALSE	-2.81199	-0.089205	1.0625	1.0625	1.0625

### Sheet: RNA_Seq_Validation_osteos_Qu_1
Gene	mean_RQ_ref	n_ref	mean_RQ_diff	n_diff	ttest_p	ttest_stat	pct_samples_with_any_ND_ref	pct_samples_with_any_ND_diff
SPP1	1	3	0.149841	3	8.03531e-06	-46.4342	0	0

### Sheet: chDiff_Wdh_Alex_QuantStudio_
Gene	Sample	mean_CT_gene	mean_CT_hk	tech_n_gene	tech_nonNA_gene	sd_CT_gene	tech_n_hk	tech_nonNA_hk	sd_CT_hk	Gene_ND	HK_ND	Any_ND	RQ_ND_flag	Delta_Ct	DeltaDelta_Ct	Normalized_RQ	Mean_Normalized_RQ	Mean_Normalized_RQ_for_Prism	Mittelwert	STABW
COL10A1	WT 1	40	23.5856	4	0		4	4	0.0342739	TRUE	FALSE	TRUE	TRUE	16.4144	4.44711	0.0457621	0.0457621		0.0306997	0.0131717
COL10A1	WT 2	40	22.7131	4	2	0	4	4	0.0229836	TRUE	FALSE	TRUE	TRUE	17.2869	5.31961	0.0249953	0.0249953
COL10A1	WT 3	40	22.4852	4	0		4	4	0.0279646	TRUE	FALSE	TRUE	TRUE	17.5148	5.54759	0.0213417	0.0213417
COL10A1	chWT 1	33.2324	21.1629	4	4	0.171024	4	4	0.0439139	FALSE	FALSE	FALSE	FALSE	12.0695	0.102255	0.929904	0.929904	0.929904	1	0.0735459
COL10A1	chWT 2	33.0361	21.0621	4	4	0.0287285	4	4	0.0165375	FALSE	FALSE	FALSE	FALSE	11.974	0.00677625	0.993528	0.993528	0.993528
COL10A1	chWT 3	33.4595	21.6013	4	4	0.0663457	4	4	0.0242365	FALSE	FALSE	FALSE	FALSE	11.8582	-0.109031	1.07657	1.07657	1.07657

### Sheet: chDiff_Wdh_Alex_QuantStudio__1
Gene	mean_RQ_ref	n_ref	mean_RQ_diff	n_diff	ttest_p	ttest_stat	pct_samples_with_any_ND_ref	pct_samples_with_any_ND_diff
COL10A1	1	3	0.0306997	3	0.0033798	-14.9758	0	1

### Sheet: chDiff_bona_fide_marker_Quan
Gene	Sample	mean_CT_gene	mean_CT_hk	tech_n_gene	tech_nonNA_gene	sd_CT_gene	tech_n_hk	tech_nonNA_hk	sd_CT_hk	Gene_ND	HK_ND	Any_ND	RQ_ND_flag	Delta_Ct	DeltaDelta_Ct	Normalized_RQ	Mean_Normalized_RQ	Mean_Normalized_RQ_for_Prism	Mittelwert	STABW
SOX9	WT1	28.8605	16.4983	4	4	0.0134496	4	4	0.0882262	FALSE	FALSE	FALSE	FALSE	12.3621	7.16523	0.00684721	0.00684721	0.00684721	0.0168522	0.0106384
SOX9	WT2	27.6519	16.4853	4	4	0.0526889	4	4	0.0689248	FALSE	FALSE	FALSE	FALSE	11.1666	5.96969	0.0156822	0.0156822	0.0156822
SOX9	WT3	26.9225	16.5936	4	4	0.016892	4	4	0.0292512	FALSE	FALSE	FALSE	FALSE	10.3289	5.13199	0.0280272	0.0280272	0.0280272
SOX9	chWT1	26.072	20.5477	4	4	0.0165413	4	4	0.0400625	FALSE	FALSE	FALSE	FALSE	5.5243	0.327388	0.783266	0.783266	0.783266	1	0.227533
SOX9	chWT2	23.3039	18.1025	4	4	0.0241943	4	4	0.0627292	FALSE	FALSE	FALSE	FALSE	5.20138	0.00446958	0.979755	0.979755	0.979755
SOX9	chWT3	23.8529	18.9878	4	4	0.0332101	4	4	0.0353784	FALSE	FALSE	FALSE	FALSE	4.86506	-0.331858	1.23698	1.23698	1.23698

### Sheet: chDiff_bona_fide_marker_Quan_1
Gene	mean_RQ_ref	n_ref	mean_RQ_diff	n_diff	ttest_p	ttest_stat	pct_samples_with_any_ND_ref	pct_samples_with_any_ND_diff
SOX9	1	3	0.0168522	3	0.00530729	-9.82239	0	0

### Sheet: Alex_qPCR_RNA_Seq_Validierun
Gene	Sample	mean_CT_gene	mean_CT_hk	tech_n_gene	tech_nonNA_gene	sd_CT_gene	tech_n_hk	tech_nonNA_hk	sd_CT_hk	Gene_ND	HK_ND	Any_ND	RQ_ND_flag	Delta_Ct	DeltaDelta_Ct	Normalized_RQ	Mean_Normalized_RQ	Mean_Normalized_RQ_for_Prism	Mittelwert	STABW
TIMP3	WT1	39.1864	26.5335	4	4	0.566746	4	4	0.113456	FALSE	FALSE	FALSE	FALSE	12.6529	6.10668	0.0111761	0.0111761	0.0111761	0.011434	0.00122739
TIMP3	WT2	39.9341	27.4736	4	2	0.186282	4	4	0.0740902	TRUE	FALSE	TRUE	TRUE	12.4605	5.91435	0.0127699	0.0127699
TIMP3	WT3	39.2256	26.4628	4	4	0.772028	4	4	0.101929	FALSE	FALSE	FALSE	FALSE	12.7628	6.21661	0.0103561	0.0103561	0.0103561
TIMP3	chWT1	33.4691	28.3387	4	4	0.158107	4	4	0.0344707	FALSE	FALSE	FALSE	FALSE	5.13045	-1.41572	2.05474	2.05474	2.05474	1	0.914006
TIMP3	chWT2	34.1216	26.9669	4	4	0.121774	4	4	0.0475203	FALSE	FALSE	FALSE	FALSE	7.1547	0.608523	0.505124	0.505124	0.505124
TIMP3	chWT3	34.7134	27.36	4	4	0.0743364	4	4	0.180117	FALSE	FALSE	FALSE	FALSE	7.35337	0.807198	0.44014	0.44014	0.44014

### Sheet: Alex_qPCR_RNA_Seq_Validierun_1
Gene	mean_RQ_ref	n_ref	mean_RQ_diff	n_diff	ttest_p	ttest_stat	pct_samples_with_any_ND_ref	pct_samples_with_any_ND_diff
TIMP3	1	3	0.011434	3	0.0123746	-8.49465	0	0.333333
