## Supplementary Data 2 for "Single-cell dissection of cell hierarchies in urine-derived stem cells – application to chondrogenesis and general scalability": HS_vs_FBS_RQ_per_gene_collapsed_with_NDflags.xlsx

### Sheet: CDH1_RQ
Gene	Sample	mean_CT_gene	mean_CT_hk	tech_n_gene	tech_nonNA_gene	sd_CT_gene	tech_n_hk	tech_nonNA_hk	sd_CT_hk	Gene_ND	HK_ND	Any_ND	Delta_Ct	DeltaDelta_Ct	Normalized_RQ	Mean_Normalized_RQ	Mittelwert	STABW
CDH1	FBS 1	33.7525	25.2327	4	4	0.179651	4	4	0.111079	FALSE	FALSE	FALSE	8.51981	5.39225	0.0136342	0.0136342	0.0137439	0.000147768
CDH1	FBS 2	33.4686	24.9779	4	4	0.229068	4	4	0.0204461	FALSE	FALSE	FALSE	8.49072	5.36315	0.0139119	0.0139119
CDH1	FBS 3	33.2323	24.7179	4	4	0.254663	4	4	0.0293852	FALSE	FALSE	FALSE	8.51439	5.38683	0.0136855	0.0136855
CDH1	HS 1	31.2606	24.7077	4	4	0.132276	4	4	0.0279894	FALSE	FALSE	FALSE	6.55293	3.42537	0.053299	0.053299	0.0597735	0.00590943
CDH1	HS 2	31.3443	24.9895	4	4	0.10003	4	4	0.0412381	FALSE	FALSE	FALSE	6.35481	3.22725	0.0611446	0.0611446
CDH1	HS 3	31.5873	25.318	4	4	0.116271	4	4	0.0533266	FALSE	FALSE	FALSE	6.26934	3.14177	0.0648768	0.0648768
CDH1	chFBS 1	30.3536	25.2712	4	4	0.0741094	4	4	0.0285553	FALSE	FALSE	FALSE	5.08242	1.95485	0.147703	0.147703	0.183847	0.0332976
CDH1	chFBS 2	30.2245	25.5097	4	4	0.0683124	4	4	0.0256988	FALSE	FALSE	FALSE	4.71482	1.58726	0.190565	0.190565
CDH1	chFBS 3	29.7926	25.2401	4	4	0.0479359	4	4	0.0152642	FALSE	FALSE	FALSE	4.55241	1.42485	0.213273	0.213273
CDH1	chHS 1	26.7771	25.0851	4	4	0.0446869	4	4	0.200891	FALSE	FALSE	FALSE	1.69205	-1.43551	1.54878	1.54878	1.81615	0.253344
CDH1	chHS 2	28.6131	27.3274	4	4	0.035742	4	4	0.0635905	FALSE	FALSE	FALSE	1.28571	-1.84186	2.05264	2.05264
CDH1	chHS 3	28.5584	27.1204	4	4	0.0166303	4	4	0.0470867	FALSE	FALSE	FALSE	1.43797	-1.6896	1.84704	1.84704

### Sheet: SOX9_RQ
Gene	Sample	mean_CT_gene	mean_CT_hk	tech_n_gene	tech_nonNA_gene	sd_CT_gene	tech_n_hk	tech_nonNA_hk	sd_CT_hk	Gene_ND	HK_ND	Any_ND	Delta_Ct	DeltaDelta_Ct	Normalized_RQ	Mean_Normalized_RQ	Mittelwert	STABW
SOX9	FBS 1	31.7132	25.2327	4	4	0.116095	4	4	0.111079	FALSE	FALSE	FALSE	6.48042	0.850037	0.510622	0.510622	0.472136	0.0764003
SOX9	FBS 2	31.4275	24.9779	4	4	0.0602779	4	4	0.0204461	FALSE	FALSE	FALSE	6.44962	0.819239	0.52164	0.52164
SOX9	FBS 3	31.6089	24.7179	4	4	0.116357	4	4	0.0293852	FALSE	FALSE	FALSE	6.89102	1.26064	0.384146	0.384146
SOX9	HS 1	30.2339	24.7077	4	4	0.036006	4	4	0.0279894	FALSE	FALSE	FALSE	5.52616	-0.104217	0.989369	0.989369	1.11333	0.132159
SOX9	HS 2	30.3651	24.9895	4	4	0.0278627	4	4	0.0412381	FALSE	FALSE	FALSE	5.37558	-0.254803	1.09822	1.09822
SOX9	HS 3	30.5041	25.318	4	4	0.0532032	4	4	0.0533266	FALSE	FALSE	FALSE	5.18606	-0.444319	1.25239	1.25239
SOX9	chFBS 1	31.5388	25.2712	4	4	0.0875606	4	4	0.0285553	FALSE	FALSE	FALSE	6.26758	0.637203	0.591792	0.591792	0.610638	0.0238682
SOX9	chFBS 2	31.7511	25.5097	4	4	0.0662102	4	4	0.0256988	FALSE	FALSE	FALSE	6.24137	0.610985	0.602644	0.602644
SOX9	chFBS 3	31.4004	25.2401	4	4	0.145215	4	4	0.0152642	FALSE	FALSE	FALSE	6.1603	0.52992	0.637477	0.637477
SOX9	chHS 1	30.0551	25.0851	4	4	0.0821221	4	4	0.200891	FALSE	FALSE	FALSE	4.97004	-0.660338	1.45468	1.45468	1.38936	0.0733605
SOX9	chHS 2	32.3492	27.3274	4	4	0.0928294	4	4	0.0635905	FALSE	FALSE	FALSE	5.0218	-0.608577	1.40341	1.40341
SOX9	chHS 3	32.2416	27.1204	4	4	0.137004	4	4	0.0470867	FALSE	FALSE	FALSE	5.12119	-0.509194	1.30999	1.30999

### Sheet: TIMP3_RQ
Gene	Sample	mean_CT_gene	mean_CT_hk	tech_n_gene	tech_nonNA_gene	sd_CT_gene	tech_n_hk	tech_nonNA_hk	sd_CT_hk	Gene_ND	HK_ND	Any_ND	Delta_Ct	DeltaDelta_Ct	Normalized_RQ	Mean_Normalized_RQ	Mittelwert	STABW
TIMP3	FBS 1	38.9874	25.2327	4	3	0.441049	4	4	0.111079	TRUE	FALSE	TRUE	13.7547	5.7132	0.0109858	0.0109858	0.00998226	0.00210856
TIMP3	FBS 2	38.679	24.9779	4	2	1.39236	4	4	0.0204461	TRUE	FALSE	TRUE	13.7011	5.65961	0.0114016	0.0114016
TIMP3	FBS 3	39.0119	24.7179	4	2	0.583082	4	4	0.0293852	TRUE	FALSE	TRUE	14.294	6.2525	0.00755937	0.00755937
TIMP3	HS 1	33.1534	24.7077	4	4	0.192835	4	4	0.0279894	FALSE	FALSE	FALSE	8.44566	0.404167	0.435522	0.435522	0.456269	0.0564144
TIMP3	HS 2	33.5112	24.9895	4	4	0.112476	4	4	0.0412381	FALSE	FALSE	FALSE	8.52169	0.480193	0.413165	0.413165
TIMP3	HS 3	33.5076	25.318	4	4	0.188753	4	4	0.0533266	FALSE	FALSE	FALSE	8.18957	0.148071	0.520119	0.520119
TIMP3	chFBS 1	35.2527	25.2712	4	4	0.19116	4	4	0.0285553	FALSE	FALSE	FALSE	9.98149	1.93999	0.150204	0.150204	0.189085	0.0414774
TIMP3	chFBS 2	34.8593	25.5097	4	4	0.499623	4	4	0.0256988	FALSE	FALSE	FALSE	9.34966	1.30816	0.232745	0.232745
TIMP3	chFBS 3	34.9264	25.2401	4	4	0.352178	4	4	0.0152642	FALSE	FALSE	FALSE	9.6863	1.6448	0.184307	0.184307
TIMP3	chHS 1	31.8472	25.0851	4	4	0.131608	4	4	0.200891	FALSE	FALSE	FALSE	6.76211	-1.27939	1.39898	1.39898	1.81091	0.359562
TIMP3	chHS 2	33.53	27.3274	4	4	0.0301338	4	4	0.0635905	FALSE	FALSE	FALSE	6.2026	-1.8389	2.06177	2.06177
TIMP3	chHS 3	33.3872	27.1204	4	4	0.234613	4	4	0.0470867	FALSE	FALSE	FALSE	6.26682	-1.77467	1.972	1.972

### Sheet: TOP2A_RQ
Gene	Sample	mean_CT_gene	mean_CT_hk	tech_n_gene	tech_nonNA_gene	sd_CT_gene	tech_n_hk	tech_nonNA_hk	sd_CT_hk	Gene_ND	HK_ND	Any_ND	Delta_Ct	DeltaDelta_Ct	Normalized_RQ	Mean_Normalized_RQ	Mittelwert	STABW
TOP2A	FBS 1	30.3861	25.2327	4	4	0.0692296	4	4	0.111079	FALSE	FALSE	FALSE	5.15336	-2.04436	3.55933	3.55933	3.28471	0.721904
TOP2A	FBS 2	30.0258	24.9779	4	4	0.118239	4	4	0.0204461	FALSE	FALSE	FALSE	5.04799	-2.14972	3.82901	3.82901
TOP2A	FBS 3	30.4008	24.7179	4	4	0.08934	4	4	0.0293852	FALSE	FALSE	FALSE	5.68291	-1.51481	2.4658	2.4658
TOP2A	HS 1	31.1953	24.7077	4	4	0.177674	4	4	0.0279894	FALSE	FALSE	FALSE	6.48763	-0.710081	1.4116	1.4116	1.37245	0.0780077
TOP2A	HS 2	31.6154	24.9895	4	4	0.133494	4	4	0.0412381	FALSE	FALSE	FALSE	6.62586	-0.571847	1.28262	1.28262
TOP2A	HS 3	31.7939	25.318	4	4	0.11524	4	4	0.0533266	FALSE	FALSE	FALSE	6.47589	-0.721821	1.42313	1.42313
TOP2A	chFBS 1	32.9364	25.2712	4	4	0.234636	4	4	0.0285553	FALSE	FALSE	FALSE	7.66517	0.467456	0.624076	0.624076	0.535213	0.0833662
TOP2A	chFBS 2	33.6189	25.5097	4	4	0.0964739	4	4	0.0256988	FALSE	FALSE	FALSE	8.10925	0.91154	0.458727	0.458727
TOP2A	chFBS 3	33.1607	25.2401	4	4	0.0975712	4	4	0.0152642	FALSE	FALSE	FALSE	7.92053	0.72282	0.522836	0.522836
TOP2A	chHS 1	31.0446	25.0851	4	4	0.165928	4	4	0.200891	FALSE	FALSE	FALSE	5.9595	-1.23821	2.03561	2.03561	1.46479	0.529609
TOP2A	chHS 2	33.8588	27.3274	4	4	0.400565	4	4	0.0635905	FALSE	FALSE	FALSE	6.53143	-0.666281	1.36939	1.36939
TOP2A	chHS 3	34.1208	27.1204	4	4	0.203941	4	4	0.0470867	FALSE	FALSE	FALSE	7.00039	-0.197322	0.989363	0.989363

### Sheet: combined
Gene	Sample	mean_CT_gene	mean_CT_hk	tech_n_gene	tech_nonNA_gene	sd_CT_gene	tech_n_hk	tech_nonNA_hk	sd_CT_hk	Gene_ND	HK_ND	Any_ND	Delta_Ct	DeltaDelta_Ct	Normalized_RQ	Mean_Normalized_RQ
CDH1	FBS 1	33.7525	25.2327	4	4	0.179651	4	4	0.111079	FALSE	FALSE	FALSE	8.51981	5.39225	0.0136342	0.0136342
CDH1	FBS 2	33.4686	24.9779	4	4	0.229068	4	4	0.0204461	FALSE	FALSE	FALSE	8.49072	5.36315	0.0139119	0.0139119
CDH1	FBS 3	33.2323	24.7179	4	4	0.254663	4	4	0.0293852	FALSE	FALSE	FALSE	8.51439	5.38683	0.0136855	0.0136855
CDH1	HS 1	31.2606	24.7077	4	4	0.132276	4	4	0.0279894	FALSE	FALSE	FALSE	6.55293	3.42537	0.053299	0.053299
CDH1	HS 2	31.3443	24.9895	4	4	0.10003	4	4	0.0412381	FALSE	FALSE	FALSE	6.35481	3.22725	0.0611446	0.0611446
CDH1	HS 3	31.5873	25.318	4	4	0.116271	4	4	0.0533266	FALSE	FALSE	FALSE	6.26934	3.14177	0.0648768	0.0648768
CDH1	chFBS 1	30.3536	25.2712	4	4	0.0741094	4	4	0.0285553	FALSE	FALSE	FALSE	5.08242	1.95485	0.147703	0.147703
CDH1	chFBS 2	30.2245	25.5097	4	4	0.0683124	4	4	0.0256988	FALSE	FALSE	FALSE	4.71482	1.58726	0.190565	0.190565
CDH1	chFBS 3	29.7926	25.2401	4	4	0.0479359	4	4	0.0152642	FALSE	FALSE	FALSE	4.55241	1.42485	0.213273	0.213273
CDH1	chHS 1	26.7771	25.0851	4	4	0.0446869	4	4	0.200891	FALSE	FALSE	FALSE	1.69205	-1.43551	1.54878	1.54878
CDH1	chHS 2	28.6131	27.3274	4	4	0.035742	4	4	0.0635905	FALSE	FALSE	FALSE	1.28571	-1.84186	2.05264	2.05264
CDH1	chHS 3	28.5584	27.1204	4	4	0.0166303	4	4	0.0470867	FALSE	FALSE	FALSE	1.43797	-1.6896	1.84704	1.84704
SOX9	FBS 1	31.7132	25.2327	4	4	0.116095	4	4	0.111079	FALSE	FALSE	FALSE	6.48042	0.850037	0.510622	0.510622
SOX9	FBS 2	31.4275	24.9779	4	4	0.0602779	4	4	0.0204461	FALSE	FALSE	FALSE	6.44962	0.819239	0.52164	0.52164
SOX9	FBS 3	31.6089	24.7179	4	4	0.116357	4	4	0.0293852	FALSE	FALSE	FALSE	6.89102	1.26064	0.384146	0.384146
SOX9	HS 1	30.2339	24.7077	4	4	0.036006	4	4	0.0279894	FALSE	FALSE	FALSE	5.52616	-0.104217	0.989369	0.989369
SOX9	HS 2	30.3651	24.9895	4	4	0.0278627	4	4	0.0412381	FALSE	FALSE	FALSE	5.37558	-0.254803	1.09822	1.09822
SOX9	HS 3	30.5041	25.318	4	4	0.0532032	4	4	0.0533266	FALSE	FALSE	FALSE	5.18606	-0.444319	1.25239	1.25239
SOX9	chFBS 1	31.5388	25.2712	4	4	0.0875606	4	4	0.0285553	FALSE	FALSE	FALSE	6.26758	0.637203	0.591792	0.591792
SOX9	chFBS 2	31.7511	25.5097	4	4	0.0662102	4	4	0.0256988	FALSE	FALSE	FALSE	6.24137	0.610985	0.602644	0.602644
SOX9	chFBS 3	31.4004	25.2401	4	4	0.145215	4	4	0.0152642	FALSE	FALSE	FALSE	6.1603	0.52992	0.637477	0.637477
SOX9	chHS 1	30.0551	25.0851	4	4	0.0821221	4	4	0.200891	FALSE	FALSE	FALSE	4.97004	-0.660338	1.45468	1.45468
SOX9	chHS 2	32.3492	27.3274	4	4	0.0928294	4	4	0.0635905	FALSE	FALSE	FALSE	5.0218	-0.608577	1.40341	1.40341
SOX9	chHS 3	32.2416	27.1204	4	4	0.137004	4	4	0.0470867	FALSE	FALSE	FALSE	5.12119	-0.509194	1.30999	1.30999
TIMP3	FBS 1	38.9874	25.2327	4	3	0.441049	4	4	0.111079	TRUE	FALSE	TRUE	13.7547	5.7132	0.0109858	0.0109858
TIMP3	FBS 2	38.679	24.9779	4	2	1.39236	4	4	0.0204461	TRUE	FALSE	TRUE	13.7011	5.65961	0.0114016	0.0114016
TIMP3	FBS 3	39.0119	24.7179	4	2	0.583082	4	4	0.0293852	TRUE	FALSE	TRUE	14.294	6.2525	0.00755937	0.00755937
TIMP3	HS 1	33.1534	24.7077	4	4	0.192835	4	4	0.0279894	FALSE	FALSE	FALSE	8.44566	0.404167	0.435522	0.435522
TIMP3	HS 2	33.5112	24.9895	4	4	0.112476	4	4	0.0412381	FALSE	FALSE	FALSE	8.52169	0.480193	0.413165	0.413165
TIMP3	HS 3	33.5076	25.318	4	4	0.188753	4	4	0.0533266	FALSE	FALSE	FALSE	8.18957	0.148071	0.520119	0.520119
TIMP3	chFBS 1	35.2527	25.2712	4	4	0.19116	4	4	0.0285553	FALSE	FALSE	FALSE	9.98149	1.93999	0.150204	0.150204
TIMP3	chFBS 2	34.8593	25.5097	4	4	0.499623	4	4	0.0256988	FALSE	FALSE	FALSE	9.34966	1.30816	0.232745	0.232745
TIMP3	chFBS 3	34.9264	25.2401	4	4	0.352178	4	4	0.0152642	FALSE	FALSE	FALSE	9.6863	1.6448	0.184307	0.184307
TIMP3	chHS 1	31.8472	25.0851	4	4	0.131608	4	4	0.200891	FALSE	FALSE	FALSE	6.76211	-1.27939	1.39898	1.39898
TIMP3	chHS 2	33.53	27.3274	4	4	0.0301338	4	4	0.0635905	FALSE	FALSE	FALSE	6.2026	-1.8389	2.06177	2.06177
TIMP3	chHS 3	33.3872	27.1204	4	4	0.234613	4	4	0.0470867	FALSE	FALSE	FALSE	6.26682	-1.77467	1.972	1.972
TOP2A	FBS 1	30.3861	25.2327	4	4	0.0692296	4	4	0.111079	FALSE	FALSE	FALSE	5.15336	-2.04436	3.55933	3.55933
TOP2A	FBS 2	30.0258	24.9779	4	4	0.118239	4	4	0.0204461	FALSE	FALSE	FALSE	5.04799	-2.14972	3.82901	3.82901
TOP2A	FBS 3	30.4008	24.7179	4	4	0.08934	4	4	0.0293852	FALSE	FALSE	FALSE	5.68291	-1.51481	2.4658	2.4658
TOP2A	HS 1	31.1953	24.7077	4	4	0.177674	4	4	0.0279894	FALSE	FALSE	FALSE	6.48763	-0.710081	1.4116	1.4116
TOP2A	HS 2	31.6154	24.9895	4	4	0.133494	4	4	0.0412381	FALSE	FALSE	FALSE	6.62586	-0.571847	1.28262	1.28262
TOP2A	HS 3	31.7939	25.318	4	4	0.11524	4	4	0.0533266	FALSE	FALSE	FALSE	6.47589	-0.721821	1.42313	1.42313
TOP2A	chFBS 1	32.9364	25.2712	4	4	0.234636	4	4	0.0285553	FALSE	FALSE	FALSE	7.66517	0.467456	0.624076	0.624076
TOP2A	chFBS 2	33.6189	25.5097	4	4	0.0964739	4	4	0.0256988	FALSE	FALSE	FALSE	8.10925	0.91154	0.458727	0.458727
TOP2A	chFBS 3	33.1607	25.2401	4	4	0.0975712	4	4	0.0152642	FALSE	FALSE	FALSE	7.92053	0.72282	0.522836	0.522836
TOP2A	chHS 1	31.0446	25.0851	4	4	0.165928	4	4	0.200891	FALSE	FALSE	FALSE	5.9595	-1.23821	2.03561	2.03561
TOP2A	chHS 2	33.8588	27.3274	4	4	0.400565	4	4	0.0635905	FALSE	FALSE	FALSE	6.53143	-0.666281	1.36939	1.36939
TOP2A	chHS 3	34.1208	27.1204	4	4	0.203941	4	4	0.0470867	FALSE	FALSE	FALSE	7.00039	-0.197322	0.989363	0.989363

### Sheet: summary
Gene	Condition	mean_RQ_FBS	n_FBS	mean_RQ_HS	n_HS	ttest_p	ttest_stat	pct_samples_with_any_ND_FBS	pct_samples_with_any_ND_HS
CDH1	chondrogenic	0.183847	3	1.81615	3	0.00011885	16.8484	0	0
CDH1	undiff	0.0137439	3	0.0597735	3	0.0014157	25.0511	0	0
SOX9	chondrogenic	0.610638	3	1.38936	3	5.44886e-05	21.6086	0	0
SOX9	undiff	0.472136	3	1.11333	3	0.00306219	7.19374	0	0
TIMP3	chondrogenic	0.189085	3	1.81091	3	0.000213547	12.8376	0	0
TIMP3	undiff	0.00998226	3	0.456269	3	0.000115296	25.805	1	0
TOP2A	chondrogenic	0.535213	3	1.46479	3	0.0287073	4.28083	0	0
TOP2A	undiff	3.28471	3	1.37245	3	0.0195153	-6.10615	0	0
