## Supplementary Data 2 for "Single-cell dissection of cell hierarchies in urine-derived stem cells – application to chondrogenesis and general scalability": HS_vs_FBS_stemness_RQ_with_NDflags.xlsx

### Sheet: KLF4_RQ
Gene	Sample	mean_CT_gene	mean_CT_hk	tech_n_gene	tech_nonNA_gene	sd_CT_gene	tech_n_hk	tech_nonNA_hk	sd_CT_hk	Gene_ND	HK_ND	Any_ND	RQ_ND_flag	Delta_Ct	DeltaDelta_Ct	Normalized_RQ	Mean_Normalized_RQ	Mean_Normalized_RQ_for_Prism	Mittelwert	STABW
KLF4	FBS 1	31.63	19.7619	4	4	0.072036	4	4	0.0659604	FALSE	FALSE	FALSE	FALSE	11.8681	0.0638568	0.955641	0.955641	0.955641	1	0.0582176
KLF4	FBS 2	31.7852	19.9511	4	4	0.0453359	4	4	0.022985	FALSE	FALSE	FALSE	FALSE	11.8341	0.0298488	0.978436	0.978436	0.978436
KLF4	FBS 3	31.2982	19.5877	4	4	0.0874079	4	4	0.0283176	FALSE	FALSE	FALSE	FALSE	11.7105	-0.0937057	1.06592	1.06592	1.06592
KLF4	HS 1	32.7811	21.4284	4	4	0.0760271	4	4	0.018571	FALSE	FALSE	FALSE	FALSE	11.3527	-0.451523	1.36597	1.36597	1.36597	1.80004	0.391006
KLF4	HS 2	32.9316	22.0622	4	4	0.155933	4	4	0.0469304	FALSE	FALSE	FALSE	FALSE	10.8694	-0.934821	1.90953	1.90953	1.90953
KLF4	HS 3	32.8607	22.1453	4	4	0.119058	4	4	0.053142	FALSE	FALSE	FALSE	FALSE	10.7154	-1.08882	2.12464	2.12464	2.12464

### Sheet: MYC_RQ
Gene	Sample	mean_CT_gene	mean_CT_hk	tech_n_gene	tech_nonNA_gene	sd_CT_gene	tech_n_hk	tech_nonNA_hk	sd_CT_hk	Gene_ND	HK_ND	Any_ND	RQ_ND_flag	Delta_Ct	DeltaDelta_Ct	Normalized_RQ	Mean_Normalized_RQ	Mean_Normalized_RQ_for_Prism	Mittelwert	STABW
MYC	FBS 1	25.2092	19.7619	4	4	0.0186245	4	4	0.0659604	FALSE	FALSE	FALSE	FALSE	5.44725	-0.161838	1.11501	1.11501	1.11501	1	0.101205
MYC	FBS 2	25.6686	19.9511	4	4	0.0171287	4	4	0.022985	FALSE	FALSE	FALSE	FALSE	5.71749	0.108408	0.92454	0.92454	0.92454
MYC	FBS 3	25.2502	19.5877	4	4	0.0265727	4	4	0.0283176	FALSE	FALSE	FALSE	FALSE	5.66251	0.0534297	0.960452	0.960452	0.960452
MYC	HS 1	26.8235	21.4284	4	4	0.0227222	4	4	0.018571	FALSE	FALSE	FALSE	FALSE	5.39502	-0.214062	1.15611	1.15611	1.15611	1.2516	0.118847
MYC	HS 2	27.3867	22.0622	4	4	0.0272848	4	4	0.0469304	FALSE	FALSE	FALSE	FALSE	5.32454	-0.284544	1.21399	1.21399	1.21399
MYC	HS 3	27.28	22.1453	4	4	0.0363104	4	4	0.053142	FALSE	FALSE	FALSE	FALSE	5.13472	-0.47436	1.3847	1.3847	1.3847

### Sheet: OCT4_RQ
Gene	Sample	mean_CT_gene	mean_CT_hk	tech_n_gene	tech_nonNA_gene	sd_CT_gene	tech_n_hk	tech_nonNA_hk	sd_CT_hk	Gene_ND	HK_ND	Any_ND	RQ_ND_flag	Delta_Ct	DeltaDelta_Ct	Normalized_RQ	Mean_Normalized_RQ	Mean_Normalized_RQ_for_Prism
OCT4	FBS 1	30.3241	19.7619	4	4	0.0801133	4	4	0.0659604	FALSE	FALSE	FALSE	FALSE	10.5622	0.288256	0.810756	0.810756	0.810756
OCT4	FBS 2	30.0357	19.9511	4	4	0.0822597	4	4	0.022985	FALSE	FALSE	FALSE	FALSE	10.0846	-0.189352	1.12892	1.12892	1.12892
OCT4	FBS 3	29.7627	19.5877	4	4	0.0698537	4	4	0.0283176	FALSE	FALSE	FALSE	FALSE	10.175	-0.0989045	1.06032	1.06032	1.06032
OCT4	HS 1	31.8997	21.4284	4	4	0.134069	4	4	0.018571	FALSE	FALSE	FALSE	FALSE	10.4713	0.197361	0.86348	0.86348	0.86348
OCT4	HS 2	32.6604	22.0622	4	4	0.287518	4	4	0.0469304	FALSE	FALSE	FALSE	FALSE	10.5982	0.324293	0.790755	0.790755	0.790755
OCT4	HS 3	32.3584	22.1453	4	4	0.202569	4	4	0.053142	FALSE	FALSE	FALSE	FALSE	10.2131	-0.0608403	1.03271	1.03271	1.03271

### Sheet: SOX2_RQ
Gene	Sample	mean_CT_gene	mean_CT_hk	tech_n_gene	tech_nonNA_gene	sd_CT_gene	tech_n_hk	tech_nonNA_hk	sd_CT_hk	Gene_ND	HK_ND	Any_ND	RQ_ND_flag	Delta_Ct	DeltaDelta_Ct	Normalized_RQ	Mean_Normalized_RQ	Mean_Normalized_RQ_for_Prism
SOX2	FBS 1	35.8827	19.7619	4	3	0.707338	4	4	0.0659604	TRUE	FALSE	TRUE	TRUE	16.1208	-0.339324	1.24538	1.24538
SOX2	FBS 2	36.6822	19.9511	4	3	0.175606	4	4	0.022985	TRUE	FALSE	TRUE	TRUE	16.7311	0.270993	0.81579	0.81579
SOX2	FBS 3	36.1161	19.5877	4	3	1.49302	4	4	0.0283176	TRUE	FALSE	TRUE	TRUE	16.5284	0.0683302	0.938828	0.938828
SOX2	HS 1	35.6857	21.4284	4	2	0.0584254	4	4	0.018571	TRUE	FALSE	TRUE	TRUE	14.2573	-2.2028	4.53174	4.53174
SOX2	HS 2	37.0384	22.0622	4	2	0.764933	4	4	0.0469304	TRUE	FALSE	TRUE	TRUE	14.9762	-1.48388	2.75326	2.75326
SOX2	HS 3	40	22.1453	4	0		4	4	0.053142	TRUE	FALSE	TRUE	TRUE	17.8547	1.39461	0.3744	0.3744

### Sheet: combined
Gene	Sample	mean_CT_gene	mean_CT_hk	tech_n_gene	tech_nonNA_gene	sd_CT_gene	tech_n_hk	tech_nonNA_hk	sd_CT_hk	Gene_ND	HK_ND	Any_ND	RQ_ND_flag	Delta_Ct	DeltaDelta_Ct	Normalized_RQ	Mean_Normalized_RQ	Mean_Normalized_RQ_for_Prism
KLF4	FBS 1	31.63	19.7619	4	4	0.072036	4	4	0.0659604	FALSE	FALSE	FALSE	FALSE	11.8681	0.0638568	0.955641	0.955641	0.955641
KLF4	FBS 2	31.7852	19.9511	4	4	0.0453359	4	4	0.022985	FALSE	FALSE	FALSE	FALSE	11.8341	0.0298488	0.978436	0.978436	0.978436
KLF4	FBS 3	31.2982	19.5877	4	4	0.0874079	4	4	0.0283176	FALSE	FALSE	FALSE	FALSE	11.7105	-0.0937057	1.06592	1.06592	1.06592
KLF4	HS 1	32.7811	21.4284	4	4	0.0760271	4	4	0.018571	FALSE	FALSE	FALSE	FALSE	11.3527	-0.451523	1.36597	1.36597	1.36597
KLF4	HS 2	32.9316	22.0622	4	4	0.155933	4	4	0.0469304	FALSE	FALSE	FALSE	FALSE	10.8694	-0.934821	1.90953	1.90953	1.90953
KLF4	HS 3	32.8607	22.1453	4	4	0.119058	4	4	0.053142	FALSE	FALSE	FALSE	FALSE	10.7154	-1.08882	2.12464	2.12464	2.12464
MYC	FBS 1	25.2092	19.7619	4	4	0.0186245	4	4	0.0659604	FALSE	FALSE	FALSE	FALSE	5.44725	-0.161838	1.11501	1.11501	1.11501
MYC	FBS 2	25.6686	19.9511	4	4	0.0171287	4	4	0.022985	FALSE	FALSE	FALSE	FALSE	5.71749	0.108408	0.92454	0.92454	0.92454
MYC	FBS 3	25.2502	19.5877	4	4	0.0265727	4	4	0.0283176	FALSE	FALSE	FALSE	FALSE	5.66251	0.0534297	0.960452	0.960452	0.960452
MYC	HS 1	26.8235	21.4284	4	4	0.0227222	4	4	0.018571	FALSE	FALSE	FALSE	FALSE	5.39502	-0.214062	1.15611	1.15611	1.15611
MYC	HS 2	27.3867	22.0622	4	4	0.0272848	4	4	0.0469304	FALSE	FALSE	FALSE	FALSE	5.32454	-0.284544	1.21399	1.21399	1.21399
MYC	HS 3	27.28	22.1453	4	4	0.0363104	4	4	0.053142	FALSE	FALSE	FALSE	FALSE	5.13472	-0.47436	1.3847	1.3847	1.3847
OCT4	FBS 1	30.3241	19.7619	4	4	0.0801133	4	4	0.0659604	FALSE	FALSE	FALSE	FALSE	10.5622	0.288256	0.810756	0.810756	0.810756
OCT4	FBS 2	30.0357	19.9511	4	4	0.0822597	4	4	0.022985	FALSE	FALSE	FALSE	FALSE	10.0846	-0.189352	1.12892	1.12892	1.12892
OCT4	FBS 3	29.7627	19.5877	4	4	0.0698537	4	4	0.0283176	FALSE	FALSE	FALSE	FALSE	10.175	-0.0989045	1.06032	1.06032	1.06032
OCT4	HS 1	31.8997	21.4284	4	4	0.134069	4	4	0.018571	FALSE	FALSE	FALSE	FALSE	10.4713	0.197361	0.86348	0.86348	0.86348
OCT4	HS 2	32.6604	22.0622	4	4	0.287518	4	4	0.0469304	FALSE	FALSE	FALSE	FALSE	10.5982	0.324293	0.790755	0.790755	0.790755
OCT4	HS 3	32.3584	22.1453	4	4	0.202569	4	4	0.053142	FALSE	FALSE	FALSE	FALSE	10.2131	-0.0608403	1.03271	1.03271	1.03271
SOX2	FBS 1	35.8827	19.7619	4	3	0.707338	4	4	0.0659604	TRUE	FALSE	TRUE	TRUE	16.1208	-0.339324	1.24538	1.24538
SOX2	FBS 2	36.6822	19.9511	4	3	0.175606	4	4	0.022985	TRUE	FALSE	TRUE	TRUE	16.7311	0.270993	0.81579	0.81579
SOX2	FBS 3	36.1161	19.5877	4	3	1.49302	4	4	0.0283176	TRUE	FALSE	TRUE	TRUE	16.5284	0.0683302	0.938828	0.938828
SOX2	HS 1	35.6857	21.4284	4	2	0.0584254	4	4	0.018571	TRUE	FALSE	TRUE	TRUE	14.2573	-2.2028	4.53174	4.53174
SOX2	HS 2	37.0384	22.0622	4	2	0.764933	4	4	0.0469304	TRUE	FALSE	TRUE	TRUE	14.9762	-1.48388	2.75326	2.75326
SOX2	HS 3	40	22.1453	4	0		4	4	0.053142	TRUE	FALSE	TRUE	TRUE	17.8547	1.39461	0.3744	0.3744

### Sheet: summary
Gene	mean_RQ_FBS	n_FBS	mean_RQ_HS	n_HS	ttest_p	ttest_stat	pct_samples_with_any_ND_FBS	pct_samples_with_any_ND_HS
KLF4	1	3	1.80004	3	0.0431489	4.16986	0	0
MYC	1	3	1.2516	3	0.0460263	2.86198	0	0
OCT4	1	3	0.895649	3	0.456217	-0.82946	0	0
SOX2	1	3	2.55313	3	0.560386	0.686056	1	1
