## Supplementary Data 5 for "Single-cell dissection of cell hierarchies in urine-derived stem cells – application to chondrogenesis and general scalability"

### Sheet: Sheet 1
p_val	avg_log2FC	pct.1	pct.2	p_val_adj	cluster	gene	ENTREZID
0	2.12078	0.958	0.591	0	0	ALPK2	115701
0	1.96024	0.375	0.157	2.59197e-307	0	ADAMTS9-AS1	101929335
3.89226e-237	1.87807	0.321	0.136	1.39814e-232	0	SLC38A11	151258
0	1.86155	0.323	0.116	0	0	KRT15	3866
0	1.76385	0.889	0.552	0	0	ALDH1A2	8854
9.1203e-251	1.76324	0.319	0.131	3.2761e-246	0	ABI3BP	25890
0	1.75189	0.464	0.171	0	0	SEMA4A	64218
0	1.60189	0.373	0.151	5.58572e-306	0	CHD9NB	105371267
1.74313e-203	1.59998	0.262	0.105	6.2615e-199	0	CLDN2	9075
0	1.59726	0.959	0.803	0	0	ADAMTS9-AS2	100507098
0	1.56321	0.736	0.329	0	0	LINC01139	339535
0	1.54754	0.584	0.326	0	0	NALCN-AS1	100885778
0	1.5369	0.433	0.17	0	0	LINC02274	100506498
5.23381e-202	1.47639	0.265	0.107	1.88004e-197	0	FER1L4	80307
0	1.44621	0.974	0.732	0	0	SLC6A6	6533
2.16529e-162	1.43863	0.307	0.152	7.77792e-158	0	FGFR2	2263
1.07067e-256	1.43531	0.36	0.157	3.84595e-252	0	PDZK1	5174
0	1.43027	0.623	0.305	0	0	LHFPL3-AS2	723809
0	1.39888	0.876	0.635	0	0	SLCO4C1	353189
3.54659e-234	1.39384	0.332	0.143	1.27397e-229	0	HLA-DMB	3109
1.70907e-244	1.37949	0.403	0.195	6.13915e-240	0	LINC01182	101929071
0	1.32555	0.885	0.539	0	0	ESRRG	2104
4.79232e-297	1.31387	0.502	0.254	1.72145e-292	0	SCN3A	6328
0	1.30789	0.53	0.266	0	0	COL6A3	1293
1.09892e-236	1.29283	0.437	0.227	3.94744e-232	0	NXNL2	158046
0	1.28371	0.741	0.389	0	0	LINC02532	100422737
4.45829e-167	1.28068	0.421	0.249	1.60146e-162	0	CDKL2	8999
0	1.27562	0.515	0.26	0	0	HOGA1	112817
9.17936e-155	1.27562	0.253	0.113	3.29732e-150	0	FIGNL2	401720
4.68151e-256	1.26081	0.408	0.189	1.68165e-251	0	PPFIA4	8497
0	4.48627	0.669	0.051	0	1	H2BC14	8342
0	4.36037	0.643	0.049	0	1	H2BC10	8346
0	4.35266	0.738	0.07	0	1	H2AC12	85235
0	4.29719	0.478	0.031	0	1	H2BC13	8340
0	4.28922	0.716	0.063	0	1	H2AC16	8332
0	4.25958	0.663	0.053	0	1	H2BC17	8348
0	4.25891	0.619	0.049	0	1	H2AC13	8329
0	4.25543	0.559	0.055	0	1	H2AC4	8335
0	4.19687	0.459	0.032	0	1	H2BC7	8343
0	4.19469	0.645	0.055	0	1	H2AC14	8331
0	4.07741	0.992	0.237	0	1	H1-5	3009
0	4.02389	0.726	0.078	0	1	H2BC9	8345
0	4.01418	0.729	0.087	0	1	H2AC8	3012
0	4.01237	0.458	0.042	0	1	H1-1	3024
0	3.9625	0.405	0.032	0	1	H2BC3	3018
0	3.90905	0.645	0.076	0	1	H2AC7	3013
0	3.90188	0.66	0.068	0	1	H2AC11	8969
0	3.85926	0.639	0.068	0	1	H2AC17	8336
0	3.79171	0.843	0.126	0	1	H3C12	8356
0	3.78356	0.552	0.06	0	1	H2BC8	8339
0	3.76892	0.992	0.337	0	1	H1-3	3007
0	3.76118	0.393	0.036	0	1	H3C4	8351
0	3.75298	0.254	0.019	0	1	H3C7	8968
0	3.69169	0.58	0.071	0	1	H3C11	8354
0	3.6544	0.716	0.098	0	1	H3C2	8358
0	3.61428	0.504	0.054	0	1	H3C3	8352
0	3.59596	0.365	0.035	0	1	H3C10	8357
0	3.57438	0.353	0.032	0	1	H2AC21	317772
0	3.55278	0.429	0.045	0	1	H4C6	8361
0	3.51475	0.363	0.035	0	1	H3C8	8355
0	4.12125	0.596	0.068	0	2	CNN1	1264
0	3.76247	0.307	0.025	0	2	COX7A1	1346
0	3.60163	0.279	0.024	0	2	PCDHA12	56137
0	3.43927	0.998	0.596	0	2	TAGLN	6876
0	3.3979	0.449	0.043	0	2	CST6	1474
0	3.35557	0.998	0.793	0	2	CRYAB	1410
0	3.22818	0.467	0.059	0	2	ANKRD2	26287
0	3.1848	0.417	0.053	0	2	ULBP1	80329
0	3.14905	0.308	0.041	0	2	KRT86	3892
0	3.11589	0.748	0.165	0	2	IFI6	2537
0	3.0871	0.443	0.056	0	2	PCDHA9	9752
0	3.08529	0.985	0.723	0	2	IGFBP5	3488
0	2.98892	0.929	0.306	0	2	ANKRD1	27063
0	2.93821	0.378	0.054	0	2	DOK7	285489
0	2.86562	0.482	0.064	0	2	PTGER3	5733
0	2.86307	0.988	0.482	0	2	MYL9	10398
0	2.82053	0.733	0.139	0	2	CHRNB1	1140
0	2.79681	0.957	0.305	0	2	L1CAM	3897
0	2.76235	0.654	0.175	0	2	ISG15	9636
0	2.76026	0.997	0.603	0	2	HSPB1	3315
5.60248e-304	2.71738	0.271	0.066	2.01247e-299	2	LTB	4050
0	2.71549	0.83	0.152	0	2	WNT7A	7476
0	2.68651	0.917	0.321	0	2	EDN1	1906
0	2.68573	0.871	0.283	0	2	CCND2	894
0	2.68151	0.734	0.152	0	2	SLC22A2	6582
0	2.67805	0.463	0.069	0	2	NYAP2	57624
0	2.66979	0.309	0.054	0	2	C15orf48	84419
0	2.66303	0.289	0.054	0	2	XAF1	54739
0	2.6399	0.26	0.042	0	2	TTC3P1	286495
0	2.62011	0.958	0.285	0	2	KRT7	3855
0	5.04445	0.687	0.033	0	3	COL5A1	1289
0	4.30537	0.26	0.015	0	3	HIF3A	64344
0	4.26656	0.424	0.04	0	3	ADGRL3	23284
0	4.03762	0.372	0.031	0	3	IGFL2-AS1	645553
0	3.97519	0.639	0.087	0	3	RIPOR2	9750
0	3.94341	0.672	0.101	0	3	TIMP3	7078
0	3.83353	0.356	0.044	0	3	ADGRG2	10149
0	3.72351	0.283	0.028	0	3	COL6A2	1292
0	3.67517	0.503	0.078	0	3	UNC13C	440279
0	3.43511	0.471	0.061	0	3	ADGRF4	221393
0	3.20548	0.437	0.078	0	3	C1R	715
0	3.20517	0.271	0.037	0	3	NRAD1	121838
0	3.14706	0.534	0.098	0	3	COL1A2	1278
0	3.14537	0.26	0.044	0	3	GUCY1A2	2977
0	3.08437	0.992	0.553	0	3	DCN	1634
0	3.07005	0.864	0.275	0	3	NUPR1	26471
0	3.06896	0.352	0.047	0	3	KANK4	163782
0	2.96506	0.526	0.094	0	3	AKR1C2	1646
0	2.94807	0.564	0.117	0	3	VSTM4	196740
0	2.85951	0.48	0.103	0	3	SSC5D	284297
0	2.81647	0.822	0.248	0	3	LINC00862	554279
0	2.78911	0.351	0.06	0	3	GALNT13	114805
0	2.77924	0.738	0.25	0	3	HTRA1	5654
0	2.77081	0.749	0.202	0	3	C8orf34	116328
0	2.7681	0.814	0.244	0	3	ZBTB16	7704
0	2.76286	0.923	0.248	0	3	CLU	1191
0	2.75686	0.402	0.142	2.02085e-304	3	CYP3A5	1577
0	2.75226	0.337	0.09	0	3	SNCAIP	9627
0	2.67913	0.298	0.056	0	3	MXRA5	25878
0	2.61885	0.572	0.114	0	3	FLJ16779	100192386
0	4.08203	0.775	0.076	0	4	PIF1	80119
0	3.63886	0.896	0.14	0	4	UBE2C	11065
0	3.50371	0.854	0.125	0	4	FAM83D	81610
0	3.39667	0.769	0.109	0	4	TROAP	10024
0	3.38251	0.279	0.027	0	4	NEURL1B	54492
0	3.12794	0.999	0.404	0	4	ASPM	259266
0	3.08955	0.952	0.219	0	4	HJURP	55355
0	3.08145	0.989	0.272	0	4	KIF14	9928
0	3.0739	0.895	0.183	0	4	PLK1	5347
0	3.06295	0.576	0.089	0	4	PSRC1	84722
0	3.05223	0.895	0.203	0	4	CCNF	899
0	3.03329	0.961	0.258	0	4	AURKA	6790
0	3.0315	0.909	0.193	0	4	CDCA8	55143
0	3.02643	0.997	0.456	0	4	CENPE	1062
0	3.0218	0.999	0.484	0	4	TOP2A	7153
0	3.00644	0.775	0.137	0	4	NEK2	4751
0	2.99707	0.476	0.068	0	4	PIMREG	54478
0	2.98402	0.978	0.233	0	4	CDK1	983
0	2.96297	0.951	0.22	0	4	TTK	7272
0	2.94443	0.948	0.224	0	4	KIF2C	11004
0	2.9259	0.689	0.12	0	4	CDC25C	995
0	2.85754	0.977	0.25	0	4	DEPDC1	55635
0	2.85708	0.877	0.247	0	4	BORA	79866
0	2.85657	0.969	0.254	0	4	GTSE1	51512
0	2.85639	0.942	0.209	0	4	CKAP2L	150468
0	2.83586	0.801	0.189	0	4	HELLPAR	101101692
0	2.80538	0.936	0.217	0	4	KIF18B	146909
0	2.80137	0.457	0.077	0	4	ARHGAP11B	89839
0	2.78024	0.978	0.289	0	4	CDCA2	157313
0	2.76681	0.982	0.298	0	4	HMMR	3161
0	3.09411	0.568	0.085	0	5	CCNE2	9134
0	3.04546	0.906	0.248	0	5	DTL	51514
0	2.62922	0.342	0.061	0	5	E2F1	1869
0	2.62812	0.622	0.147	0	5	CDC45	8318
0	2.53044	0.819	0.235	0	5	WDR76	79968
0	2.51788	0.804	0.216	0	5	MCM10	55388
0	2.48499	0.842	0.201	0	5	FAM111B	374393
0	2.39598	0.636	0.173	0	5	CDC6	990
0	2.3309	0.543	0.141	0	5	ORC1	4998
0	2.30798	0.777	0.244	0	5	ZNF367	195828
0	2.17639	0.734	0.229	0	5	CDCA7	83879
0	2.16057	0.462	0.129	0	5	CDC25A	993
0	2.15135	0.919	0.343	0	5	FANCA	2175
0	2.14049	0.753	0.262	0	5	MCM5	4174
0	2.13287	0.86	0.309	0	5	UHRF1	29128
0	2.09571	0.921	0.401	0	5	LINC01036	104169671
0	2.08381	0.993	0.604	0	5	HELLS	3070
0	2.08289	0.698	0.216	0	5	EXO1	9156
0	2.07708	0.975	0.696	0	5	POLA1	5422
0	2.07211	0.694	0.228	0	5	XRCC2	7516
0	2.0695	0.436	0.134	0	5	SLFN11	91607
0	2.0631	0.96	0.461	0	5	BRIP1	83990
0	2.05126	0.893	0.404	0	5	MCM6	4175
0	2.04441	0.611	0.227	0	5	PTPRG-AS1	100506994
0	2.0391	0.524	0.163	0	5	RAD51	5888
0	2.00807	0.87	0.39	0	5	ZNF730	100129543
0	1.99282	0.975	0.48	0	5	ATAD2	29028
0	1.97566	0.841	0.341	0	5	CHAF1A	10036
0	1.97086	0.932	0.349	0	5	CLSPN	63967
0	1.96894	0.971	0.578	0	5	MMS22L	253714
0	4.85844	0.763	0.064	0	6	SLC17A1	6568
0	4.74425	0.695	0.058	0	6	SLC17A3	10786
0	4.53614	0.635	0.051	0	6	CRAT37	101926928
0	4.21625	0.317	0.02	0	6	LRAT	9227
0	4.20593	0.31	0.035	0	6	F5	2153
0	4.02494	0.461	0.048	0	6	NPSR1-AS1	404744
0	3.93997	0.455	0.049	0	6	CXCL14	9547
0	3.78848	0.359	0.029	0	6	ADIRF	10974
0	3.68251	0.384	0.049	0	6	LINC02582	100505817
0	3.53869	0.923	0.201	0	6	PTH2R	5746
0	3.48718	0.342	0.067	0	6	ZSCAN31	64288
0	3.35644	0.815	0.152	0	6	MAL	4118
0	3.35084	0.439	0.08	0	6	DDIT4L	115265
0	3.33497	0.319	0.044	0	6	LINC01655	101929771
0	3.211	0.603	0.111	0	6	SLC14A1	6563
0	3.15632	0.258	0.031	0	6	TTLL6	284076
0	3.14751	0.35	0.049	0	6	LINC01411	101928176
0	3.1252	0.371	0.062	0	6	LINC02257	105372950
0	3.05776	0.544	0.094	0	6	ACMSD	130013
0	3.03862	0.5	0.089	0	6	MAB21L3	126868
0	2.97419	0.352	0.056	0	6	LINC01594	102724774
0	2.90779	0.298	0.028	0	6	SCN7A	6332
0	2.81857	0.296	0.05	0	6	ADAM7-AS1	101929294
0	2.78969	0.923	0.374	0	6	CASC19	103021165
0	2.75803	0.634	0.133	0	6	SLC3A1	6519
0	2.73013	0.798	0.215	0	6	C3	718
0	2.72719	0.643	0.138	0	6	SLC34A2	10568
0	2.68263	0.267	0.049	0	6	LINC02015	102724550
0	2.65885	0.464	0.113	0	6	LINC01705	107985307
0	2.57137	0.364	0.085	0	6	TNFRSF6B	8771
0	4.28056	0.515	0.048	0	7	SLPI	6590
0	4.19257	0.509	0.049	0	7	SFRP2	6423
0	4.08549	0.672	0.082	0	7	CLDN10-AS1	100874194
0	3.73408	0.946	0.315	0	7	PDE1A	5136
0	3.47724	0.684	0.123	0	7	RASD1	51655
0	3.41915	0.329	0.036	0	7	KCND3	3752
0	3.33539	0.397	0.054	0	7	CLDN10	9071
0	3.3155	0.61	0.11	0	7	AKR1C2	1646
0	3.1629	0.933	0.28	0	7	CLU	1191
0	3.15572	0.519	0.139	0	7	FGF14	2259
0	3.09105	0.337	0.044	0	7	NRAD1	121838
0	3.07018	0.406	0.061	0	7	MXRA5	25878
1.8083e-289	2.97385	0.305	0.059	6.49559e-285	7	LEF1	51176
0	2.94475	0.352	0.057	0	7	ADAMTS16	170690
0	2.87634	0.475	0.104	0	7	SPON2	10417
0	2.8683	0.364	0.061	0	7	ASS1	445
0	2.85485	0.443	0.085	0	7	PPP1R1A	5502
0	2.81824	0.284	0.044	0	7	PRDM16	63976
0	2.70498	0.308	0.056	0	7	PCDHGA3	56112
0	2.67709	0.349	0.062	0	7	KANK4	163782
3.01777e-175	2.66727	0.266	0.068	1.08401e-170	7	CHRM3	1131
0	2.63658	0.719	0.224	0	7	CDH16	1014
4.41953e-177	2.60923	0.278	0.074	1.58754e-172	7	PRKG1	5592
0	2.5788	0.671	0.178	0	7	NPAS3	64067
0	2.56767	0.381	0.081	0	7	PCDH1	5097
3.22594e-260	2.52662	0.295	0.06	1.15879e-255	7	TUNAR	100507043
1.89843e-252	2.51882	0.299	0.064	6.81934e-248	7	LINC01503	100506119
0	2.49663	0.683	0.199	0	7	CDHR1	92211
0	2.48463	0.979	0.304	0	7	ITGA11	22801
8.62178e-294	2.48059	0.47	0.137	3.09703e-289	7	NEFM	4741
0	2.25534	0.62	0.204	0	8	LINC02646	107984002
4.80543e-134	2.23653	0.521	0.273	1.72616e-129	8	ACSM3	6296
0	2.21554	0.783	0.349	0	8	DIRC3	729582
1.54314e-183	2.19313	0.502	0.21	5.54311e-179	8	SLCO2B1	11309
0	2.13034	0.979	0.594	0	8	DGKI	9162
4.30975e-238	2.11026	0.519	0.187	1.54811e-233	8	NPAS3	64067
0	2.10064	0.805	0.365	0	8	LRMDA	83938
0	2.1006	0.954	0.323	0	8	LDLRAD4	753
6.87214e-220	2.08587	0.84	0.542	2.46854e-215	8	ZPLD1	131368
4.33399e-222	2.0677	0.482	0.17	1.55681e-217	8	SH3RF3	344558
4.19997e-78	2.06538	0.254	0.104	1.50867e-73	8	MEG3	55384
5.65071e-279	2.04745	0.53	0.174	2.02979e-274	8	POU5F1B	5462
1.1075e-179	1.99331	0.538	0.235	3.97824e-175	8	LRP1B	53353
3.14847e-305	1.98843	0.933	0.619	1.13096e-300	8	DCLK2	166614
0	1.97905	0.996	0.544	0	8	TLL1	7092
1.05094e-237	1.97903	0.642	0.276	3.77507e-233	8	MIR548A1HG	105374956
3.88021e-173	1.94335	0.436	0.165	1.39381e-168	8	TANK-AS1	105373719
1.46323e-223	1.91993	0.515	0.19	5.25605e-219	8	TG	7038
0	1.89444	0.866	0.44	0	8	ANK3	288
3.35647e-126	1.8944	0.317	0.113	1.20568e-121	8	IQCM	285423
0	1.88229	0.683	0.241	0	8	CRACDL	343990
1.34971e-259	1.86243	0.577	0.213	4.84828e-255	8	PCDHA6	56142
4.52884e-111	1.86134	0.329	0.13	1.6268e-106	8	ENTREP2	23359
0	1.82827	0.99	0.787	0	8	PCAT1	100750225
3.22109e-158	1.82366	0.513	0.232	1.15705e-153	8	ATRNL1	26033
1.95904e-160	1.82306	0.451	0.183	7.03706e-156	8	SLC30A4-AS1	105376714
9.83602e-246	1.81955	0.633	0.273	3.5332e-241	8	MIR137HG	400765
0	1.81896	0.814	0.337	0	8	COL4A3	1285
0	1.81662	0.993	0.704	0	8	KIF26B	55083
1.46627e-237	1.81165	0.559	0.214	5.26698e-233	8	CCDC144CP	348254
0	1.99585	0.976	0.754	0	9	LINC01781	101927412
5.26477e-240	1.94642	0.601	0.246	1.89116e-235	9	MAP2K6	5608
3.47922e-84	1.78656	0.29	0.119	1.24977e-79	9	LNP1	348801
0	1.7784	0.955	0.415	0	9	CCNB1	891
2.69113e-224	1.73876	0.646	0.291	9.66679e-220	9	ATOH8	84913
0	1.73248	0.816	0.293	0	9	CDC20	991
9.15159e-170	1.71691	0.585	0.289	3.28734e-165	9	HOXA-AS2	285943
0	1.70971	0.79	0.293	0	9	KIF20A	10112
1.14227e-161	1.62664	0.59	0.297	4.10316e-157	9	LIPC	3990
3.54553e-75	1.58951	0.324	0.151	1.27359e-70	9	PPP1CB-DT	112267877
1.21213e-199	1.48935	0.516	0.184	4.35408e-195	9	NEK2	4751
1.38142e-298	1.48337	0.796	0.339	4.96219e-294	9	BIRC5	332
8.6197e-260	1.47941	0.884	0.54	3.09628e-255	9	GPAT3	84803
6.95316e-55	1.4721	0.252	0.116	2.49765e-50	9	GDPGP1	390637
6.93559e-95	1.46136	0.313	0.122	2.49133e-90	9	SAPCD2	89958
2.6397e-88	1.39639	0.449	0.238	9.48206e-84	9	CA2	760
2.77336e-98	1.3944	0.496	0.269	9.96219e-94	9	HNF1A-AS1	283460
6.6826e-249	1.39179	0.727	0.318	2.40046e-244	9	CCNB2	9133
0	1.38817	0.792	0.297	0	9	DEPDC1	55635
9.99494e-60	1.36816	0.381	0.217	3.59028e-55	9	LINC02966	101927400
2.24488e-62	1.35899	0.349	0.18	8.06382e-58	9	HOXA-AS3	100133311
2.78454e-63	1.34835	0.29	0.133	1.00023e-58	9	SMIM15-AS1	101928630
2.42808e-62	1.33603	0.399	0.227	8.7219e-58	9	THBS4	7060
4.36813e-198	1.33466	0.69	0.33	1.56908e-193	9	PTTG1	9232
3.37315e-304	1.3251	0.993	0.798	1.21167e-299	9	VAV3	10451
5.79328e-76	1.32217	0.5	0.317	2.08101e-71	9	MYLK-AS1	100506826
6.28616e-52	1.32144	0.282	0.139	2.25805e-47	9	WDR11-DT	283089
7.68688e-59	1.31588	0.461	0.284	2.7612e-54	9	CRISPLD2	83716
0	1.30753	0.856	0.341	0	9	HMMR	3161
1.32869e-53	1.30238	0.265	0.125	4.7728e-49	9	LINC01571	101927364
0	8.03704	0.263	0.01	0	10	KRT17	3872
0	7.29049	0.864	0.026	0	10	CDH1	999
0	7.20995	0.407	0.004	0	10	ESRP1	54845
0	6.557	0.298	0.014	0	10	LINC02154	109729169
0	6.3805	0.616	0.021	0	10	VGLL3	389136
0	6.38024	0.254	0.012	0	10	CLDN6	9074
0	6.34269	0.38	0.01	0	10	MYH14	79784
0	6.33233	0.928	0.1	0	10	MACC1	346389
0	6.13018	0.807	0.038	0	10	DAPP1	27071
0	6.00868	0.737	0.039	0	10	KIF1A	547
0	5.84127	0.404	0.01	0	10	ST6GALNAC5	81849
0	5.18707	0.753	0.051	0	10	NPNT	255743
0	5.14429	0.469	0.079	0	10	LINC00578	100505566
0	5.0717	0.338	0.012	0	10	HS3ST3A1	9955
0	5.04544	0.523	0.065	0	10	NPFFR2	10886
0	5.01198	0.43	0.015	0	10	MIR646HG	284757
0	4.9411	0.807	0.106	0	10	CLDN7	1366
0	4.87334	0.97	0.102	0	10	PLD5	200150
0	4.82644	0.425	0.03	0	10	NTN1	9423
0	4.76413	0.567	0.041	0	10	AJAP1	55966
0	4.67955	0.622	0.063	0	10	TSPAN1	10103
0	4.49437	0.354	0.059	0	10	LINC01811	101928114
0	4.47773	0.444	0.052	0	10	MFAP5	8076
0	4.43381	0.624	0.068	0	10	SAA2-SAA4	100528017
0	4.42228	0.348	0.029	0	10	GALNT5	11227
0	4.38793	0.384	0.021	0	10	EPS8L1	54869
0	4.33977	0.752	0.164	0	10	SAA1	6288
0	4.27874	0.708	0.102	0	10	SAA2	6289
0	4.2421	0.72	0.077	0	10	PCDH7	5099
0	4.15937	0.431	0.03	0	10	TMC4	147798
0	2.95834	0.998	0.312	0	11	DEPDC1	55635
7.92027e-257	2.81966	1	0.528	2.84504e-252	11	TOP2A	7153
4.31169e-282	2.78875	0.978	0.318	1.5488e-277	11	AURKA	6790
3.02594e-285	2.75019	1	0.357	1.08695e-280	11	HMMR	3161
1.49549e-300	2.72215	0.882	0.191	5.37194e-296	11	NEK2	4751
1.53317e-249	2.63857	1	0.683	5.50729e-245	11	CENPF	1063
6.69035e-272	2.58286	0.93	0.244	2.40324e-267	11	PLK1	5347
2.53619e-265	2.55415	0.935	0.254	9.11026e-261	11	CDCA8	55143
5.66068e-254	2.54965	0.998	0.434	2.03337e-249	11	CCNB1	891
8.41812e-228	2.53987	0.945	0.36	3.02387e-223	11	CKS2	1164
4.92339e-248	2.52832	1	0.568	1.76853e-243	11	TPX2	22974
7.82441e-243	2.5198	1	0.456	2.81061e-238	11	ASPM	259266
6.80578e-226	2.51434	0.755	0.166	2.44471e-221	11	TROAP	10024
8.63062e-228	2.45885	1	0.601	3.1002e-223	11	KPNA2	3838
4.84536e-245	2.45383	0.978	0.344	1.7405e-240	11	CCNA2	890
1.75392e-247	2.45241	1	0.601	6.30027e-243	11	MKI67	4288
2.36319e-240	2.4323	0.995	0.493	8.48883e-236	11	PRC1	9055
2.41234e-237	2.42719	0.995	0.436	8.66536e-233	11	SGO2	151246
1.52286e-241	2.41883	0.958	0.31	5.47026e-237	11	CDC20	991
7.80616e-248	2.40038	0.953	0.287	2.80405e-243	11	KIF2C	11004
3.33565e-198	2.34532	0.92	0.366	1.1982e-193	11	KNSTRN	90417
3.50019e-237	2.32577	0.993	0.375	1.2573e-232	11	CEP55	55165
1.26273e-241	2.3239	0.985	0.334	4.53585e-237	11	KIF14	9928
7.82641e-227	2.32156	0.95	0.298	2.81132e-222	11	CDK1	983
1.16544e-223	2.31386	0.938	0.308	4.18639e-219	11	KIF20A	10112
7.07739e-224	2.30663	0.985	0.401	2.54227e-219	11	ARHGAP11A	9824
9.40346e-141	2.28818	0.69	0.21	3.37782e-136	11	UBE2S	27338
2.61518e-70	2.28161	0.268	0.056	9.394e-66	11	FAM72B	653820
8.99806e-203	2.27298	0.807	0.207	3.23219e-198	11	UBE2C	11065
3.28637e-200	2.26654	0.922	0.33	1.1805e-195	11	CCNB2	9133
0	5.83144	0.566	0.042	0	12	SCN7A	6332
1.30141e-75	4.14875	0.28	0.046	4.67479e-71	12	TTC29	83894
1.60347e-257	3.87452	0.875	0.179	5.75981e-253	12	CLDN16	10686
4.3962e-242	3.75577	0.387	0.029	1.57916e-237	12	MIR646HG	284757
0	3.68851	0.735	0.08	0	12	TSPAN1	10103
0	3.64865	0.842	0.117	0	12	PADI2	11240
1.51291e-82	3.59845	0.337	0.06	5.43454e-78	12	NID2	22795
2.5529e-161	3.57551	0.71	0.162	9.17025e-157	12	HPGD	3248
5.95364e-215	3.52474	0.566	0.073	2.13861e-210	12	NPSR1-AS1	404744
3.37388e-190	3.4991	0.548	0.076	1.21193e-185	12	NPNT	255743
1.43149e-196	3.4511	0.659	0.11	5.14206e-192	12	ADGRF1	266977
1.58684e-175	3.35002	0.409	0.045	5.70009e-171	12	LRCH2	57631
4.00451e-140	3.33593	0.38	0.048	1.43846e-135	12	SRPX2	27286
4.84432e-176	3.2491	0.971	0.411	1.74013e-171	12	DPP4	1803
1.43716e-111	3.22211	0.398	0.065	5.16243e-107	12	ADAM7-AS1	101929294
5.9874e-239	3.15717	0.918	0.193	2.15073e-234	12	MAL	4118
0	3.1012	0.903	0.131	0	12	PLD5	200150
1.33617e-98	3.0975	0.312	0.044	4.79966e-94	12	MYO3B	140469
3.06975e-85	3.05884	0.441	0.099	1.10268e-80	12	SCN2A	6326
1.62926e-87	2.90347	0.315	0.05	5.85248e-83	12	ADIRF	10974
1.947e-74	2.86374	0.556	0.166	6.99382e-70	12	SPON1	10418
2.44775e-114	2.79705	0.477	0.089	8.79257e-110	12	SORL1	6653
2.38582e-118	2.79115	0.559	0.12	8.5701e-114	12	XDH	7498
1.02188e-146	2.78422	0.645	0.129	3.67071e-142	12	CYGB	114757
3.56319e-230	2.76394	0.566	0.065	1.27993e-225	12	DAPP1	27071
7.36955e-129	2.75433	0.513	0.092	2.64721e-124	12	KCNC4	3749
6.2405e-80	2.72176	0.319	0.055	2.24165e-75	12	FA2H	79152
2.14619e-113	2.70956	0.552	0.119	7.70933e-109	12	SYT1	6857
3.77785e-153	2.6552	0.86	0.245	1.35704e-148	12	TFCP2L1	29842
3.22181e-96	2.65454	0.505	0.115	1.15731e-91	12	MAB21L3	126868
2.14841e-70	5.04749	0.382	0.053	7.7173e-66	13	AFF3	3899
3.88567e-29	4.76633	0.264	0.055	1.39577e-24	13	PDE7B-AS1	644135
4.41963e-26	4.4384	0.34	0.096	1.58758e-21	13	NR1D1	9572
2.01286e-71	4.15482	0.312	0.035	7.23041e-67	13	FBN2	2201
1.62482e-81	4.11362	0.618	0.125	5.8365e-77	13	MME	4311
6.12531e-92	3.90832	0.292	0.024	2.20027e-87	13	ADAMTS17	170691
1.23206e-31	3.80774	0.431	0.128	4.4257e-27	13	PIM3	415116
6.54421e-45	3.80413	0.528	0.152	2.35075e-40	13	G0S2	50486
2.29512e-58	3.37976	0.257	0.029	8.2443e-54	13	NETO1	81832
1.5346e-41	3.31084	0.688	0.263	5.51245e-37	13	ARRDC4	91947
3.59647e-62	3.25313	0.389	0.06	1.29189e-57	13	MFSD2A	84879
1.00811e-17	3.21879	0.701	0.402	3.62122e-13	13	TNFAIP3	7128
7.01598e-55	3.06983	0.451	0.087	2.52021e-50	13	HRK	8739
1.0056e-45	2.97832	0.368	0.07	3.6122e-41	13	KBTBD8	84541
3.91487e-36	2.95777	0.868	0.564	1.40626e-31	13	PPP1R15A	23645
3.30241e-40	2.95027	0.465	0.121	1.18626e-35	13	LURAP1L-AS1	101929467
3.24997e-17	2.92873	0.757	0.618	1.16742e-12	13	KLF10	7071
8.1281e-59	2.88256	0.951	0.763	2.9197e-54	13	TXNIP	10628
1.0547e-37	2.85033	0.66	0.258	3.78859e-33	13	ADM	133
1.66978e-05	2.8051	0.257	0.142	0.599802	13	PPP4R4	57718
2.30338e-08	2.78372	0.333	0.176	0.000827397	13	SIX4	51804
2.40911e-08	2.74174	0.451	0.281	0.000865377	13	MAFF	23764
1.56181e-15	2.73177	0.306	0.113	5.61018e-11	13	CMYA5	202333
8.97606e-20	2.61624	0.285	0.081	3.22429e-15	13	CPEB1	64506
4.74002e-23	2.61474	0.438	0.16	1.70266e-18	13	TRAF1	7185
9.05246e-27	2.58096	0.819	0.641	3.25174e-22	13	CYLD	1540
1.11379e-31	2.5809	0.319	0.071	4.00086e-27	13	CHST2	9435
3.33517e-33	2.55311	0.59	0.233	1.19803e-28	13	SNAI2	6591
5.94405e-76	2.49365	0.993	0.968	2.13516e-71	13	SQSTM1	8878
3.06524e-27	2.48424	0.271	0.058	1.10107e-22	13	IL7R	3575
